# The strength and form of natural selection on transcript abundance in the wild

**DOI:** 10.1101/2020.02.24.948828

**Authors:** Freed Ahmad, Paul V. Debes, Ilkka Nousiainen, Siim Kahar, Lilian Pukk, Riho Gross, Mikhail Ozerov, Anti Vasemägi

## Abstract

Gene transcription variation is known to contribute to disease susceptibility and adaptation, but we currently know very little about how contemporary natural selection shapes transcript abundance. We estimated selection on transcript abundance in cohort of a wild salmonid fish (*Salmo trutta*) affected by a myxozoan parasite through mark-recapture field sampling and the integration of RNA-seq with classical regression-based selection analysis. We show, based on fin transcriptomes of the host, that infection by an extracellular myxozoan parasite (*Tetracapsuloides bryosalmonae*) and subsequent host survival is linked to the upregulation of mitotic cell cycle genes. We also detect a widespread signal of disruptive selection; intermediate transcription levels were frequently associated with reduced host survival. Our results provide insights how selection can be measured at the transcriptome level to dissect the molecular mechanisms of contemporary natural selection driven by climate change and emerging anthropogenic threats.
