## Supplementary material for "The strength and form of natural selection on transcript abundance in the wild": GOrilla and StringDB Gene Ontology enrichment results: GOrilla enrichment results for the corrected survival genes shaping disruptive selection (lambda more than 0.2 and n = 1652) blue module.txt

Ontology	GO Term	Description	P-value	FDR q-value	Enrichment	N	B	n	b	Genes
Process	GO:0033522	histone H2A ubiquitination	8.99E-06	4.06E-02	10.86	8909	15	328	6	[DTX3L - deltex 3-like (drosophila), RNF168 - ring finger protein 168, e3 ubiquitin protein ligase, UBE2B - ubiquitin-conjugating enzyme e2b, RNF8 - ring finger protein 8, e3 ubiquitin protein ligase, KDM2B - lysine (k)-specific demethylase 2b, TRIM37 - tripartite motif containing 37]
Process	GO:0016574	histone ubiquitination	8.92E-06	6.04E-02	7.24	8909	30	328	8	[WAC - ww domain containing adaptor with coiled-coil, UBE2E1 - ubiquitin-conjugating enzyme e2e 1, DTX3L - deltex 3-like (drosophila), RNF168 - ring finger protein 168, e3 ubiquitin protein ligase, UBE2B - ubiquitin-conjugating enzyme e2b, RNF8 - ring finger protein 8, e3 ubiquitin protein ligase, KDM2B - lysine (k)-specific demethylase 2b, TRIM37 - tripartite motif containing 37]
Process	GO:0048102	autophagic cell death	8.76E-06	1.19E-01	21.73	8909	5	328	4	[BNIP3 - bcl2/adenovirus e1b 19kda interacting protein 3, LAMP1 - lysosomal-associated membrane protein 1, CDKN1B - cyclin-dependent kinase inhibitor 1b (p27, kip1), SH3GLB1 - sh3-domain grb2-like endophilin b1]
Process	GO:0010390	histone monoubiquitination	8.08E-05	2.74E-01	7.76	8909	21	328	6	[WAC - ww domain containing adaptor with coiled-coil, UBE2E1 - ubiquitin-conjugating enzyme e2e 1, DTX3L - deltex 3-like (drosophila), RNF168 - ring finger protein 168, e3 ubiquitin protein ligase, KDM2B - lysine (k)-specific demethylase 2b, TRIM37 - tripartite motif containing 37]
Process	GO:0033233	regulation of protein sumoylation	1.45E-04	3.28E-01	9.05	8909	15	328	5	[PIAS4 - protein inhibitor of activated stat, 4, TOLLIP - toll interacting protein, HMG20A - high mobility group 20a, HMG20B - high mobility group 20b, CTNNB1 - catenin (cadherin-associated protein), beta 1, 88kda]
Process	GO:2000136	regulation of cell proliferation involved in heart morphogenesis	1.96E-04	3.32E-01	12.07	8909	9	328	4	[GNG5 - guanine nucleotide binding protein (g protein), gamma 5, PIM1 - pim-1 oncogene, SMAD4 - smad family member 4, CTNNB1 - catenin (cadherin-associated protein), beta 1, 88kda]
Process	GO:0006513	protein monoubiquitination	1.72E-04	3.33E-01	4.94	8909	44	328	8	[WAC - ww domain containing adaptor with coiled-coil, UBE2E1 - ubiquitin-conjugating enzyme e2e 1, DTX3L - deltex 3-like (drosophila), RNF168 - ring finger protein 168, e3 ubiquitin protein ligase, UBE2B - ubiquitin-conjugating enzyme e2b, TRIM25 - tripartite motif containing 25, KDM2B - lysine (k)-specific demethylase 2b, TRIM37 - tripartite motif containing 37]
Process	GO:0033523	histone H2B ubiquitination	3.18E-04	3.91E-01	10.86	8909	10	328	4	[WAC - ww domain containing adaptor with coiled-coil, DTX3L - deltex 3-like (drosophila), UBE2E1 - ubiquitin-conjugating enzyme e2e 1, RNF8 - ring finger protein 8, e3 ubiquitin protein ligase]
Process	GO:0000578	embryonic axis specification	1.45E-04	3.94E-01	9.05	8909	15	328	5	[C2CD3 - c2 calcium-dependent domain containing 3, SMAD2 - smad family member 2, SMAD4 - smad family member 4, NRARP - notch-regulated ankyrin repeat protein, CTNNB1 - catenin (cadherin-associated protein), beta 1, 88kda]
Process	GO:0030858	positive regulation of epithelial cell differentiation	3.65E-04	4.13E-01	6.04	8909	27	328	6	[NUMA1 - nuclear mitotic apparatus protein 1, FOXC1 - forkhead box c1, S1PR2 - sphingosine-1-phosphate receptor 2, TRIM16 - tripartite motif containing 16, NCOA3 - nuclear receptor coactivator 3, CTNNB1 - catenin (cadherin-associated protein), beta 1, 88kda]
Process	GO:0045682	regulation of epidermis development	4.31E-04	4.17E-01	4.35	8909	50	328	8	[NUMA1 - nuclear mitotic apparatus protein 1, ESRP1 - epithelial splicing regulatory protein 1, CTSK - cathepsin k, FOXC1 - forkhead box c1, TRIM16 - tripartite motif containing 16, SMAD4 - smad family member 4, CTNNB1 - catenin (cadherin-associated protein), beta 1, 88kda, NCOA3 - nuclear receptor coactivator 3]
Process	GO:0003264	regulation of cardioblast proliferation	4.68E-04	4.23E-01	16.3	8909	5	328	3	[GNG5 - guanine nucleotide binding protein (g protein), gamma 5, PIM1 - pim-1 oncogene, CTNNB1 - catenin (cadherin-associated protein), beta 1, 88kda]
Process	GO:0045618	positive regulation of keratinocyte differentiation	3.18E-04	4.30E-01	10.86	8909	10	328	4	[NUMA1 - nuclear mitotic apparatus protein 1, FOXC1 - forkhead box c1, TRIM16 - tripartite motif containing 16, NCOA3 - nuclear receptor coactivator 3]
Process	GO:1903320	regulation of protein modification by small protein conjugation or removal	4.23E-04	4.41E-01	2.6	8909	167	328	16	[PIAS4 - protein inhibitor of activated stat, 4, DTX3L - deltex 3-like (drosophila), PTEN - phosphatase and tensin homolog, RAB1A - rab1a, member ras oncogene family, HMG20A - high mobility group 20a, HMG20B - high mobility group 20b, MALT1 - mucosa associated lymphoid tissue lymphoma translocation gene 1, PDCD6 - programmed cell death 6, IVNS1ABP - influenza virus ns1a binding protein, TOLLIP - …
Process	GO:0031325	positive regulation of cellular metabolic process	3.05E-04	4.58E-01	1.37	8909	1942	328	98	[BNIP3 - bcl2/adenovirus e1b 19kda interacting protein 3, WAC - ww domain containing adaptor with coiled-coil, S1PR2 - sphingosine-1-phosphate receptor 2, DTX3L - deltex 3-like (drosophila), GSN - gelsolin, DRAP1 - dr1-associated protein 1 (negative cofactor 2 alpha), PIK3R3 - phosphoinositide-3-kinase, regulatory subunit 3 (gamma), PBX1 - pre-b-cell leukemia homeobox 1, RNF14 - ring finger prote…
Process	GO:0006325	chromatin organization	6.54E-04	5.21E-01	1.85	8909	455	328	31	[TAF9 - taf9 rna polymerase ii, tata box binding protein (tbp)-associated factor, 32kda, WDR82 - wd repeat domain 82, WAC - ww domain containing adaptor with coiled-coil, VPRBP - vpr (hiv-1) binding protein, DTX3L - deltex 3-like (drosophila), HMGN1 - high mobility group nucleosome binding domain 1, UBE2B - ubiquitin-conjugating enzyme e2b, HMG20A - high mobility group 20a, KDM2B - lysine (k)-spe…
Process	GO:2000826	regulation of heart morphogenesis	6.44E-04	5.45E-01	6.79	8909	20	328	5	[GNG5 - guanine nucleotide binding protein (g protein), gamma 5, PIM1 - pim-1 oncogene, FOXC1 - forkhead box c1, SMAD4 - smad family member 4, CTNNB1 - catenin (cadherin-associated protein), beta 1, 88kda]
Process	GO:0016569	covalent chromatin modification	9.22E-04	6.24E-01	2.12	8909	269	328	21	[TAF9 - taf9 rna polymerase ii, tata box binding protein (tbp)-associated factor, 32kda, WDR82 - wd repeat domain 82, WAC - ww domain containing adaptor with coiled-coil, VPRBP - vpr (hiv-1) binding protein, DTX3L - deltex 3-like (drosophila), RNF168 - ring finger protein 168, e3 ubiquitin protein ligase, UBE2B - ubiquitin-conjugating enzyme e2b, KMT2B - lysine (k)-specific methyltransferase 2b, …
Process	GO:0045606	positive regulation of epidermal cell differentiation	9.91E-04	6.39E-01	8.36	8909	13	328	4	[NUMA1 - nuclear mitotic apparatus protein 1, FOXC1 - forkhead box c1, TRIM16 - tripartite motif containing 16, NCOA3 - nuclear receptor coactivator 3]
Process	GO:1903322	positive regulation of protein modification by small protein conjugation or removal	9.11E-04	6.50E-01	3.05	8909	98	328	11	[PDCD6 - programmed cell death 6, MALT1 - mucosa associated lymphoid tissue lymphoma translocation gene 1, PIAS4 - protein inhibitor of activated stat, 4, TOLLIP - toll interacting protein, PSMD10 - proteasome (prosome, macropain) 26s subunit, non-atpase, 10, HSPA5 - heat shock 70kda protein 5 (glucose-regulated protein, 78kda), PTEN - phosphatase and tensin homolog, RAB1A - rab1a, member ras onc…
Process	GO:1903715	regulation of aerobic respiration	9.10E-04	6.85E-01	13.58	8909	6	328	3	[IDE - insulin-degrading enzyme, BNIP3 - bcl2/adenovirus e1b 19kda interacting protein 3, HIF1A - hypoxia inducible factor 1, alpha subunit (basic helix-loop-helix transcription factor)]
Component	GO:1990234	transferase complex	8.14E-04	7.20E-01	1.73	8909	564	328	36	[TAF9 - taf9 rna polymerase ii, tata box binding protein (tbp)-associated factor, 32kda, MED27 - mediator complex subunit 27, WDR82 - wd repeat domain 82, SNRPD3 - small nuclear ribonucleoprotein d3 polypeptide 18kda, VPRBP - vpr (hiv-1) binding protein, SNRPG - small nuclear ribonucleoprotein polypeptide g, UBE2B - ubiquitin-conjugating enzyme e2b, RBCK1 - ranbp-type and c3hc4-type zinc finger c…
Function	GO:0035258	steroid hormone receptor binding	6.47E-04	1.00E+00	3.7	8909	66	328	9	[NCOA6 - nuclear receptor coactivator 6, RNF14 - ring finger protein 14, VPRBP - vpr (hiv-1) binding protein, RNF4 - ring finger protein 4, FOXP1 - forkhead box p1, KAT5 - k(lysine) acetyltransferase 5, CTNNB1 - catenin (cadherin-associated protein), beta 1, 88kda, NCOA3 - nuclear receptor coactivator 3, FUS - fused in sarcoma]
Function	GO:0050681	androgen receptor binding	9.58E-04	1.00E+00	5.09	8909	32	328	6	[RNF14 - ring finger protein 14, RNF4 - ring finger protein 4, FOXP1 - forkhead box p1, KAT5 - k(lysine) acetyltransferase 5, NCOA3 - nuclear receptor coactivator 3, CTNNB1 - catenin (cadherin-associated protein), beta 1, 88kda]
Component	GO:0000151	ubiquitin ligase complex	6.87E-04	1.00E+00	2.34	8909	209	328	18	[MED27 - mediator complex subunit 27, VPRBP - vpr (hiv-1) binding protein, VHL - von hippel-lindau tumor suppressor, e3 ubiquitin protein ligase, RNF168 - ring finger protein 168, e3 ubiquitin protein ligase, MED20 - mediator complex subunit 20, UBE2B - ubiquitin-conjugating enzyme e2b, CDKN1B - cyclin-dependent kinase inhibitor 1b (p27, kip1), RBCK1 - ranbp-type and c3hc4-type zinc finger contai…
