## Supplementary material for "The strength and form of natural selection on transcript abundance in the wild": GOrilla and StringDB Gene Ontology enrichment results: GOrilla enrichment results for the corrected survival genes shaping disruptive selection (lambda more than 0.2 and n = 1652) brown module.txt

Ontology	GO Term	Description	P-value	FDR q-value	Enrichment	N	B	n	b	Genes
Process	GO:0006614	SRP-dependent cotranslational protein targeting to membrane	3.81E-06	1.03E-02	5.52	8909	66	269	11	[SSR3 - signal sequence receptor, gamma (translocon-associated protein gamma), UBA52 - ubiquitin a-52 residue ribosomal protein fusion product 1, RPL6 - ribosomal protein l6, RPS13 - ribosomal protein s13, RPS2 - ribosomal protein s2, RPL19 - ribosomal protein l19, RPL31 - ribosomal protein l31, RPL4 - ribosomal protein l4, RPS16 - ribosomal protein s16, RPL13A - ribosomal protein l13a, RPS18 - r…
Process	GO:0006413	translational initiation	5.12E-06	1.16E-02	4.22	8909	110	269	14	[UBA52 - ubiquitin a-52 residue ribosomal protein fusion product 1, COPS5 - cop9 signalosome subunit 5, RPS2 - ribosomal protein s2, RPL19 - ribosomal protein l19, RPS16 - ribosomal protein s16, RPL13A - ribosomal protein l13a, RPS18 - ribosomal protein s18, EIF3L - eukaryotic translation initiation factor 3, subunit l, RPL6 - ribosomal protein l6, RPS13 - ribosomal protein s13, EIF4G2 - eukaryot…
Process	GO:0072599	establishment of protein localization to endoplasmic reticulum	3.79E-06	1.28E-02	5.03	8909	79	269	12	[SSR3 - signal sequence receptor, gamma (translocon-associated protein gamma), UBA52 - ubiquitin a-52 residue ribosomal protein fusion product 1, RPL6 - ribosomal protein l6, RPS13 - ribosomal protein s13, RPS2 - ribosomal protein s2, SPCS3 - signal peptidase complex subunit 3 homolog (s. cerevisiae), RPL19 - ribosomal protein l19, RPL31 - ribosomal protein l31, RPL4 - ribosomal protein l4, RPS16…
Process	GO:0071345	cellular response to cytokine stimulus	3.27E-06	1.47E-02	2.94	8909	259	269	23	[SFRP1 - secreted frizzled-related protein 1, TRADD - tnfrsf1a-associated via death domain, CXCR4 - chemokine (c-x-c motif) receptor 4, CAPN2 - calpain 2, (m/ii) large subunit, NDUFA13 - nadh dehydrogenase (ubiquinone) 1 alpha subcomplex, 13, RPS16 - ribosomal protein s16, EED - embryonic ectoderm development, GSN - gelsolin, RPL13A - ribosomal protein l13a, ASS1 - argininosuccinate synthase 1, S…
Process	GO:0006613	cotranslational protein targeting to membrane	7.95E-06	1.54E-02	5.13	8909	71	269	11	[SSR3 - signal sequence receptor, gamma (translocon-associated protein gamma), UBA52 - ubiquitin a-52 residue ribosomal protein fusion product 1, RPL6 - ribosomal protein l6, RPS13 - ribosomal protein s13, RPS2 - ribosomal protein s2, RPL19 - ribosomal protein l19, RPL31 - ribosomal protein l31, RPL4 - ribosomal protein l4, RPS16 - ribosomal protein s16, RPL13A - ribosomal protein l13a, RPS18 - r…
Process	GO:0045047	protein targeting to ER	2.49E-06	1.69E-02	5.23	8909	76	269	12	[SSR3 - signal sequence receptor, gamma (translocon-associated protein gamma), UBA52 - ubiquitin a-52 residue ribosomal protein fusion product 1, RPL6 - ribosomal protein l6, RPS13 - ribosomal protein s13, RPS2 - ribosomal protein s2, SPCS3 - signal peptidase complex subunit 3 homolog (s. cerevisiae), RPL19 - ribosomal protein l19, RPL31 - ribosomal protein l31, RPL4 - ribosomal protein l4, RPS16…
Process	GO:0070972	protein localization to endoplasmic reticulum	2.35E-06	3.18E-02	4.84	8909	89	269	13	[UBA52 - ubiquitin a-52 residue ribosomal protein fusion product 1, RPS2 - ribosomal protein s2, RPL19 - ribosomal protein l19, RPS16 - ribosomal protein s16, RPL13A - ribosomal protein l13a, RPS18 - ribosomal protein s18, SSR3 - signal sequence receptor, gamma (translocon-associated protein gamma), RPL6 - ribosomal protein l6, LRRK2 - leucine-rich repeat kinase 2, RPS13 - ribosomal protein s13, …
Process	GO:0019886	antigen processing and presentation of exogenous peptide antigen via MHC class II	3.30E-05	4.47E-02	4.87	8909	68	269	10	[CTSL - cathepsin l, CAPZA1 - capping protein (actin filament) muscle z-line, alpha 1, DCTN1 - dynactin 1, AP1M1 - adaptor-related protein complex 1, mu 1 subunit, KIF3A - kinesin family member 3a, RAB7A - rab7a, member ras oncogene family, CLTA - clathrin, light chain a, DCTN2 - dynactin 2 (p50), CANX - calnexin, AP2M1 - adaptor-related protein complex 2, mu 1 subunit]
Process	GO:0002495	antigen processing and presentation of peptide antigen via MHC class II	3.30E-05	4.97E-02	4.87	8909	68	269	10	[CTSL - cathepsin l, CAPZA1 - capping protein (actin filament) muscle z-line, alpha 1, DCTN1 - dynactin 1, AP1M1 - adaptor-related protein complex 1, mu 1 subunit, KIF3A - kinesin family member 3a, RAB7A - rab7a, member ras oncogene family, CLTA - clathrin, light chain a, DCTN2 - dynactin 2 (p50), CANX - calnexin, AP2M1 - adaptor-related protein complex 2, mu 1 subunit]
Process	GO:0002504	antigen processing and presentation of peptide or polysaccharide antigen via MHC class II	3.30E-05	5.59E-02	4.87	8909	68	269	10	[CTSL - cathepsin l, CAPZA1 - capping protein (actin filament) muscle z-line, alpha 1, DCTN1 - dynactin 1, AP1M1 - adaptor-related protein complex 1, mu 1 subunit, KIF3A - kinesin family member 3a, RAB7A - rab7a, member ras oncogene family, CLTA - clathrin, light chain a, DCTN2 - dynactin 2 (p50), CANX - calnexin, AP2M1 - adaptor-related protein complex 2, mu 1 subunit]
Process	GO:0002478	antigen processing and presentation of exogenous peptide antigen	2.05E-04	1.98E-01	3.94	8909	84	269	10	[CTSL - cathepsin l, CAPZA1 - capping protein (actin filament) muscle z-line, alpha 1, DCTN1 - dynactin 1, AP1M1 - adaptor-related protein complex 1, mu 1 subunit, KIF3A - kinesin family member 3a, RAB7A - rab7a, member ras oncogene family, CLTA - clathrin, light chain a, DCTN2 - dynactin 2 (p50), CANX - calnexin, AP2M1 - adaptor-related protein complex 2, mu 1 subunit]
Process	GO:0051336	regulation of hydrolase activity	1.92E-04	2.00E-01	1.79	8909	739	269	40	[TRADD - tnfrsf1a-associated via death domain, PTX3 - pentraxin 3, long, GSN - gelsolin, PPP1R9B - protein phosphatase 1, regulatory subunit 9b, GDI1 - gdp dissociation inhibitor 1, AIP - aryl hydrocarbon receptor interacting protein, CRIM1 - cysteine rich transmembrane bmp regulator 1 (chordin-like), USP6NL - usp6 n-terminal like, NEIL1 - nei endonuclease viii-like 1 (e. coli), LRRK2 - leucine-r…
Process	GO:0071356	cellular response to tumor necrosis factor	1.89E-04	2.13E-01	4.38	8909	68	269	9	[NFE2L2 - nuclear factor (erythroid-derived 2)-like 2, SFRP1 - secreted frizzled-related protein 1, TRADD - tnfrsf1a-associated via death domain, NPNT - nephronectin, ZFP36L1 - zfp36 ring finger protein-like 1, ASS1 - argininosuccinate synthase 1, SIRT1 - sirtuin 1, MAPK14 - mitogen-activated protein kinase 14, HYAL3 - hyaluronoglucosaminidase 3]
Process	GO:0090150	establishment of protein localization to membrane	2.42E-04	2.18E-01	2.86	8909	174	269	15	[UBA52 - ubiquitin a-52 residue ribosomal protein fusion product 1, RPS2 - ribosomal protein s2, RPL19 - ribosomal protein l19, NDUFA13 - nadh dehydrogenase (ubiquinone) 1 alpha subcomplex, 13, RPS16 - ribosomal protein s16, RPL13A - ribosomal protein l13a, NSG1 - neuron specific gene family member 1, RPS18 - ribosomal protein s18, SSR3 - signal sequence receptor, gamma (translocon-associated pro…
Process	GO:0034097	response to cytokine	1.78E-04	2.19E-01	2.29	8909	333	269	23	[SFRP1 - secreted frizzled-related protein 1, TRADD - tnfrsf1a-associated via death domain, CXCR4 - chemokine (c-x-c motif) receptor 4, CAPN2 - calpain 2, (m/ii) large subunit, NDUFA13 - nadh dehydrogenase (ubiquinone) 1 alpha subcomplex, 13, RPS16 - ribosomal protein s16, EED - embryonic ectoderm development, GSN - gelsolin, RPL13A - ribosomal protein l13a, ASS1 - argininosuccinate synthase 1, S…
Process	GO:0019884	antigen processing and presentation of exogenous antigen	2.74E-04	2.32E-01	3.81	8909	87	269	10	[CTSL - cathepsin l, CAPZA1 - capping protein (actin filament) muscle z-line, alpha 1, DCTN1 - dynactin 1, AP1M1 - adaptor-related protein complex 1, mu 1 subunit, KIF3A - kinesin family member 3a, RAB7A - rab7a, member ras oncogene family, CLTA - clathrin, light chain a, DCTN2 - dynactin 2 (p50), CANX - calnexin, AP2M1 - adaptor-related protein complex 2, mu 1 subunit]
Process	GO:0007006	mitochondrial membrane organization	3.31E-04	2.49E-01	3.72	8909	89	269	10	[RHOT1 - ras homolog family member t1, ATP5J2 - atp synthase, h+ transporting, mitochondrial fo complex, subunit f2, ATP5G3 - atp synthase, h+ transporting, mitochondrial fo complex, subunit c3 (subunit 9), NDUFA13 - nadh dehydrogenase (ubiquinone) 1 alpha subcomplex, 13, CALM1 - calmodulin 1 (phosphorylase kinase, delta), ATP5J - atp synthase, h+ transporting, mitochondrial fo complex, subunit f…
Process	GO:0000184	nuclear-transcribed mRNA catabolic process, nonsense-mediated decay	3.63E-04	2.58E-01	3.68	8909	90	269	10	[UBA52 - ubiquitin a-52 residue ribosomal protein fusion product 1, RPL6 - ribosomal protein l6, RPS13 - ribosomal protein s13, RPS2 - ribosomal protein s2, RPL19 - ribosomal protein l19, RPL31 - ribosomal protein l31, RPL4 - ribosomal protein l4, RPS16 - ribosomal protein s16, RPL13A - ribosomal protein l13a, RPS18 - ribosomal protein s18]
Process	GO:0048002	antigen processing and presentation of peptide antigen	3.31E-04	2.64E-01	3.72	8909	89	269	10	[CTSL - cathepsin l, CAPZA1 - capping protein (actin filament) muscle z-line, alpha 1, DCTN1 - dynactin 1, AP1M1 - adaptor-related protein complex 1, mu 1 subunit, KIF3A - kinesin family member 3a, RAB7A - rab7a, member ras oncogene family, CLTA - clathrin, light chain a, DCTN2 - dynactin 2 (p50), CANX - calnexin, AP2M1 - adaptor-related protein complex 2, mu 1 subunit]
Process	GO:0033365	protein localization to organelle	3.95E-04	2.67E-01	2.01	8909	444	269	27	[UBA52 - ubiquitin a-52 residue ribosomal protein fusion product 1, RAN - ran, member ras oncogene family, RPL19 - ribosomal protein l19, DCTN2 - dynactin 2 (p50), VPS13C - vacuolar protein sorting 13 homolog c (s. cerevisiae), RPS16 - ribosomal protein s16, RPL13A - ribosomal protein l13a, AIP - aryl hydrocarbon receptor interacting protein, RPS18 - ribosomal protein s18, SNX10 - sorting nexin 1…
Process	GO:0006612	protein targeting to membrane	4.68E-04	2.88E-01	3.31	8909	110	269	11	[SSR3 - signal sequence receptor, gamma (translocon-associated protein gamma), UBA52 - ubiquitin a-52 residue ribosomal protein fusion product 1, RPL6 - ribosomal protein l6, RPS13 - ribosomal protein s13, RPS2 - ribosomal protein s2, RPL19 - ribosomal protein l19, RPL31 - ribosomal protein l31, RPL4 - ribosomal protein l4, RPS16 - ribosomal protein s16, RPL13A - ribosomal protein l13a, RPS18 - r…
Process	GO:0072594	establishment of protein localization to organelle	4.95E-04	2.92E-01	2.34	8909	269	269	19	[USP9X - ubiquitin specific peptidase 9, x-linked, UBA52 - ubiquitin a-52 residue ribosomal protein fusion product 1, RAN - ran, member ras oncogene family, RAB7A - rab7a, member ras oncogene family, RPS2 - ribosomal protein s2, RPL19 - ribosomal protein l19, NDUFA13 - nadh dehydrogenase (ubiquinone) 1 alpha subcomplex, 13, VPS13C - vacuolar protein sorting 13 homolog c (s. cerevisiae), RPS16 - r…
Process	GO:0060341	regulation of cellular localization	4.67E-04	3.01E-01	1.88	8909	545	269	31	[BTBD9 - btb (poz) domain containing 9, PTEN - phosphatase and tensin homolog, GSN - gelsolin, SCFD1 - sec1 family domain containing 1, GDI1 - gdp dissociation inhibitor 1, LRRK2 - leucine-rich repeat kinase 2, ZFP36L1 - zfp36 ring finger protein-like 1, FER - fer (fps/fes related) tyrosine kinase, SIRT1 - sirtuin 1, TXN - thioredoxin, RHOG - ras homolog family member g, MAPK14 - mitogen-activate…
Process	GO:0006605	protein targeting	5.56E-04	3.14E-01	2.46	8909	229	269	17	[USP9X - ubiquitin specific peptidase 9, x-linked, UBA52 - ubiquitin a-52 residue ribosomal protein fusion product 1, RAB7A - rab7a, member ras oncogene family, RPS2 - ribosomal protein s2, RPL19 - ribosomal protein l19, VPS13C - vacuolar protein sorting 13 homolog c (s. cerevisiae), RPS16 - ribosomal protein s16, RPL13A - ribosomal protein l13a, AIP - aryl hydrocarbon receptor interacting protei…
Process	GO:0046597	negative regulation of viral entry into host cell	8.71E-04	4.07E-01	14.19	8909	7	269	3	[PTX3 - pentraxin 3, long, GSN - gelsolin, TRIM25 - tripartite motif containing 25]
Process	GO:0052547	regulation of peptidase activity	7.85E-04	4.09E-01	2.46	8909	215	269	16	[TRADD - tnfrsf1a-associated via death domain, UCHL5 - ubiquitin carboxyl-terminal hydrolase l5, NDUFA13 - nadh dehydrogenase (ubiquinone) 1 alpha subcomplex, 13, DDRGK1 - ddrgk domain containing 1, GSN - gelsolin, TP63 - tumor protein p63, CRIM1 - cysteine rich transmembrane bmp regulator 1 (chordin-like), WNT9A - wingless-type mmtv integration site family, member 9a, TBC1D10A - tbc1 domain fami…
Process	GO:0006412	translation	7.61E-04	4.12E-01	2.8	8909	154	269	13	[COPS5 - cop9 signalosome subunit 5, RPS2 - ribosomal protein s2, RPL39L - ribosomal protein l39-like, RPL19 - ribosomal protein l19, RPS16 - ribosomal protein s16, MRPS34 - mitochondrial ribosomal protein s34, RPL13A - ribosomal protein l13a, RPS18 - ribosomal protein s18, RPL6 - ribosomal protein l6, RPS13 - ribosomal protein s13, RPL4 - ribosomal protein l4, RPL31 - ribosomal protein l31, MRPL…
Process	GO:0006518	peptide metabolic process	8.20E-04	4.12E-01	2.38	8909	237	269	17	[COPS5 - cop9 signalosome subunit 5, LTA4H - leukotriene a4 hydrolase, RPS2 - ribosomal protein s2, RPL39L - ribosomal protein l39-like, RPL19 - ribosomal protein l19, RPS16 - ribosomal protein s16, RPL13A - ribosomal protein l13a, MRPS34 - mitochondrial ribosomal protein s34, RPS18 - ribosomal protein s18, RPL6 - ribosomal protein l6, CPZ - carboxypeptidase z, RPS13 - ribosomal protein s13, SPCS…
Process	GO:0018026	peptidyl-lysine monomethylation	8.71E-04	4.21E-01	14.19	8909	7	269	3	[EHMT1 - euchromatic histone-lysine n-methyltransferase 1, SMYD2 - set and mynd domain containing 2, SETD7 - set domain containing (lysine methyltransferase) 7]
Function	GO:0003735	structural constituent of ribosome	8.21E-05	1.06E-01	3.5	8909	123	269	13	[UBA52 - ubiquitin a-52 residue ribosomal protein fusion product 1, RPS2 - ribosomal protein s2, RPL39L - ribosomal protein l39-like, RPL19 - ribosomal protein l19, RPS16 - ribosomal protein s16, MRPS34 - mitochondrial ribosomal protein s34, RPL13A - ribosomal protein l13a, RPS18 - ribosomal protein s18, RPL6 - ribosomal protein l6, RPS13 - ribosomal protein s13, RPL4 - ribosomal protein l4, RPL3…
Function	GO:0005198	structural molecule activity	7.17E-05	1.38E-01	2.16	8909	445	269	29	[UBA52 - ubiquitin a-52 residue ribosomal protein fusion product 1, RPL19 - ribosomal protein l19, RPS16 - ribosomal protein s16, RPL13A - ribosomal protein l13a, RPS18 - ribosomal protein s18, EFEMP2 - egf containing fibulin-like extracellular matrix protein 2, LRRK2 - leucine-rich repeat kinase 2, RPL6 - ribosomal protein l6, CTBP2 - c-terminal binding protein 2, CLTA - clathrin, light chain a,…
Function	GO:0008157	protein phosphatase 1 binding	1.48E-04	1.43E-01	13.25	8909	10	269	4	[STAU1 - staufen double-stranded rna binding protein 1, AKAP11 - a kinase (prka) anchor protein 11, FER - fer (fps/fes related) tyrosine kinase, PPP1R9B - protein phosphatase 1, regulatory subunit 9b]
Function	GO:0005515	protein binding	2.23E-04	1.72E-01	1.13	8909	6499	269	221	[MEX3C - mex-3 rna binding family member c, COX6B1 - cytochrome c oxidase subunit vib polypeptide 1 (ubiquitous), PRRX1 - paired related homeobox 1, GDI1 - gdp dissociation inhibitor 1, ABI2 - abl-interactor 2, ARL6IP4 - adp-ribosylation-like factor 6 interacting protein 4, ANKHD1 - ankyrin repeat and kh domain containing 1, BSG - basigin (ok blood group), ZFP36L1 - zfp36 ring finger protein-like…
Function	GO:0019899	enzyme binding	6.66E-05	2.57E-01	1.56	8909	1468	269	69	[CAPN2 - calpain 2, (m/ii) large subunit, GDI1 - gdp dissociation inhibitor 1, PPP1R9B - protein phosphatase 1, regulatory subunit 9b, ABI2 - abl-interactor 2, DCTN1 - dynactin 1, USP6NL - usp6 n-terminal like, KIF3A - kinesin family member 3a, LRRK2 - leucine-rich repeat kinase 2, CTBP2 - c-terminal binding protein 2, TBC1D10A - tbc1 domain family, member 10a, GPI - glucose-6-phosphate isomerase…
Function	GO:0019904	protein domain specific binding	4.00E-04	2.57E-01	1.98	8909	468	269	28	[TRADD - tnfrsf1a-associated via death domain, RAN - ran, member ras oncogene family, PRRX1 - paired related homeobox 1, EHMT1 - euchromatic histone-lysine n-methyltransferase 1, PTEN - phosphatase and tensin homolog, TCF12 - transcription factor 12, ADAM17 - adam metallopeptidase domain 17, AIP - aryl hydrocarbon receptor interacting protein, ABI2 - abl-interactor 2, NFE2L2 - nuclear factor (ery…
Function	GO:0003723	RNA binding	6.67E-04	3.68E-01	1.53	8909	1189	269	55	[ZC3H7B - zinc finger ccch-type containing 7b, MEX3C - mex-3 rna binding family member c, RPL19 - ribosomal protein l19, CANX - calnexin, SUCLG1 - succinate-coa ligase, alpha subunit, ZC3H18 - zinc finger ccch-type containing 18, ARL6IP4 - adp-ribosylation-like factor 6 interacting protein 4, ANKHD1 - ankyrin repeat and kh domain containing 1, RPL6 - ribosomal protein l6, ZFP36L1 - zfp36 ring fin…
Component	GO:0070161	anchoring junction	3.86E-06	3.42E-03	2.47	8909	402	269	30	[CAPN2 - calpain 2, (m/ii) large subunit, RPL19 - ribosomal protein l19, GSN - gelsolin, RPS16 - ribosomal protein s16, RPL13A - ribosomal protein l13a, PPP1R9B - protein phosphatase 1, regulatory subunit 9b, ADAM17 - adam metallopeptidase domain 17, ABI2 - abl-interactor 2, RPS18 - ribosomal protein s18, BSG - basigin (ok blood group), RPL6 - ribosomal protein l6, RPS13 - ribosomal protein s13, …
Component	GO:0005912	adherens junction	2.31E-06	4.09E-03	2.53	8909	392	269	30	[CAPN2 - calpain 2, (m/ii) large subunit, RPL19 - ribosomal protein l19, GSN - gelsolin, RPS16 - ribosomal protein s16, RPL13A - ribosomal protein l13a, PPP1R9B - protein phosphatase 1, regulatory subunit 9b, ADAM17 - adam metallopeptidase domain 17, ABI2 - abl-interactor 2, RPS18 - ribosomal protein s18, BSG - basigin (ok blood group), RPL6 - ribosomal protein l6, RPS13 - ribosomal protein s13, …
Component	GO:0043230	extracellular organelle	4.60E-05	8.14E-03	1.63	8909	1260	269	62	[CAPZA1 - capping protein (actin filament) muscle z-line, alpha 1, CAPN2 - calpain 2, (m/ii) large subunit, CANX - calnexin, GSN - gelsolin, EFEMP2 - egf containing fibulin-like extracellular matrix protein 2, MTHFD1 - methylenetetrahydrofolate dehydrogenase (nadp+ dependent) 1, methenyltetrahydrofolate cyclohydrolase, formyltetrahydrofolate synthetase, BSG - basigin (ok blood group), KIF3A - kin…
Component	GO:0030054	cell junction	5.30E-05	8.52E-03	1.88	8909	721	269	41	[CXCR4 - chemokine (c-x-c motif) receptor 4, CAPN2 - calpain 2, (m/ii) large subunit, RPL19 - ribosomal protein l19, RPS16 - ribosomal protein s16, GSN - gelsolin, RPL13A - ribosomal protein l13a, PPP1R9B - protein phosphatase 1, regulatory subunit 9b, ADAM17 - adam metallopeptidase domain 17, RPS18 - ribosomal protein s18, ABI2 - abl-interactor 2, RPL6 - ribosomal protein l6, LRRK2 - leucine-ric…
Component	GO:1903561	extracellular vesicle	4.49E-05	8.83E-03	1.63	8909	1259	269	62	[CAPZA1 - capping protein (actin filament) muscle z-line, alpha 1, CAPN2 - calpain 2, (m/ii) large subunit, CANX - calnexin, GSN - gelsolin, EFEMP2 - egf containing fibulin-like extracellular matrix protein 2, MTHFD1 - methylenetetrahydrofolate dehydrogenase (nadp+ dependent) 1, methenyltetrahydrofolate cyclohydrolase, formyltetrahydrofolate synthetase, BSG - basigin (ok blood group), KIF3A - kin…
Component	GO:0031982	vesicle	4.23E-05	9.35E-03	1.5	8909	1813	269	82	[CAPZA1 - capping protein (actin filament) muscle z-line, alpha 1, CAPN2 - calpain 2, (m/ii) large subunit, CANX - calnexin, GSN - gelsolin, SCFD1 - sec1 family domain containing 1, EFEMP2 - egf containing fibulin-like extracellular matrix protein 2, MTHFD1 - methylenetetrahydrofolate dehydrogenase (nadp+ dependent) 1, methenyltetrahydrofolate cyclohydrolase, formyltetrahydrofolate synthetase, US…
Component	GO:0030055	cell-substrate junction	3.86E-05	9.77E-03	2.47	8909	322	269	24	[LASP1 - lim and sh3 protein 1, CAPN2 - calpain 2, (m/ii) large subunit, RPS2 - ribosomal protein s2, RPL19 - ribosomal protein l19, GSN - gelsolin, RPS16 - ribosomal protein s16, RPL13A - ribosomal protein l13a, ADAM17 - adam metallopeptidase domain 17, RPS18 - ribosomal protein s18, ACTB - actin, beta, DOCK7 - dedicator of cytokinesis 7, BSG - basigin (ok blood group), RPL6 - ribosomal protein …
Component	GO:0070062	extracellular exosome	3.35E-05	9.90E-03	1.65	8909	1247	269	62	[CAPZA1 - capping protein (actin filament) muscle z-line, alpha 1, CAPN2 - calpain 2, (m/ii) large subunit, CANX - calnexin, GSN - gelsolin, EFEMP2 - egf containing fibulin-like extracellular matrix protein 2, MTHFD1 - methylenetetrahydrofolate dehydrogenase (nadp+ dependent) 1, methenyltetrahydrofolate cyclohydrolase, formyltetrahydrofolate synthetase, BSG - basigin (ok blood group), KIF3A - kin…
Component	GO:0005924	cell-substrate adherens junction	3.16E-05	1.12E-02	2.5	8909	318	269	24	[LASP1 - lim and sh3 protein 1, CAPN2 - calpain 2, (m/ii) large subunit, RPS2 - ribosomal protein s2, RPL19 - ribosomal protein l19, GSN - gelsolin, RPS16 - ribosomal protein s16, RPL13A - ribosomal protein l13a, ADAM17 - adam metallopeptidase domain 17, RPS18 - ribosomal protein s18, ACTB - actin, beta, DOCK7 - dedicator of cytokinesis 7, BSG - basigin (ok blood group), RPL6 - ribosomal protein …
Component	GO:0005925	focal adhesion	3.00E-05	1.33E-02	2.51	8909	317	269	24	[LASP1 - lim and sh3 protein 1, CAPN2 - calpain 2, (m/ii) large subunit, RPS2 - ribosomal protein s2, RPL19 - ribosomal protein l19, GSN - gelsolin, RPS16 - ribosomal protein s16, RPL13A - ribosomal protein l13a, ADAM17 - adam metallopeptidase domain 17, RPS18 - ribosomal protein s18, ACTB - actin, beta, DOCK7 - dedicator of cytokinesis 7, BSG - basigin (ok blood group), RPL6 - ribosomal protein …
Component	GO:0044445	cytosolic part	2.32E-05	1.37E-02	3.33	8909	159	269	16	[UBA52 - ubiquitin a-52 residue ribosomal protein fusion product 1, RPS2 - ribosomal protein s2, RPL39L - ribosomal protein l39-like, RPL19 - ribosomal protein l19, CCT5 - chaperonin containing tcp1, subunit 5 (epsilon), UCHL5 - ubiquitin carboxyl-terminal hydrolase l5, PTEN - phosphatase and tensin homolog, RPS16 - ribosomal protein s16, RPL13A - ribosomal protein l13a, RPS18 - ribosomal protein…
Component	GO:0044391	ribosomal subunit	9.42E-05	1.39E-02	3.27	8909	142	269	14	[UBA52 - ubiquitin a-52 residue ribosomal protein fusion product 1, MRPL39 - mitochondrial ribosomal protein l39, RPS2 - ribosomal protein s2, RPL39L - ribosomal protein l39-like, RPL19 - ribosomal protein l19, RPS16 - ribosomal protein s16, MRPS34 - mitochondrial ribosomal protein s34, RPL13A - ribosomal protein l13a, RPS18 - ribosomal protein s18, RPL6 - ribosomal protein l6, RPS13 - ribosomal …
Component	GO:0005737	cytoplasm	2.62E-04	3.57E-02	1.35	8909	2536	269	103	[MEX3C - mex-3 rna binding family member c, GSN - gelsolin, TCF12 - transcription factor 12, GDI1 - gdp dissociation inhibitor 1, ABI2 - abl-interactor 2, ANKHD1 - ankyrin repeat and kh domain containing 1, DCTN1 - dynactin 1, NEIL1 - nei endonuclease viii-like 1 (e. coli), ZFP36L1 - zfp36 ring finger protein-like 1, CDC42EP3 - cdc42 effector protein (rho gtpase binding) 3, TUBA8 - tubulin, alpha…
Component	GO:0044421	extracellular region part	3.61E-04	3.99E-02	1.44	8909	1723	269	75	[CAPZA1 - capping protein (actin filament) muscle z-line, alpha 1, LRIG3 - leucine-rich repeats and immunoglobulin-like domains 3, CAPN2 - calpain 2, (m/ii) large subunit, PTX3 - pentraxin 3, long, CANX - calnexin, GSN - gelsolin, APLP1 - amyloid beta (a4) precursor-like protein 1, EFEMP2 - egf containing fibulin-like extracellular matrix protein 2, MTHFD1 - methylenetetrahydrofolate dehydrogenas…
Component	GO:0005840	ribosome	3.26E-04	4.13E-02	4.08	8909	73	269	9	[RPL6 - ribosomal protein l6, MRPL39 - mitochondrial ribosomal protein l39, RPS13 - ribosomal protein s13, RPL19 - ribosomal protein l19, RPL31 - ribosomal protein l31, CANX - calnexin, RPL13A - ribosomal protein l13a, MRPL11 - mitochondrial ribosomal protein l11, RPS18 - ribosomal protein s18]
Component	GO:0022625	cytosolic large ribosomal subunit	3.59E-04	4.24E-02	5.15	8909	45	269	7	[UBA52 - ubiquitin a-52 residue ribosomal protein fusion product 1, RPL6 - ribosomal protein l6, RPL39L - ribosomal protein l39-like, RPL19 - ribosomal protein l19, RPL31 - ribosomal protein l31, RPL4 - ribosomal protein l4, RPL13A - ribosomal protein l13a]
Component	GO:0000276	mitochondrial proton-transporting ATP synthase complex, coupling factor F(o)	5.09E-04	5.30E-02	16.56	8909	6	269	3	[ATP5J2 - atp synthase, h+ transporting, mitochondrial fo complex, subunit f2, ATP5G3 - atp synthase, h+ transporting, mitochondrial fo complex, subunit c3 (subunit 9), ATP5J - atp synthase, h+ transporting, mitochondrial fo complex, subunit f6]
Component	GO:0030485	smooth muscle contractile fiber	9.08E-04	8.46E-02	33.12	8909	2	269	2	[ACTA2 - actin, alpha 2, smooth muscle, aorta, NPNT - nephronectin]
Component	GO:0045263	proton-transporting ATP synthase complex, coupling factor F(o)	8.71E-04	8.56E-02	14.19	8909	7	269	3	[ATP5J2 - atp synthase, h+ transporting, mitochondrial fo complex, subunit f2, ATP5G3 - atp synthase, h+ transporting, mitochondrial fo complex, subunit c3 (subunit 9), ATP5J - atp synthase, h+ transporting, mitochondrial fo complex, subunit f6]
