## Supplementary material for "The strength and form of natural selection on transcript abundance in the wild": GOrilla and StringDB Gene Ontology enrichment results: GOrilla enrichment results for the corrected survival genes shaping disruptive selection (lambda more than 0.2 and n = 1652) red module.txt

Ontology	GO Term	Description	P-value	FDR q-value	Enrichment	N	B	n	b	Genes
Process	GO:0022900	electron transport chain	1.04E-04	1.00E+00	7.89	8909	111	61	6	[NDUFB2 - nadh dehydrogenase (ubiquinone) 1 beta subcomplex, 2, 8kda, COX7C - cytochrome c oxidase subunit viic, NDUFV1 - nadh dehydrogenase (ubiquinone) flavoprotein 1, 51kda, P4HA2 - prolyl 4-hydroxylase, alpha polypeptide ii, ATP5A1 - atp synthase, h+ transporting, mitochondrial f1 complex, alpha subunit 1, cardiac muscle, UQCRQ - ubiquinol-cytochrome c reductase, complex iii subunit vii, 9.5k…
Process	GO:0042776	mitochondrial ATP synthesis coupled proton transport	1.05E-04	7.14E-01	31.3	8909	14	61	3	[ATP5C1 - atp synthase, h+ transporting, mitochondrial f1 complex, gamma polypeptide 1, ATP5O - atp synthase, h+ transporting, mitochondrial f1 complex, o subunit, ATP5A1 - atp synthase, h+ transporting, mitochondrial f1 complex, alpha subunit 1, cardiac muscle]
Process	GO:0006091	generation of precursor metabolites and energy	1.09E-04	4.92E-01	5.36	8909	218	61	8	[ATP5C1 - atp synthase, h+ transporting, mitochondrial f1 complex, gamma polypeptide 1, ATP5O - atp synthase, h+ transporting, mitochondrial f1 complex, o subunit, NDUFB2 - nadh dehydrogenase (ubiquinone) 1 beta subcomplex, 2, 8kda, COX7C - cytochrome c oxidase subunit viic, NDUFV1 - nadh dehydrogenase (ubiquinone) flavoprotein 1, 51kda, P4HA2 - prolyl 4-hydroxylase, alpha polypeptide ii, ATP5A1 …
Process	GO:0015985	energy coupled proton transport, down electrochemical gradient	1.94E-04	6.57E-01	25.77	8909	17	61	3	[ATP5C1 - atp synthase, h+ transporting, mitochondrial f1 complex, gamma polypeptide 1, ATP5O - atp synthase, h+ transporting, mitochondrial f1 complex, o subunit, ATP5A1 - atp synthase, h+ transporting, mitochondrial f1 complex, alpha subunit 1, cardiac muscle]
Process	GO:0015986	ATP synthesis coupled proton transport	1.94E-04	5.26E-01	25.77	8909	17	61	3	[ATP5C1 - atp synthase, h+ transporting, mitochondrial f1 complex, gamma polypeptide 1, ATP5O - atp synthase, h+ transporting, mitochondrial f1 complex, o subunit, ATP5A1 - atp synthase, h+ transporting, mitochondrial f1 complex, alpha subunit 1, cardiac muscle]
Process	GO:0042407	cristae formation	4.29E-04	9.68E-01	19.92	8909	22	61	3	[ATP5C1 - atp synthase, h+ transporting, mitochondrial f1 complex, gamma polypeptide 1, ATP5O - atp synthase, h+ transporting, mitochondrial f1 complex, o subunit, ATP5A1 - atp synthase, h+ transporting, mitochondrial f1 complex, alpha subunit 1, cardiac muscle]
Process	GO:0006119	oxidative phosphorylation	4.91E-04	9.49E-01	19.05	8909	23	61	3	[ATP5C1 - atp synthase, h+ transporting, mitochondrial f1 complex, gamma polypeptide 1, ATP5O - atp synthase, h+ transporting, mitochondrial f1 complex, o subunit, ATP5A1 - atp synthase, h+ transporting, mitochondrial f1 complex, alpha subunit 1, cardiac muscle]
Process	GO:1990542	mitochondrial transmembrane transport	7.76E-04	1.00E+00	9.58	8909	61	61	4	[ATP5C1 - atp synthase, h+ transporting, mitochondrial f1 complex, gamma polypeptide 1, GRPEL1 - grpe-like 1, mitochondrial (e. coli), ATP5O - atp synthase, h+ transporting, mitochondrial f1 complex, o subunit, ATP5A1 - atp synthase, h+ transporting, mitochondrial f1 complex, alpha subunit 1, cardiac muscle]
Process	GO:0022904	respiratory electron transport chain	9.86E-04	1.00E+00	8.99	8909	65	61	4	[NDUFB2 - nadh dehydrogenase (ubiquinone) 1 beta subcomplex, 2, 8kda, COX7C - cytochrome c oxidase subunit viic, NDUFV1 - nadh dehydrogenase (ubiquinone) flavoprotein 1, 51kda, UQCRQ - ubiquinol-cytochrome c reductase, complex iii subunit vii, 9.5kda]
Function	GO:0046933	proton-transporting ATP synthase activity, rotational mechanism	8.32E-05	3.21E-01	33.7	8909	13	61	3	[ATP5C1 - atp synthase, h+ transporting, mitochondrial f1 complex, gamma polypeptide 1, ATP5O - atp synthase, h+ transporting, mitochondrial f1 complex, o subunit, ATP5A1 - atp synthase, h+ transporting, mitochondrial f1 complex, alpha subunit 1, cardiac muscle]
Function	GO:0044769	ATPase activity, coupled to transmembrane movement of ions, rotational mechanism	6.31E-04	1.00E+00	17.53	8909	25	61	3	[ATP5C1 - atp synthase, h+ transporting, mitochondrial f1 complex, gamma polypeptide 1, ATP5O - atp synthase, h+ transporting, mitochondrial f1 complex, o subunit, ATP5A1 - atp synthase, h+ transporting, mitochondrial f1 complex, alpha subunit 1, cardiac muscle]
Function	GO:0032050	clathrin heavy chain binding	6.80E-04	8.74E-01	48.68	8909	6	61	2	[LDLR - low density lipoprotein receptor, CLTB - clathrin, light chain b]
Function	GO:0061133	endopeptidase activator activity	6.80E-04	6.56E-01	48.68	8909	6	61	2	[PSME1 - proteasome (prosome, macropain) activator subunit 1 (pa28 alpha), ADRM1 - adhesion regulating molecule 1]
Component	GO:0098800	inner mitochondrial membrane protein complex	2.70E-07	4.78E-04	12.05	8909	97	61	8	[ATP5C1 - atp synthase, h+ transporting, mitochondrial f1 complex, gamma polypeptide 1, GRPEL1 - grpe-like 1, mitochondrial (e. coli), ATP5O - atp synthase, h+ transporting, mitochondrial f1 complex, o subunit, NDUFB2 - nadh dehydrogenase (ubiquinone) 1 beta subcomplex, 2, 8kda, COX7C - cytochrome c oxidase subunit viic, NDUFV1 - nadh dehydrogenase (ubiquinone) flavoprotein 1, 51kda, ATP5A1 - atp…
Component	GO:0044455	mitochondrial membrane part	1.37E-05	1.21E-02	7.17	8909	163	61	8	[ATP5C1 - atp synthase, h+ transporting, mitochondrial f1 complex, gamma polypeptide 1, GRPEL1 - grpe-like 1, mitochondrial (e. coli), ATP5O - atp synthase, h+ transporting, mitochondrial f1 complex, o subunit, NDUFB2 - nadh dehydrogenase (ubiquinone) 1 beta subcomplex, 2, 8kda, COX7C - cytochrome c oxidase subunit viic, NDUFV1 - nadh dehydrogenase (ubiquinone) flavoprotein 1, 51kda, ATP5A1 - atp…
Component	GO:0098798	mitochondrial protein complex	5.74E-05	3.39E-02	5.87	8909	199	61	8	[ATP5C1 - atp synthase, h+ transporting, mitochondrial f1 complex, gamma polypeptide 1, GRPEL1 - grpe-like 1, mitochondrial (e. coli), ATP5O - atp synthase, h+ transporting, mitochondrial f1 complex, o subunit, NDUFB2 - nadh dehydrogenase (ubiquinone) 1 beta subcomplex, 2, 8kda, COX7C - cytochrome c oxidase subunit viic, NDUFV1 - nadh dehydrogenase (ubiquinone) flavoprotein 1, 51kda, ATP5A1 - atp…
Component	GO:0005743	mitochondrial inner membrane	7.33E-05	3.24E-02	4.94	8909	266	61	9	[ATP5C1 - atp synthase, h+ transporting, mitochondrial f1 complex, gamma polypeptide 1, ATP5O - atp synthase, h+ transporting, mitochondrial f1 complex, o subunit, NDUFB2 - nadh dehydrogenase (ubiquinone) 1 beta subcomplex, 2, 8kda, COX7C - cytochrome c oxidase subunit viic, NDUFV1 - nadh dehydrogenase (ubiquinone) flavoprotein 1, 51kda, ATP5A1 - atp synthase, h+ transporting, mitochondrial f1 co…
Component	GO:0045259	proton-transporting ATP synthase complex	1.05E-04	3.73E-02	31.3	8909	14	61	3	[ATP5C1 - atp synthase, h+ transporting, mitochondrial f1 complex, gamma polypeptide 1, ATP5O - atp synthase, h+ transporting, mitochondrial f1 complex, o subunit, ATP5A1 - atp synthase, h+ transporting, mitochondrial f1 complex, alpha subunit 1, cardiac muscle]
Component	GO:0005753	mitochondrial proton-transporting ATP synthase complex	1.05E-04	3.11E-02	31.3	8909	14	61	3	[ATP5C1 - atp synthase, h+ transporting, mitochondrial f1 complex, gamma polypeptide 1, ATP5O - atp synthase, h+ transporting, mitochondrial f1 complex, o subunit, ATP5A1 - atp synthase, h+ transporting, mitochondrial f1 complex, alpha subunit 1, cardiac muscle]
Component	GO:0019866	organelle inner membrane	1.50E-04	3.78E-02	4.5	8909	292	61	9	[ATP5C1 - atp synthase, h+ transporting, mitochondrial f1 complex, gamma polypeptide 1, ATP5O - atp synthase, h+ transporting, mitochondrial f1 complex, o subunit, NDUFB2 - nadh dehydrogenase (ubiquinone) 1 beta subcomplex, 2, 8kda, COX7C - cytochrome c oxidase subunit viic, NDUFV1 - nadh dehydrogenase (ubiquinone) flavoprotein 1, 51kda, ATP5A1 - atp synthase, h+ transporting, mitochondrial f1 co…
Component	GO:0000275	mitochondrial proton-transporting ATP synthase complex, catalytic core F(1)	2.74E-04	6.07E-02	73.02	8909	4	61	2	[ATP5C1 - atp synthase, h+ transporting, mitochondrial f1 complex, gamma polypeptide 1, ATP5A1 - atp synthase, h+ transporting, mitochondrial f1 complex, alpha subunit 1, cardiac muscle]
Component	GO:0045261	proton-transporting ATP synthase complex, catalytic core F(1)	2.74E-04	5.39E-02	73.02	8909	4	61	2	[ATP5C1 - atp synthase, h+ transporting, mitochondrial f1 complex, gamma polypeptide 1, ATP5A1 - atp synthase, h+ transporting, mitochondrial f1 complex, alpha subunit 1, cardiac muscle]
Component	GO:0031966	mitochondrial membrane	3.95E-04	6.99E-02	3.59	8909	407	61	10	[ATP5C1 - atp synthase, h+ transporting, mitochondrial f1 complex, gamma polypeptide 1, ATP5O - atp synthase, h+ transporting, mitochondrial f1 complex, o subunit, OGT - o-linked n-acetylglucosamine (glcnac) transferase, NDUFB2 - nadh dehydrogenase (ubiquinone) 1 beta subcomplex, 2, 8kda, COX7C - cytochrome c oxidase subunit viic, NDUFV1 - nadh dehydrogenase (ubiquinone) flavoprotein 1, 51kda, AT…
Component	GO:0044422	organelle part	4.15E-04	6.67E-02	1.32	8909	5638	61	51	[S100A16 - s100 calcium binding protein a16, GSTP1 - glutathione s-transferase pi 1, ZNF638 - zinc finger protein 638, OSTF1 - osteoclast stimulating factor 1, SCD5 - stearoyl-coa desaturase 5, AASS - aminoadipate-semialdehyde synthase, LDLR - low density lipoprotein receptor, PDCD6 - programmed cell death 6, AKIRIN1 - akirin 1, TMEM130 - transmembrane protein 130, COX7C - cytochrome c oxidase su…
Component	GO:0098803	respiratory chain complex	7.76E-04	1.14E-01	9.58	8909	61	61	4	[NDUFB2 - nadh dehydrogenase (ubiquinone) 1 beta subcomplex, 2, 8kda, COX7C - cytochrome c oxidase subunit viic, NDUFV1 - nadh dehydrogenase (ubiquinone) flavoprotein 1, 51kda, UQCRQ - ubiquinol-cytochrome c reductase, complex iii subunit vii, 9.5kda]
Component	GO:0016469	proton-transporting two-sector ATPase complex	7.95E-04	1.08E-01	16.23	8909	27	61	3	[ATP5C1 - atp synthase, h+ transporting, mitochondrial f1 complex, gamma polypeptide 1, ATP5O - atp synthase, h+ transporting, mitochondrial f1 complex, o subunit, ATP5A1 - atp synthase, h+ transporting, mitochondrial f1 complex, alpha subunit 1, cardiac muscle]
Component	GO:0044446	intracellular organelle part	8.20E-04	1.04E-01	1.31	8909	5575	61	50	[S100A16 - s100 calcium binding protein a16, GSTP1 - glutathione s-transferase pi 1, ZNF638 - zinc finger protein 638, OSTF1 - osteoclast stimulating factor 1, SCD5 - stearoyl-coa desaturase 5, AASS - aminoadipate-semialdehyde synthase, LDLR - low density lipoprotein receptor, PDCD6 - programmed cell death 6, AKIRIN1 - akirin 1, TMEM130 - transmembrane protein 130, COX7C - cytochrome c oxidase su…
Component	GO:0043227	membrane-bounded organelle	8.75E-04	1.03E-01	1.31	8909	5586	61	50	[S100A16 - s100 calcium binding protein a16, CBFA2T2 - core-binding factor, runt domain, alpha subunit 2; translocated to, 2, GSTP1 - glutathione s-transferase pi 1, ZNF638 - zinc finger protein 638, PFN2 - profilin 2, AASS - aminoadipate-semialdehyde synthase, LDLR - low density lipoprotein receptor, PDCD6 - programmed cell death 6, AKIRIN1 - akirin 1, TMEM130 - transmembrane protein 130, COX7C …
