## Supplementary material for "The strength and form of natural selection on transcript abundance in the wild": GOrilla and StringDB Gene Ontology enrichment results: GOrilla enrichment results for the corrected survival genes shaping disruptive selection (lambda more than 0.2 and n = 1652) turquoise module.txt

Ontology	GO Term	Description	P-value	FDR q-value	Enrichment	N	B	n	b	Genes
Process	GO:1902275	regulation of chromatin organization	2.73E-06	3.70E-02	3.25	8909	129	425	20	[RIF1 - rap1 interacting factor homolog (yeast), RTF1 - rtf1, paf1/rna polymerase ii complex component, homolog (s. cerevisiae), PINK1 - pten induced putative kinase 1, VEGFA - vascular endothelial growth factor a, IWS1 - iws1 homolog (s. cerevisiae), PHF8 - phd finger protein 8, CTR9 - ctr9, paf1/rna polymerase ii complex component, ATAD2B - atpase family, aaa domain containing 2b, ARRB1 - arres…
Process	GO:0031056	regulation of histone modification	1.74E-04	1.00E+00	2.91	8909	108	425	15	[RIF1 - rap1 interacting factor homolog (yeast), RTF1 - rtf1, paf1/rna polymerase ii complex component, homolog (s. cerevisiae), VEGFA - vascular endothelial growth factor a, PINK1 - pten induced putative kinase 1, IWS1 - iws1 homolog (s. cerevisiae), ARRB1 - arrestin, beta 1, CTR9 - ctr9, paf1/rna polymerase ii complex component, KDM4A - lysine (k)-specific demethylase 4a, C6orf89 - chromosome 6…
Process	GO:0006482	protein demethylation	1.81E-04	8.19E-01	6.62	8909	19	425	6	[KDM2A - lysine (k)-specific demethylase 2a, KDM5B - lysine (k)-specific demethylase 5b, KDM1A - lysine (k)-specific demethylase 1a, PHF8 - phd finger protein 8, PPME1 - protein phosphatase methylesterase 1, KDM4A - lysine (k)-specific demethylase 4a]
Process	GO:0008214	protein dealkylation	1.81E-04	6.15E-01	6.62	8909	19	425	6	[KDM2A - lysine (k)-specific demethylase 2a, KDM5B - lysine (k)-specific demethylase 5b, KDM1A - lysine (k)-specific demethylase 1a, PHF8 - phd finger protein 8, PPME1 - protein phosphatase methylesterase 1, KDM4A - lysine (k)-specific demethylase 4a]
Process	GO:1905269	positive regulation of chromatin organization	2.60E-04	7.04E-01	3.27	8909	77	425	12	[C6orf89 - chromosome 6 open reading frame 89, RIF1 - rap1 interacting factor homolog (yeast), RTF1 - rtf1, paf1/rna polymerase ii complex component, homolog (s. cerevisiae), MYB - v-myb avian myeloblastosis viral oncogene homolog, VEGFA - vascular endothelial growth factor a, PINK1 - pten induced putative kinase 1, KDM1A - lysine (k)-specific demethylase 1a, MIER1 - mesoderm induction early resp…
Process	GO:0033044	regulation of chromosome organization	2.61E-04	5.89E-01	2.14	8909	245	425	25	[RTF1 - rtf1, paf1/rna polymerase ii complex component, homolog (s. cerevisiae), IWS1 - iws1 homolog (s. cerevisiae), ATAD2B - atpase family, aaa domain containing 2b, ARRB1 - arrestin, beta 1, CTR9 - ctr9, paf1/rna polymerase ii complex component, C6orf89 - chromosome 6 open reading frame 89, NAA40 - n(alpha)-acetyltransferase 40, natd catalytic subunit, homolog (s. cerevisiae), MYB - v-myb avia…
Process	GO:0002092	positive regulation of receptor internalization	4.87E-04	9.42E-01	6.99	8909	15	425	5	[PICK1 - protein interacting with prkca 1, VEGFA - vascular endothelial growth factor a, CD63 - cd63 molecule, SCYL2 - scy1-like 2 (s. cerevisiae), ARRB1 - arrestin, beta 1]
Process	GO:0031935	regulation of chromatin silencing	4.87E-04	8.24E-01	6.99	8909	15	425	5	[NAA40 - n(alpha)-acetyltransferase 40, natd catalytic subunit, homolog (s. cerevisiae), PHF8 - phd finger protein 8, MIER1 - mesoderm induction early response 1, transcriptional regulator, SIRT1 - sirtuin 1, ATAD2B - atpase family, aaa domain containing 2b]
Process	GO:0070076	histone lysine demethylation	6.80E-04	1.00E+00	6.55	8909	16	425	5	[KDM2A - lysine (k)-specific demethylase 2a, KDM5B - lysine (k)-specific demethylase 5b, KDM1A - lysine (k)-specific demethylase 1a, PHF8 - phd finger protein 8, KDM4A - lysine (k)-specific demethylase 4a]
Process	GO:0007034	vacuolar transport	7.31E-04	9.90E-01	2.78	8909	98	425	13	[ATG14 - autophagy related 14, HMGXB4 - hmg box domain containing 4, VPS51 - vacuolar protein sorting 51 homolog (s. cerevisiae), PINK1 - pten induced putative kinase 1, SCYL2 - scy1-like 2 (s. cerevisiae), SORT1 - sortilin 1, TGFBRAP1 - transforming growth factor, beta receptor associated protein 1, SORL1 - sortilin-related receptor, l(dlr class) a repeats containing, CHMP2A - charged multivesic…
Process	GO:1903322	positive regulation of protein modification by small protein conjugation or removal	7.31E-04	9.00E-01	2.78	8909	98	425	13	[CDK5RAP3 - cdk5 regulatory subunit associated protein 3, PINK1 - pten induced putative kinase 1, STRA13 - stimulated by retinoic acid 13, RAB1A - rab1a, member ras oncogene family, ARRB1 - arrestin, beta 1, CTR9 - ctr9, paf1/rna polymerase ii complex component, SPSB4 - spla/ryanodine receptor domain and socs box containing 4, PSMD10 - proteasome (prosome, macropain) 26s subunit, non-atpase, 10, …
Process	GO:0031398	positive regulation of protein ubiquitination	7.34E-04	8.28E-01	2.92	8909	86	425	12	[CDK5RAP3 - cdk5 regulatory subunit associated protein 3, PINK1 - pten induced putative kinase 1, STRA13 - stimulated by retinoic acid 13, KDM1A - lysine (k)-specific demethylase 1a, PSMD10 - proteasome (prosome, macropain) 26s subunit, non-atpase, 10, NMI - n-myc (and stat) interactor, RAB1A - rab1a, member ras oncogene family, CTR9 - ctr9, paf1/rna polymerase ii complex component, ARRB1 - arres…
Process	GO:0032482	Rab protein signal transduction	9.78E-04	1.00E+00	3.81	8909	44	425	8	[RAB6A - rab6a, member ras oncogene family, RAB5A - rab5a, member ras oncogene family, RAB4B - rab4b, member ras oncogene family, RAB14 - rab14, member ras oncogene family, RAB21 - rab21, member ras oncogene family, RAB38 - rab38, member ras oncogene family, RAB1A - rab1a, member ras oncogene family, RAB13 - rab13, member ras oncogene family]
Function	GO:0003924	GTPase activity	1.50E-04	5.78E-01	2.42	8909	182	425	21	[RAB6A - rab6a, member ras oncogene family, SRP54 - signal recognition particle 54kda, RAB5A - rab5a, member ras oncogene family, DNM3 - dynamin 3, RAB21 - rab21, member ras oncogene family, GNB1 - guanine nucleotide binding protein (g protein), beta polypeptide 1, ARHGAP35 - rho gtpase activating protein 35, RAB1A - rab1a, member ras oncogene family, GNAS - gnas complex locus, GNAO1 - guanine nu…
Function	GO:0001882	nucleoside binding	2.02E-04	3.90E-01	2.17	8909	241	425	25	[GTPBP10 - gtp-binding protein 10 (putative), DNM3 - dynamin 3, GLUD1 - glutamate dehydrogenase 1, GVINP1 - gtpase, very large interferon inducible pseudogene 1, RAB21 - rab21, member ras oncogene family, MFN1 - mitofusin 1, ARL8A - adp-ribosylation factor-like 8a, RAB4B - rab4b, member ras oncogene family, PNP - purine nucleoside phosphorylase, RRAGA - ras-related gtp binding a, RAB14 - rab14, m…
Function	GO:1901363	heterocyclic compound binding	2.16E-04	2.78E-01	1.22	8909	3371	425	196	[ZNF583 - zinc finger protein 583, GVINP1 - gtpase, very large interferon inducible pseudogene 1, STRA13 - stimulated by retinoic acid 13, RBM39 - rna binding motif protein 39, BCKDK - branched chain ketoacid dehydrogenase kinase, KIN - kin, antigenic determinant of reca protein homolog (mouse), CIRH1A - cirrhosis, autosomal recessive 1a (cirhin), MIER1 - mesoderm induction early response 1, tran…
Function	GO:0005525	GTP binding	2.31E-04	2.23E-01	2.2	8909	229	425	24	[RAB6A - rab6a, member ras oncogene family, SRP54 - signal recognition particle 54kda, GTPBP10 - gtp-binding protein 10 (putative), RAB5A - rab5a, member ras oncogene family, GVINP1 - gtpase, very large interferon inducible pseudogene 1, GLUD1 - glutamate dehydrogenase 1, DNM3 - dynamin 3, RAB21 - rab21, member ras oncogene family, ARHGAP35 - rho gtpase activating protein 35, RAB1A - rab1a, membe…
Function	GO:0032550	purine ribonucleoside binding	3.00E-04	2.32E-01	2.16	8909	233	425	24	[RAB6A - rab6a, member ras oncogene family, SRP54 - signal recognition particle 54kda, GTPBP10 - gtp-binding protein 10 (putative), RAB5A - rab5a, member ras oncogene family, GVINP1 - gtpase, very large interferon inducible pseudogene 1, GLUD1 - glutamate dehydrogenase 1, DNM3 - dynamin 3, RAB21 - rab21, member ras oncogene family, ARHGAP35 - rho gtpase activating protein 35, RAB1A - rab1a, membe…
Function	GO:0032561	guanyl ribonucleotide binding	3.20E-04	2.06E-01	2.15	8909	234	425	24	[RAB6A - rab6a, member ras oncogene family, SRP54 - signal recognition particle 54kda, GTPBP10 - gtp-binding protein 10 (putative), RAB5A - rab5a, member ras oncogene family, GVINP1 - gtpase, very large interferon inducible pseudogene 1, GLUD1 - glutamate dehydrogenase 1, DNM3 - dynamin 3, RAB21 - rab21, member ras oncogene family, ARHGAP35 - rho gtpase activating protein 35, RAB1A - rab1a, membe…
Function	GO:0019001	guanyl nucleotide binding	3.20E-04	1.76E-01	2.15	8909	234	425	24	[RAB6A - rab6a, member ras oncogene family, SRP54 - signal recognition particle 54kda, GTPBP10 - gtp-binding protein 10 (putative), RAB5A - rab5a, member ras oncogene family, GVINP1 - gtpase, very large interferon inducible pseudogene 1, GLUD1 - glutamate dehydrogenase 1, DNM3 - dynamin 3, RAB21 - rab21, member ras oncogene family, ARHGAP35 - rho gtpase activating protein 35, RAB1A - rab1a, membe…
Function	GO:0001883	purine nucleoside binding	3.41E-04	1.64E-01	2.14	8909	235	425	24	[RAB6A - rab6a, member ras oncogene family, SRP54 - signal recognition particle 54kda, GTPBP10 - gtp-binding protein 10 (putative), RAB5A - rab5a, member ras oncogene family, GVINP1 - gtpase, very large interferon inducible pseudogene 1, GLUD1 - glutamate dehydrogenase 1, DNM3 - dynamin 3, RAB21 - rab21, member ras oncogene family, ARHGAP35 - rho gtpase activating protein 35, RAB1A - rab1a, membe…
Function	GO:0032549	ribonucleoside binding	3.63E-04	1.56E-01	2.13	8909	236	425	24	[RAB6A - rab6a, member ras oncogene family, SRP54 - signal recognition particle 54kda, GTPBP10 - gtp-binding protein 10 (putative), RAB5A - rab5a, member ras oncogene family, GVINP1 - gtpase, very large interferon inducible pseudogene 1, GLUD1 - glutamate dehydrogenase 1, DNM3 - dynamin 3, RAB21 - rab21, member ras oncogene family, ARHGAP35 - rho gtpase activating protein 35, RAB1A - rab1a, membe…
Function	GO:0097159	organic cyclic compound binding	4.09E-04	1.58E-01	1.21	8909	3406	425	196	[ZNF583 - zinc finger protein 583, GVINP1 - gtpase, very large interferon inducible pseudogene 1, STRA13 - stimulated by retinoic acid 13, RBM39 - rna binding motif protein 39, BCKDK - branched chain ketoacid dehydrogenase kinase, KIN - kin, antigenic determinant of reca protein homolog (mouse), CIRH1A - cirrhosis, autosomal recessive 1a (cirhin), MIER1 - mesoderm induction early response 1, tran…
Function	GO:0032452	histone demethylase activity	6.80E-04	2.39E-01	6.55	8909	16	425	5	[KDM2A - lysine (k)-specific demethylase 2a, KDM5B - lysine (k)-specific demethylase 5b, KDM1A - lysine (k)-specific demethylase 1a, PHF8 - phd finger protein 8, KDM4A - lysine (k)-specific demethylase 4a]
Function	GO:0003743	translation initiation factor activity	8.34E-04	2.68E-01	3.9	8909	43	425	8	[EIF3C - eukaryotic translation initiation factor 3, subunit c, EIF3A - eukaryotic translation initiation factor 3, subunit a, EIF4G3 - eukaryotic translation initiation factor 4 gamma, 3, EIF2B4 - eukaryotic translation initiation factor 2b, subunit 4 delta, 67kda, EIF3F - eukaryotic translation initiation factor 3, subunit f, EIF2S2 - eukaryotic translation initiation factor 2, subunit 2 beta, …
Component	GO:0044428	nuclear part	1.72E-04	3.05E-01	1.25	8909	2997	425	178	[HAT1 - histone acetyltransferase 1, RBM39 - rna binding motif protein 39, ZNF638 - zinc finger protein 638, STRA13 - stimulated by retinoic acid 13, CMIP - c-maf inducing protein, STK35 - serine/threonine kinase 35, ARID3B - at rich interactive domain 3b (bright-like), ATP8A2 - atpase, aminophospholipid transporter, class i, type 8a, member 2, ATAD2B - atpase family, aaa domain containing 2b, ZN…
Component	GO:0005654	nucleoplasm	4.18E-04	3.70E-01	1.28	8909	2236	425	137	[HAT1 - histone acetyltransferase 1, RBM39 - rna binding motif protein 39, ZNF638 - zinc finger protein 638, STRA13 - stimulated by retinoic acid 13, CMIP - c-maf inducing protein, ARID3B - at rich interactive domain 3b (bright-like), ATP8A2 - atpase, aminophospholipid transporter, class i, type 8a, member 2, ATAD2B - atpase family, aaa domain containing 2b, ZNF436 - zinc finger protein 436, DDB1…
