## Supplementary material for "The strength and form of natural selection on transcript abundance in the wild": GOrilla and StringDB Gene Ontology enrichment results: GOrilla enrichment results for the corrected survival genes shaping disruptive selection (lambda more than 0.2 and n = 1652) yellow module.txt

Ontology	GO Term	Description	P-value	FDR q-value	Enrichment	N	B	n	b	Genes
Process	GO:0006413	translational initiation	1.41E-06	1.91E-02	5.59	8909	110	174	12	[RPL10A - ribosomal protein l10a, RPL9 - ribosomal protein l9, RPS27A - ribosomal protein s27a, RPS15 - ribosomal protein s15, EIF3M - eukaryotic translation initiation factor 3, subunit m, DDX3X - dead (asp-glu-ala-asp) box helicase 3, x-linked, RPS2 - ribosomal protein s2, RPL21 - ribosomal protein l21, RPL18 - ribosomal protein l18, EIF3E - eukaryotic translation initiation factor 3, subunit e…
Process	GO:0006614	SRP-dependent cotranslational protein targeting to membrane	4.78E-06	3.24E-02	6.98	8909	66	174	9	[RPL10A - ribosomal protein l10a, RPL9 - ribosomal protein l9, RPS27A - ribosomal protein s27a, RPS15 - ribosomal protein s15, RPS2 - ribosomal protein s2, RPL21 - ribosomal protein l21, RPL18 - ribosomal protein l18, RPL3 - ribosomal protein l3, RPLP0 - ribosomal protein, large, p0]
Process	GO:0006613	cotranslational protein targeting to membrane	8.85E-06	4.00E-02	6.49	8909	71	174	9	[RPL10A - ribosomal protein l10a, RPL9 - ribosomal protein l9, RPS27A - ribosomal protein s27a, RPS15 - ribosomal protein s15, RPS2 - ribosomal protein s2, RPL21 - ribosomal protein l21, RPL18 - ribosomal protein l18, RPL3 - ribosomal protein l3, RPLP0 - ribosomal protein, large, p0]
Process	GO:0000184	nuclear-transcribed mRNA catabolic process, nonsense-mediated decay	9.26E-06	3.14E-02	5.69	8909	90	174	10	[RPL10A - ribosomal protein l10a, RPL9 - ribosomal protein l9, RPS27A - ribosomal protein s27a, RPS15 - ribosomal protein s15, RPS2 - ribosomal protein s2, RPL21 - ribosomal protein l21, EIF3E - eukaryotic translation initiation factor 3, subunit e, RPL18 - ribosomal protein l18, RPL3 - ribosomal protein l3, RPLP0 - ribosomal protein, large, p0]
Process	GO:0045047	protein targeting to ER	1.56E-05	4.22E-02	6.06	8909	76	174	9	[RPL10A - ribosomal protein l10a, RPL9 - ribosomal protein l9, RPS27A - ribosomal protein s27a, RPS15 - ribosomal protein s15, RPS2 - ribosomal protein s2, RPL21 - ribosomal protein l21, RPL18 - ribosomal protein l18, RPL3 - ribosomal protein l3, RPLP0 - ribosomal protein, large, p0]
Process	GO:0072599	establishment of protein localization to endoplasmic reticulum	2.14E-05	4.83E-02	5.83	8909	79	174	9	[RPL10A - ribosomal protein l10a, RPL9 - ribosomal protein l9, RPS27A - ribosomal protein s27a, RPS15 - ribosomal protein s15, RPS2 - ribosomal protein s2, RPL21 - ribosomal protein l21, RPL18 - ribosomal protein l18, RPL3 - ribosomal protein l3, RPLP0 - ribosomal protein, large, p0]
Process	GO:0006612	protein targeting to membrane	5.42E-05	1.05E-01	4.65	8909	110	174	10	[RPL10A - ribosomal protein l10a, RPL9 - ribosomal protein l9, RPS27A - ribosomal protein s27a, ATG3 - autophagy related 3, RPS15 - ribosomal protein s15, RPS2 - ribosomal protein s2, RPL21 - ribosomal protein l21, RPL18 - ribosomal protein l18, RPL3 - ribosomal protein l3, RPLP0 - ribosomal protein, large, p0]
Process	GO:0070972	protein localization to endoplasmic reticulum	5.59E-05	9.46E-02	5.18	8909	89	174	9	[RPL10A - ribosomal protein l10a, RPL9 - ribosomal protein l9, RPS27A - ribosomal protein s27a, RPS15 - ribosomal protein s15, RPS2 - ribosomal protein s2, RPL21 - ribosomal protein l21, RPL18 - ribosomal protein l18, RPL3 - ribosomal protein l3, RPLP0 - ribosomal protein, large, p0]
Process	GO:0048024	regulation of mRNA splicing, via spliceosome	6.72E-05	1.01E-01	5.77	8909	71	174	8	[RBFOX2 - rna binding protein, fox-1 homolog (c. elegans) 2, DDX5 - dead (asp-glu-ala-asp) box helicase 5, U2AF2 - u2 small nuclear rna auxiliary factor 2, SRSF2 - serine/arginine-rich splicing factor 2, RBM5 - rna binding motif protein 5, RBM42 - rna binding motif protein 42, SRSF6 - serine/arginine-rich splicing factor 6, HSPA8 - heat shock 70kda protein 8]
Process	GO:0016071	mRNA metabolic process	6.79E-05	9.20E-02	2.42	8909	486	174	23	[SMNDC1 - survival motor neuron domain containing 1, RBFOX2 - rna binding protein, fox-1 homolog (c. elegans) 2, RPS27A - ribosomal protein s27a, DDX5 - dead (asp-glu-ala-asp) box helicase 5, POLDIP3 - polymerase (dna-directed), delta interacting protein 3, U2AF2 - u2 small nuclear rna auxiliary factor 2, RPS2 - ribosomal protein s2, SRSF2 - serine/arginine-rich splicing factor 2, RBM5 - rna bind…
Process	GO:0000956	nuclear-transcribed mRNA catabolic process	1.28E-04	1.58E-01	3.86	8909	146	174	11	[RPL10A - ribosomal protein l10a, RPL9 - ribosomal protein l9, RPS27A - ribosomal protein s27a, DDX5 - dead (asp-glu-ala-asp) box helicase 5, RPS15 - ribosomal protein s15, RPS2 - ribosomal protein s2, RPL21 - ribosomal protein l21, RPL18 - ribosomal protein l18, EIF3E - eukaryotic translation initiation factor 3, subunit e, RPL3 - ribosomal protein l3, RPLP0 - ribosomal protein, large, p0]
Process	GO:0090150	establishment of protein localization to membrane	1.48E-04	1.67E-01	3.53	8909	174	174	12	[RPL10A - ribosomal protein l10a, ROMO1 - reactive oxygen species modulator 1, RPL9 - ribosomal protein l9, RPS27A - ribosomal protein s27a, ATG3 - autophagy related 3, RPS15 - ribosomal protein s15, RPS2 - ribosomal protein s2, RPL21 - ribosomal protein l21, CALM1 - calmodulin 1 (phosphorylase kinase, delta), RPL18 - ribosomal protein l18, RPL3 - ribosomal protein l3, RPLP0 - ribosomal protein, …
Process	GO:0032735	positive regulation of interleukin-12 production	2.13E-04	2.22E-01	12.8	8909	16	174	4	[RELA - v-rel avian reticuloendotheliosis viral oncogene homolog a, CCL19 - chemokine (c-c motif) ligand 19, IRF8 - interferon regulatory factor 8, MAPK14 - mitogen-activated protein kinase 14]
Process	GO:0006402	mRNA catabolic process	2.58E-04	2.49E-01	3.56	8909	158	174	11	[RPL10A - ribosomal protein l10a, RPL9 - ribosomal protein l9, RPS27A - ribosomal protein s27a, DDX5 - dead (asp-glu-ala-asp) box helicase 5, RPS15 - ribosomal protein s15, RPS2 - ribosomal protein s2, RPL21 - ribosomal protein l21, RPL18 - ribosomal protein l18, EIF3E - eukaryotic translation initiation factor 3, subunit e, RPL3 - ribosomal protein l3, RPLP0 - ribosomal protein, large, p0]
Process	GO:1903902	positive regulation of viral life cycle	3.55E-04	3.20E-01	6.27	8909	49	174	6	[PKN2 - protein kinase n2, ANXA2 - annexin a2, DDX3X - dead (asp-glu-ala-asp) box helicase 3, x-linked, PC - pyruvate carboxylase, VAPB - vamp (vesicle-associated membrane protein)-associated protein b and c, HSPA8 - heat shock 70kda protein 8]
Process	GO:0009892	negative regulation of metabolic process	4.91E-04	4.16E-01	1.56	8909	1679	174	51	[CST3 - cystatin c, DDX5 - dead (asp-glu-ala-asp) box helicase 5, DDX3X - dead (asp-glu-ala-asp) box helicase 3, x-linked, FAM3C - family with sequence similarity 3, member c, RPL21 - ribosomal protein l21, ATP1A1 - atpase, na+/k+ transporting, alpha 1 polypeptide, RPL18 - ribosomal protein l18, CBX1 - chromobox homolog 1, RELA - v-rel avian reticuloendotheliosis viral oncogene homolog a, RPL9 - …
Process	GO:0043484	regulation of RNA splicing	5.16E-04	4.11E-01	4.31	8909	95	174	8	[RBFOX2 - rna binding protein, fox-1 homolog (c. elegans) 2, DDX5 - dead (asp-glu-ala-asp) box helicase 5, U2AF2 - u2 small nuclear rna auxiliary factor 2, SRSF2 - serine/arginine-rich splicing factor 2, RBM5 - rna binding motif protein 5, RBM42 - rna binding motif protein 42, SRSF6 - serine/arginine-rich splicing factor 6, HSPA8 - heat shock 70kda protein 8]
Process	GO:0006401	RNA catabolic process	6.18E-04	4.65E-01	3.22	8909	175	174	11	[RPL10A - ribosomal protein l10a, RPL9 - ribosomal protein l9, RPS27A - ribosomal protein s27a, DDX5 - dead (asp-glu-ala-asp) box helicase 5, RPS15 - ribosomal protein s15, RPS2 - ribosomal protein s2, RPL21 - ribosomal protein l21, RPL18 - ribosomal protein l18, EIF3E - eukaryotic translation initiation factor 3, subunit e, RPL3 - ribosomal protein l3, RPLP0 - ribosomal protein, large, p0]
Process	GO:0030857	negative regulation of epithelial cell differentiation	6.49E-04	4.62E-01	9.75	8909	21	174	4	[FRZB - frizzled-related protein, ID1 - inhibitor of dna binding 1, dominant negative helix-loop-helix protein, SMO - smoothened, frizzled family receptor, SRSF6 - serine/arginine-rich splicing factor 6]
Process	GO:0010605	negative regulation of macromolecule metabolic process	6.93E-04	4.69E-01	1.57	8909	1530	174	47	[H3F3A - h3 histone, family 3a, CTNNBIP1 - catenin, beta interacting protein 1, DDX5 - dead (asp-glu-ala-asp) box helicase 5, CST3 - cystatin c, RPS27A - ribosomal protein s27a, DDX3X - dead (asp-glu-ala-asp) box helicase 3, x-linked, CTSA - cathepsin a, RPL21 - ribosomal protein l21, RPL18 - ribosomal protein l18, LAMTOR5 - late endosomal/lysosomal adaptor, mapk and mtor activator 5, CBX1 - chro…
Process	GO:0043903	regulation of symbiosis, encompassing mutualism through parasitism	7.38E-04	4.76E-01	3.69	8909	125	174	9	[PKN2 - protein kinase n2, ANXA2 - annexin a2, DDX5 - dead (asp-glu-ala-asp) box helicase 5, IRF8 - interferon regulatory factor 8, DDX3X - dead (asp-glu-ala-asp) box helicase 3, x-linked, PC - pyruvate carboxylase, F2RL1 - coagulation factor ii (thrombin) receptor-like 1, VAPB - vamp (vesicle-associated membrane protein)-associated protein b and c, HSPA8 - heat shock 70kda protein 8]
Process	GO:0010629	negative regulation of gene expression	7.38E-04	4.55E-01	1.73	8909	1034	174	35	[H3F3A - h3 histone, family 3a, CTNNBIP1 - catenin, beta interacting protein 1, DDX5 - dead (asp-glu-ala-asp) box helicase 5, RPS27A - ribosomal protein s27a, DDX3X - dead (asp-glu-ala-asp) box helicase 3, x-linked, RPL21 - ribosomal protein l21, RPL18 - ribosomal protein l18, CBX1 - chromobox homolog 1, RPL9 - ribosomal protein l9, RELA - v-rel avian reticuloendotheliosis viral oncogene homolog …
Process	GO:0044794	positive regulation by host of viral process	7.94E-04	4.68E-01	15.36	8909	10	174	3	[ANXA2 - annexin a2, PC - pyruvate carboxylase, HSPA8 - heat shock 70kda protein 8]
Process	GO:0050684	regulation of mRNA processing	8.30E-04	4.68E-01	4.02	8909	102	174	8	[RBFOX2 - rna binding protein, fox-1 homolog (c. elegans) 2, DDX5 - dead (asp-glu-ala-asp) box helicase 5, U2AF2 - u2 small nuclear rna auxiliary factor 2, SRSF2 - serine/arginine-rich splicing factor 2, RBM5 - rna binding motif protein 5, RBM42 - rna binding motif protein 42, SRSF6 - serine/arginine-rich splicing factor 6, HSPA8 - heat shock 70kda protein 8]
Function	GO:0003735	structural constituent of ribosome	6.57E-04	1.00E+00	3.75	8909	123	174	9	[RPL10A - ribosomal protein l10a, RPL9 - ribosomal protein l9, RPS27A - ribosomal protein s27a, RPS15 - ribosomal protein s15, RPS2 - ribosomal protein s2, RPL21 - ribosomal protein l21, RPL18 - ribosomal protein l18, RPL3 - ribosomal protein l3, RPLP0 - ribosomal protein, large, p0]
Component	GO:0044445	cytosolic part	1.30E-05	2.30E-02	4.19	8909	159	174	13	[RPS27A - ribosomal protein s27a, DDX3X - dead (asp-glu-ala-asp) box helicase 3, x-linked, RPL21 - ribosomal protein l21, RPS2 - ribosomal protein s2, GNB2L1 - guanine nucleotide binding protein (g protein), beta polypeptide 2-like 1, BLOC1S6 - biogenesis of lysosomal organelles complex-1, subunit 6, pallidin, RPL18 - ribosomal protein l18, RPLP0 - ribosomal protein, large, p0, RPL9 - ribosomal p…
Component	GO:0044391	ribosomal subunit	1.00E-04	8.86E-02	3.97	8909	142	174	11	[RPL10A - ribosomal protein l10a, RPL9 - ribosomal protein l9, RPS27A - ribosomal protein s27a, RPS15 - ribosomal protein s15, DDX3X - dead (asp-glu-ala-asp) box helicase 3, x-linked, RPS2 - ribosomal protein s2, RPL21 - ribosomal protein l21, GNB2L1 - guanine nucleotide binding protein (g protein), beta polypeptide 2-like 1, RPL18 - ribosomal protein l18, RPL3 - ribosomal protein l3, RPLP0 - rib…
Component	GO:0022627	cytosolic small ribosomal subunit	1.53E-04	9.02E-02	9.48	8909	27	174	5	[RPS27A - ribosomal protein s27a, RPS15 - ribosomal protein s15, DDX3X - dead (asp-glu-ala-asp) box helicase 3, x-linked, RPS2 - ribosomal protein s2, GNB2L1 - guanine nucleotide binding protein (g protein), beta polypeptide 2-like 1]
Component	GO:0022625	cytosolic large ribosomal subunit	2.20E-04	9.75E-02	6.83	8909	45	174	6	[RPL10A - ribosomal protein l10a, RPL9 - ribosomal protein l9, RPL21 - ribosomal protein l21, RPL18 - ribosomal protein l18, RPL3 - ribosomal protein l3, RPLP0 - ribosomal protein, large, p0]
Component	GO:1990904	ribonucleoprotein complex	2.39E-04	8.47E-02	2.1	8909	635	174	26	[SMNDC1 - survival motor neuron domain containing 1, DDX5 - dead (asp-glu-ala-asp) box helicase 5, RPS27A - ribosomal protein s27a, DDX3X - dead (asp-glu-ala-asp) box helicase 3, x-linked, POLDIP3 - polymerase (dna-directed), delta interacting protein 3, RPL21 - ribosomal protein l21, RPL18 - ribosomal protein l18, RPL9 - ribosomal protein l9, RPS15 - ribosomal protein s15, RBM42 - rna binding mo…
Component	GO:0098575	lumenal side of lysosomal membrane	3.79E-04	1.12E-01	51.2	8909	2	174	2	[CTSA - cathepsin a, HSPA8 - heat shock 70kda protein 8]
Component	GO:0005576	extracellular region	9.81E-04	2.48E-01	1.94	8909	659	174	25	[H3F3A - h3 histone, family 3a, CRP - c-reactive protein, pentraxin-related, CST3 - cystatin c, DDX3X - dead (asp-glu-ala-asp) box helicase 3, x-linked, CTSA - cathepsin a, FAM3C - family with sequence similarity 3, member c, PSAP - prosaposin, PDGFRL - platelet-derived growth factor receptor-like, B2M - beta-2-microglobulin, ANXA5 - annexin a5, HEG1 - heart development protein with egf-like doma…
