## Supplementary material for "The strength and form of natural selection on transcript abundance in the wild": GOrilla and StringDB Gene Ontology enrichment results: GOrilla gene ontology (GO) enrichment results for the corrected survival differentially expressed genes.txt

Ontology	GO Term	Description	P-value	FDR q-value	Enrichment	N	B	n	b	Genes
Function	GO:0005515	protein binding	4.03E-04	7.05E-02	1.1	8911	6480	361	290	[CDKAL1 - cdk5 regulatory subunit associated protein 1-like 1, EMP2 - epithelial membrane protein 2, ZCCHC8 - zinc finger, cchc domain containing 8, PHF21A - phd finger protein 21a, AKAP9 - a kinase (prka) anchor protein (yotiao) 9, KIF20B - kinesin family member 20b, PNN - pinin, desmosome associated protein, BCKDK - branched chain ketoacid dehydrogenase kinase, SNW1 - snw domain containing 1, K…
Process	GO:0050789	regulation of biological process	5.17E-04	5.38E-01	1.13	8911	5563	361	255	[EMP2 - epithelial membrane protein 2, AKAP9 - a kinase (prka) anchor protein (yotiao) 9, PHF21A - phd finger protein 21a, KIF20B - kinesin family member 20b, IER2 - immediate early response 2, SNW1 - snw domain containing 1, KATNB1 - katanin p80 (wd repeat containing) subunit b 1, ZFP36L1 - zfp36 ring finger protein-like 1, BTN1A1 - butyrophilin, subfamily 1, member a1, CIRH1A - cirrhosis, autos…
Process	GO:0050794	regulation of cellular process	2.44E-04	4.13E-01	1.15	8911	5257	361	245	[EMP2 - epithelial membrane protein 2, AKAP9 - a kinase (prka) anchor protein (yotiao) 9, PHF21A - phd finger protein 21a, KIF20B - kinesin family member 20b, IER2 - immediate early response 2, SNW1 - snw domain containing 1, KATNB1 - katanin p80 (wd repeat containing) subunit b 1, ZFP36L1 - zfp36 ring finger protein-like 1, BTN1A1 - butyrophilin, subfamily 1, member a1, CIRH1A - cirrhosis, autos…
Function	GO:0043167	ion binding	1.41E-07	1.36E-04	1.36	8911	3251	361	179	[CDKAL1 - cdk5 regulatory subunit associated protein 1-like 1, DHX8 - deah (asp-glu-ala-his) box polypeptide 8, PAPPA - pregnancy-associated plasma protein a, pappalysin 1, GVINP1 - gtpase, very large interferon inducible pseudogene 1, BIRC5 - baculoviral iap repeat containing 5, LIMD2 - lim domain containing 2, ZCCHC8 - zinc finger, cchc domain containing 8, BIRC3 - baculoviral iap repeat contai…
Function	GO:1901363	heterocyclic compound binding	3.19E-04	5.85E-02	1.23	8911	3366	361	168	[DHX8 - deah (asp-glu-ala-his) box polypeptide 8, GVINP1 - gtpase, very large interferon inducible pseudogene 1, ZCCHC8 - zinc finger, cchc domain containing 8, AKAP9 - a kinase (prka) anchor protein (yotiao) 9, PHF21A - phd finger protein 21a, KIF20B - kinesin family member 20b, BCKDK - branched chain ketoacid dehydrogenase kinase, STK35 - serine/threonine kinase 35, PNN - pinin, desmosome assoc…
Function	GO:0097159	organic cyclic compound binding	5.39E-04	8.65E-02	1.22	8911	3398	361	168	[DHX8 - deah (asp-glu-ala-his) box polypeptide 8, GVINP1 - gtpase, very large interferon inducible pseudogene 1, ZCCHC8 - zinc finger, cchc domain containing 8, AKAP9 - a kinase (prka) anchor protein (yotiao) 9, PHF21A - phd finger protein 21a, KIF20B - kinesin family member 20b, BCKDK - branched chain ketoacid dehydrogenase kinase, STK35 - serine/threonine kinase 35, PNN - pinin, desmosome assoc…
Process	GO:0048518	positive regulation of biological process	3.31E-04	4.07E-01	1.24	8911	3273	361	164	[EMP2 - epithelial membrane protein 2, BIRC5 - baculoviral iap repeat containing 5, AKAP9 - a kinase (prka) anchor protein (yotiao) 9, BIRC3 - baculoviral iap repeat containing 3, KIF20B - kinesin family member 20b, CRTC3 - creb regulated transcription coactivator 3, APOC1 - apolipoprotein c-i, IER2 - immediate early response 2, ATAD2B - atpase family, aaa domain containing 2b, SPAG5 - sperm asso…
Function	GO:0043168	anion binding	1.53E-07	9.81E-05	1.6	8911	1619	361	105	[DHX8 - deah (asp-glu-ala-his) box polypeptide 8, GVINP1 - gtpase, very large interferon inducible pseudogene 1, KIF20B - kinesin family member 20b, BCKDK - branched chain ketoacid dehydrogenase kinase, STK35 - serine/threonine kinase 35, APOC1 - apolipoprotein c-i, ATAD2B - atpase family, aaa domain containing 2b, ATP11C - atpase, class vi, type 11c, ANXA5 - annexin a5, MYO9B - myosin ixb, MYO10…
Process	GO:0051239	regulation of multicellular organismal process	3.91E-05	1.76E-01	1.47	8911	1561	361	93	[LRRC4B - leucine rich repeat containing 4b, EMP2 - epithelial membrane protein 2, LRRC24 - leucine rich repeat containing 24, PRKACA - protein kinase, camp-dependent, catalytic, alpha, AKAP9 - a kinase (prka) anchor protein (yotiao) 9, BIRC3 - baculoviral iap repeat containing 3, KIF20B - kinesin family member 20b, ATP1A1 - atpase, na+/k+ transporting, alpha 1 polypeptide, APOC1 - apolipoprotein…
Function	GO:0036094	small molecule binding	3.22E-06	9.52E-04	1.56	8911	1470	361	93	[DHX8 - deah (asp-glu-ala-his) box polypeptide 8, GIMAP4 - gtpase, imap family member 4, GVINP1 - gtpase, very large interferon inducible pseudogene 1, PRKACA - protein kinase, camp-dependent, catalytic, alpha, KIF20B - kinesin family member 20b, ATP1A1 - atpase, na+/k+ transporting, alpha 1 polypeptide, STK35 - serine/threonine kinase 35, BCKDK - branched chain ketoacid dehydrogenase kinase, APO…
Function	GO:0000166	nucleotide binding	4.58E-07	2.52E-04	1.66	8911	1307	361	88	[DHX8 - deah (asp-glu-ala-his) box polypeptide 8, GIMAP4 - gtpase, imap family member 4, GVINP1 - gtpase, very large interferon inducible pseudogene 1, PRKACA - protein kinase, camp-dependent, catalytic, alpha, KIF20B - kinesin family member 20b, ATP1A1 - atpase, na+/k+ transporting, alpha 1 polypeptide, STK35 - serine/threonine kinase 35, BCKDK - branched chain ketoacid dehydrogenase kinase, ADR…
Function	GO:1901265	nucleoside phosphate binding	4.74E-07	2.28E-04	1.66	8911	1308	361	88	[DHX8 - deah (asp-glu-ala-his) box polypeptide 8, GIMAP4 - gtpase, imap family member 4, GVINP1 - gtpase, very large interferon inducible pseudogene 1, PRKACA - protein kinase, camp-dependent, catalytic, alpha, KIF20B - kinesin family member 20b, ATP1A1 - atpase, na+/k+ transporting, alpha 1 polypeptide, STK35 - serine/threonine kinase 35, BCKDK - branched chain ketoacid dehydrogenase kinase, ADR…
Function	GO:0097367	carbohydrate derivative binding	4.91E-07	2.10E-04	1.66	8911	1309	361	88	[DHX8 - deah (asp-glu-ala-his) box polypeptide 8, GIMAP4 - gtpase, imap family member 4, GVINP1 - gtpase, very large interferon inducible pseudogene 1, PRKACA - protein kinase, camp-dependent, catalytic, alpha, KIF20B - kinesin family member 20b, ATP1A1 - atpase, na+/k+ transporting, alpha 1 polypeptide, STK35 - serine/threonine kinase 35, BCKDK - branched chain ketoacid dehydrogenase kinase, ADR…
Process	GO:0050793	regulation of developmental process	1.06E-05	7.18E-02	1.55	8911	1387	361	87	[LRRC4B - leucine rich repeat containing 4b, EMP2 - epithelial membrane protein 2, LRRC24 - leucine rich repeat containing 24, PRKACA - protein kinase, camp-dependent, catalytic, alpha, KIF20B - kinesin family member 20b, PLEKHB2 - pleckstrin homology domain containing, family b (evectins) member 2, SNW1 - snw domain containing 1, ATP11C - atpase, class vi, type 11c, KDR - kinase insert domain re…
Process	GO:0051128	regulation of cellular component organization	4.21E-04	4.74E-01	1.41	8911	1490	361	85	[LRRC4B - leucine rich repeat containing 4b, LRRC24 - leucine rich repeat containing 24, AEBP1 - ae binding protein 1, PRKACA - protein kinase, camp-dependent, catalytic, alpha, AKAP9 - a kinase (prka) anchor protein (yotiao) 9, NELFE - negative elongation factor complex member e, CAPN2 - calpain 2, (m/ii) large subunit, KIF20B - kinesin family member 20b, APOC1 - apolipoprotein c-i, ATAD2B - atp…
Function	GO:0032553	ribonucleotide binding	8.82E-08	1.70E-04	1.76	8911	1163	361	83	[DHX8 - deah (asp-glu-ala-his) box polypeptide 8, GIMAP4 - gtpase, imap family member 4, GVINP1 - gtpase, very large interferon inducible pseudogene 1, PRKACA - protein kinase, camp-dependent, catalytic, alpha, KIF20B - kinesin family member 20b, ATP1A1 - atpase, na+/k+ transporting, alpha 1 polypeptide, STK35 - serine/threonine kinase 35, BCKDK - branched chain ketoacid dehydrogenase kinase, ADR…
Function	GO:0017076	purine nucleotide binding	9.89E-08	1.27E-04	1.76	8911	1166	361	83	[DHX8 - deah (asp-glu-ala-his) box polypeptide 8, GIMAP4 - gtpase, imap family member 4, GVINP1 - gtpase, very large interferon inducible pseudogene 1, PRKACA - protein kinase, camp-dependent, catalytic, alpha, KIF20B - kinesin family member 20b, ATP1A1 - atpase, na+/k+ transporting, alpha 1 polypeptide, STK35 - serine/threonine kinase 35, BCKDK - branched chain ketoacid dehydrogenase kinase, ADR…
Function	GO:0032555	purine ribonucleotide binding	1.41E-07	1.09E-04	1.75	8911	1156	361	82	[DHX8 - deah (asp-glu-ala-his) box polypeptide 8, GIMAP4 - gtpase, imap family member 4, GVINP1 - gtpase, very large interferon inducible pseudogene 1, PRKACA - protein kinase, camp-dependent, catalytic, alpha, KIF20B - kinesin family member 20b, ATP1A1 - atpase, na+/k+ transporting, alpha 1 polypeptide, STK35 - serine/threonine kinase 35, BCKDK - branched chain ketoacid dehydrogenase kinase, ADR…
Function	GO:0035639	purine ribonucleoside triphosphate binding	8.68E-08	3.34E-04	1.78	8911	1124	361	81	[DHX8 - deah (asp-glu-ala-his) box polypeptide 8, GIMAP4 - gtpase, imap family member 4, GVINP1 - gtpase, very large interferon inducible pseudogene 1, PRKACA - protein kinase, camp-dependent, catalytic, alpha, KIF20B - kinesin family member 20b, ATP1A1 - atpase, na+/k+ transporting, alpha 1 polypeptide, STK35 - serine/threonine kinase 35, BCKDK - branched chain ketoacid dehydrogenase kinase, ADR…
Function	GO:0140096	catalytic activity, acting on a protein	5.83E-04	8.98E-02	1.43	8911	1333	361	77	[PAPPA - pregnancy-associated plasma protein a, pappalysin 1, AEBP1 - ae binding protein 1, PRKACA - protein kinase, camp-dependent, catalytic, alpha, BIRC3 - baculoviral iap repeat containing 3, CAPN2 - calpain 2, (m/ii) large subunit, PHF21A - phd finger protein 21a, ECE2 - endothelin converting enzyme 2, STK35 - serine/threonine kinase 35, BCKDK - branched chain ketoacid dehydrogenase kinase, …
Function	GO:0008144	drug binding	3.45E-06	9.48E-04	1.71	8911	1010	361	70	[DHX8 - deah (asp-glu-ala-his) box polypeptide 8, PRKACA - protein kinase, camp-dependent, catalytic, alpha, KIF20B - kinesin family member 20b, ATP1A1 - atpase, na+/k+ transporting, alpha 1 polypeptide, BCKDK - branched chain ketoacid dehydrogenase kinase, STK35 - serine/threonine kinase 35, ADRBK2 - adrenergic, beta, receptor kinase 2, ATAD2B - atpase family, aaa domain containing 2b, ATP11C - …
Process	GO:2000026	regulation of multicellular organismal development	5.91E-05	1.60E-01	1.58	8911	1078	361	69	[LRRC4B - leucine rich repeat containing 4b, EMP2 - epithelial membrane protein 2, LRRC24 - leucine rich repeat containing 24, PRKACA - protein kinase, camp-dependent, catalytic, alpha, KIF20B - kinesin family member 20b, SNW1 - snw domain containing 1, ATP11C - atpase, class vi, type 11c, AGO3 - argonaute risc catalytic component 3, INHBA - inhibin, beta a, KDR - kinase insert domain receptor (a…
Function	GO:0030554	adenyl nucleotide binding	9.54E-07	3.34E-04	1.78	8911	956	361	69	[DHX8 - deah (asp-glu-ala-his) box polypeptide 8, PRKACA - protein kinase, camp-dependent, catalytic, alpha, KIF20B - kinesin family member 20b, ATP1A1 - atpase, na+/k+ transporting, alpha 1 polypeptide, BCKDK - branched chain ketoacid dehydrogenase kinase, STK35 - serine/threonine kinase 35, ADRBK2 - adrenergic, beta, receptor kinase 2, ATAD2B - atpase family, aaa domain containing 2b, ATP11C - …
Process	GO:0045595	regulation of cell differentiation	2.13E-06	2.87E-02	1.75	8911	958	361	68	[EMP2 - epithelial membrane protein 2, PRKACA - protein kinase, camp-dependent, catalytic, alpha, KIF20B - kinesin family member 20b, PLEKHB2 - pleckstrin homology domain containing, family b (evectins) member 2, SNW1 - snw domain containing 1, ATP11C - atpase, class vi, type 11c, AGO3 - argonaute risc catalytic component 3, INHBA - inhibin, beta a, KDR - kinase insert domain receptor (a type iii…
Function	GO:0032559	adenyl ribonucleotide binding	1.46E-06	4.68E-04	1.77	8911	948	361	68	[DHX8 - deah (asp-glu-ala-his) box polypeptide 8, PRKACA - protein kinase, camp-dependent, catalytic, alpha, KIF20B - kinesin family member 20b, ATP1A1 - atpase, na+/k+ transporting, alpha 1 polypeptide, BCKDK - branched chain ketoacid dehydrogenase kinase, STK35 - serine/threonine kinase 35, ADRBK2 - adrenergic, beta, receptor kinase 2, ATAD2B - atpase family, aaa domain containing 2b, ATP11C - …
Process	GO:1902531	regulation of intracellular signal transduction	1.98E-04	4.46E-01	1.53	8911	1080	361	67	[FAM132A - family with sequence similarity 132, member a, PRKACA - protein kinase, camp-dependent, catalytic, alpha, NELFE - negative elongation factor complex member e, BIRC3 - baculoviral iap repeat containing 3, CRTC3 - creb regulated transcription coactivator 3, AGO3 - argonaute risc catalytic component 3, INHBA - inhibin, beta a, KDR - kinase insert domain receptor (a type iii receptor tyros…
Function	GO:0005524	ATP binding	8.81E-07	3.39E-04	1.81	8911	916	361	67	[DHX8 - deah (asp-glu-ala-his) box polypeptide 8, PRKACA - protein kinase, camp-dependent, catalytic, alpha, KIF20B - kinesin family member 20b, ATP1A1 - atpase, na+/k+ transporting, alpha 1 polypeptide, BCKDK - branched chain ketoacid dehydrogenase kinase, STK35 - serine/threonine kinase 35, ADRBK2 - adrenergic, beta, receptor kinase 2, ATAD2B - atpase family, aaa domain containing 2b, ATP11C - …
Process	GO:0001932	regulation of protein phosphorylation	8.91E-04	7.52E-01	1.56	8911	789	361	50	[EMP2 - epithelial membrane protein 2, PRKACA - protein kinase, camp-dependent, catalytic, alpha, NELFE - negative elongation factor complex member e, AKAP9 - a kinase (prka) anchor protein (yotiao) 9, INHBA - inhibin, beta a, KDR - kinase insert domain receptor (a type iii receptor tyrosine kinase), EIF3A - eukaryotic translation initiation factor 3, subunit a, WNK2 - wnk lysine deficient protei…
Process	GO:0071310	cellular response to organic substance	8.43E-04	7.60E-01	1.58	8911	767	361	49	[PRKACA - protein kinase, camp-dependent, catalytic, alpha, AKAP9 - a kinase (prka) anchor protein (yotiao) 9, CAPN2 - calpain 2, (m/ii) large subunit, ATP1A1 - atpase, na+/k+ transporting, alpha 1 polypeptide, SNW1 - snw domain containing 1, XRN1 - 5'-3' exoribonuclease 1, KDR - kinase insert domain receptor (a type iii receptor tyrosine kinase), INHBA - inhibin, beta a, ANXA5 - annexin a5, WNT9…
Function	GO:0016462	pyrophosphatase activity	3.52E-06	9.02E-04	2.01	8911	564	361	46	[DHX8 - deah (asp-glu-ala-his) box polypeptide 8, DDX18 - dead (asp-glu-ala-asp) box polypeptide 18, KIF20B - kinesin family member 20b, RAD51C - rad51 paralog c, ATP1A1 - atpase, na+/k+ transporting, alpha 1 polypeptide, MYH11 - myosin, heavy chain 11, smooth muscle, ATAD2B - atpase family, aaa domain containing 2b, MFN1 - mitofusin 1, ATP11C - atpase, class vi, type 11c, ANXA5 - annexin a5, RAB…
Function	GO:0016817	hydrolase activity, acting on acid anhydrides	3.69E-06	8.88E-04	2.01	8911	565	361	46	[DHX8 - deah (asp-glu-ala-his) box polypeptide 8, DDX18 - dead (asp-glu-ala-asp) box polypeptide 18, KIF20B - kinesin family member 20b, RAD51C - rad51 paralog c, ATP1A1 - atpase, na+/k+ transporting, alpha 1 polypeptide, MYH11 - myosin, heavy chain 11, smooth muscle, ATAD2B - atpase family, aaa domain containing 2b, MFN1 - mitofusin 1, ATP11C - atpase, class vi, type 11c, ANXA5 - annexin a5, RAB…
Function	GO:0016818	hydrolase activity, acting on acid anhydrides, in phosphorus-containing anhydrides	3.69E-06	8.35E-04	2.01	8911	565	361	46	[DHX8 - deah (asp-glu-ala-his) box polypeptide 8, DDX18 - dead (asp-glu-ala-asp) box polypeptide 18, KIF20B - kinesin family member 20b, RAD51C - rad51 paralog c, ATP1A1 - atpase, na+/k+ transporting, alpha 1 polypeptide, MYH11 - myosin, heavy chain 11, smooth muscle, ATAD2B - atpase family, aaa domain containing 2b, MFN1 - mitofusin 1, ATP11C - atpase, class vi, type 11c, ANXA5 - annexin a5, RAB…
Function	GO:0017111	nucleoside-triphosphatase activity	9.93E-06	2.12E-03	1.99	8911	533	361	43	[DHX8 - deah (asp-glu-ala-his) box polypeptide 8, DDX18 - dead (asp-glu-ala-asp) box polypeptide 18, KIF20B - kinesin family member 20b, RAD51C - rad51 paralog c, ATP1A1 - atpase, na+/k+ transporting, alpha 1 polypeptide, MYH11 - myosin, heavy chain 11, smooth muscle, ATAD2B - atpase family, aaa domain containing 2b, MFN1 - mitofusin 1, ATP11C - atpase, class vi, type 11c, ANXA5 - annexin a5, RAB…
Function	GO:0008092	cytoskeletal protein binding	6.56E-04	9.35E-02	1.74	8911	525	361	37	[PRC1 - protein regulator of cytokinesis 1, NDE1 - nude neurodevelopment protein 1, BIRC5 - baculoviral iap repeat containing 5, ARPC5L - actin related protein 2/3 complex, subunit 5-like, TPM3 - tropomyosin 3, CAPN2 - calpain 2, (m/ii) large subunit, DLG1 - discs, large homolog 1 (drosophila), KIF20B - kinesin family member 20b, ATP1A1 - atpase, na+/k+ transporting, alpha 1 polypeptide, MYH11 - …
Function	GO:0004672	protein kinase activity	5.04E-04	8.44E-02	1.88	8911	407	361	31	[GRK6 - g protein-coupled receptor kinase 6, PRKACA - protein kinase, camp-dependent, catalytic, alpha, EEF2K - eukaryotic elongation factor-2 kinase, STRADB - ste20-related kinase adaptor beta, PASK - pas domain containing serine/threonine kinase, AURKB - aurora kinase b, STK35 - serine/threonine kinase 35, BCKDK - branched chain ketoacid dehydrogenase kinase, ADRBK2 - adrenergic, beta, receptor…
Function	GO:0004674	protein serine/threonine kinase activity	7.17E-05	1.45E-02	2.24	8911	298	361	27	[GRK6 - g protein-coupled receptor kinase 6, PRKACA - protein kinase, camp-dependent, catalytic, alpha, EEF2K - eukaryotic elongation factor-2 kinase, STRADB - ste20-related kinase adaptor beta, PASK - pas domain containing serine/threonine kinase, AURKB - aurora kinase b, BCKDK - branched chain ketoacid dehydrogenase kinase, STK35 - serine/threonine kinase 35, ADRBK2 - adrenergic, beta, receptor…
Process	GO:0022604	regulation of cell morphogenesis	4.22E-05	1.43E-01	2.35	8911	273	361	26	[ZMYM4 - zinc finger, mym-type 4, EEF2K - eukaryotic elongation factor-2 kinase, DLG1 - discs, large homolog 1 (drosophila), SIPA1L1 - signal-induced proliferation-associated 1 like 1, KDR - kinase insert domain receptor (a type iii receptor tyrosine kinase), SEMA5A - sema domain, seven thrombospondin repeats (type 1 and type 1-like), transmembrane domain (tm) and short cytoplasmic domain, (semap…
Function	GO:0016887	ATPase activity	8.32E-05	1.60E-02	2.3	8911	268	361	25	[DHX8 - deah (asp-glu-ala-his) box polypeptide 8, DDX18 - dead (asp-glu-ala-asp) box polypeptide 18, KIF20B - kinesin family member 20b, RAD51C - rad51 paralog c, ATP1A1 - atpase, na+/k+ transporting, alpha 1 polypeptide, ATAD2B - atpase family, aaa domain containing 2b, ATP11C - atpase, class vi, type 11c, ANXA5 - annexin a5, TAP2 - transporter 2, atp-binding cassette, sub-family b (mdr/tap), KA…
Process	GO:0071417	cellular response to organonitrogen compound	9.92E-04	7.89E-01	2.11	8911	246	361	21	[ID1 - inhibitor of dna binding 1, dominant negative helix-loop-helix protein, EEF2K - eukaryotic elongation factor-2 kinase, PRKACA - protein kinase, camp-dependent, catalytic, alpha, AKAP9 - a kinase (prka) anchor protein (yotiao) 9, CAPN2 - calpain 2, (m/ii) large subunit, GNB1 - guanine nucleotide binding protein (g protein), beta polypeptide 1, SRSF5 - serine/arginine-rich splicing factor 5,…
Function	GO:0042623	ATPase activity, coupled	5.93E-04	8.78E-02	2.24	8911	220	361	20	[DHX8 - deah (asp-glu-ala-his) box polypeptide 8, CHD4 - chromodomain helicase dna binding protein 4, MYO10 - myosin x, DDX18 - dead (asp-glu-ala-asp) box polypeptide 18, KIF20B - kinesin family member 20b, RAD51C - rad51 paralog c, PBRM1 - polybromo 1, ATP1A1 - atpase, na+/k+ transporting, alpha 1 polypeptide, ATP11C - atpase, class vi, type 11c, MCM6 - minichromosome maintenance complex compone…
Process	GO:0010595	positive regulation of endothelial cell migration	2.25E-04	4.35E-01	3.86	8911	64	361	10	[SEMA5A - sema domain, seven thrombospondin repeats (type 1 and type 1-like), transmembrane domain (tm) and short cytoplasmic domain, (semaphorin) 5a, CALR - calreticulin, KDR - kinase insert domain receptor (a type iii receptor tyrosine kinase), BCAR1 - breast cancer anti-estrogen resistance 1, EMC10 - er membrane protein complex subunit 10, PTGS2 - prostaglandin-endoperoxide synthase 2 (prostag…
Process	GO:2000810	regulation of bicellular tight junction assembly	6.97E-04	6.73E-01	8.98	8911	11	361	4	[ROCK1 - rho-associated, coiled-coil containing protein kinase 1, PRKACA - protein kinase, camp-dependent, catalytic, alpha, ROCK2 - rho-associated, coiled-coil containing protein kinase 2, SNAI2 - snail family zinc finger 2]
Process	GO:0003373	dynamin family protein polymerization involved in membrane fission	2.56E-04	3.84E-01	18.51	8911	4	361	3	[MX2 - myxovirus (influenza virus) resistance 2 (mouse), MX1 - myxovirus (influenza virus) resistance 1, interferon-inducible protein p78 (mouse), OPA1 - optic atrophy 1 (autosomal dominant)]
Process	GO:0003374	dynamin family protein polymerization involved in mitochondrial fission	2.56E-04	3.46E-01	18.51	8911	4	361	3	[MX2 - myxovirus (influenza virus) resistance 2 (mouse), MX1 - myxovirus (influenza virus) resistance 1, interferon-inducible protein p78 (mouse), OPA1 - optic atrophy 1 (autosomal dominant)]
Component	GO:0000780	condensed nuclear chromosome, centromeric region	6.20E-04	1.00E+00	14.81	8911	5	361	3	[CENPA - centromere protein a, AURKB - aurora kinase b, ATRX - alpha thalassemia/mental retardation syndrome x-linked]
Component	GO:0042824	MHC class I peptide loading complex	6.20E-04	5.50E-01	14.81	8911	5	361	3	[CALR - calreticulin, TAP2 - transporter 2, atp-binding cassette, sub-family b (mdr/tap), PDIA3 - protein disulfide isomerase family a, member 3]
