## Supplementary material for "The strength and form of natural selection on transcript abundance in the wild": GOrilla and StringDB Gene Ontology enrichment results: GOrilla gene ontology (GO) enrichment results for the corrected survival red module.txt

Ontology	GO Term	Description	P-value	FDR q-value	Enrichment	N	B	n	b	Genes
Component	GO:0000776	kinetochore	7.39E-09	1.31E-05	24.95	8911	100	25	7	[BUB3 - bub3 mitotic checkpoint protein, CENPA - centromere protein a, CENPH - centromere protein h, CENPN - centromere protein n, BIRC5 - baculoviral iap repeat containing 5, AURKB - aurora kinase b, SPAG5 - sperm associated antigen 5]
Component	GO:0000777	condensed chromosome kinetochore	3.24E-08	2.87E-05	30.12	8911	71	25	6	[BUB3 - bub3 mitotic checkpoint protein, CENPA - centromere protein a, CENPH - centromere protein h, CENPN - centromere protein n, BIRC5 - baculoviral iap repeat containing 5, SPAG5 - sperm associated antigen 5]
Process	GO:0022402	cell cycle process	2.44E-09	3.30E-05	7.32	8911	633	25	13	[IQGAP3 - iq motif containing gtpase activating protein 3, CENPA - centromere protein a, WEE1 - wee1 homolog (s. pombe), KIF20B - kinesin family member 20b, UBE2C - ubiquitin-conjugating enzyme e2c, RAD51C - rad51 paralog c, AURKB - aurora kinase b, KIF20A - kinesin family member 20a, E2F8 - e2f transcription factor 8, SPAG5 - sperm associated antigen 5, BUB3 - bub3 mitotic checkpoint protein, DN…
Process	GO:1903047	mitotic cell cycle process	8.73E-09	5.90E-05	8.93	8911	439	25	11	[BUB3 - bub3 mitotic checkpoint protein, IQGAP3 - iq motif containing gtpase activating protein 3, CENPA - centromere protein a, WEE1 - wee1 homolog (s. pombe), UBE2C - ubiquitin-conjugating enzyme e2c, FOXM1 - forkhead box m1, DNA2 - dna replication helicase/nuclease 2, AURKB - aurora kinase b, KIF20A - kinesin family member 20a, SPAG5 - sperm associated antigen 5, E2F8 - e2f transcription facto…
Process	GO:0010564	regulation of cell cycle process	1.67E-08	7.50E-05	8.4	8911	467	25	11	[BUB3 - bub3 mitotic checkpoint protein, WEE1 - wee1 homolog (s. pombe), ANAPC15 - anaphase promoting complex subunit 15, UBE2C - ubiquitin-conjugating enzyme e2c, KIF20B - kinesin family member 20b, RAD51C - rad51 paralog c, FOXM1 - forkhead box m1, AURKB - aurora kinase b, KIF20A - kinesin family member 20a, SPAG5 - sperm associated antigen 5, E2F8 - e2f transcription factor 8]
Component	GO:0005654	nucleoplasm	1.08E-06	6.39E-04	2.87	8911	2236	25	18	[TRMU - trna 5-methylaminomethyl-2-thiouridylate methyltransferase, CENPA - centromere protein a, BIRC5 - baculoviral iap repeat containing 5, RNASEH2A - ribonuclease h2, subunit a, ANAPC15 - anaphase promoting complex subunit 15, WEE1 - wee1 homolog (s. pombe), KIF20B - kinesin family member 20b, UBE2C - ubiquitin-conjugating enzyme e2c, RAD51C - rad51 paralog c, AURKB - aurora kinase b, KIF20A …
Process	GO:0051726	regulation of cell cycle	2.53E-07	8.55E-04	5.62	8911	761	25	12	[BUB3 - bub3 mitotic checkpoint protein, WEE1 - wee1 homolog (s. pombe), ANAPC15 - anaphase promoting complex subunit 15, UBE2C - ubiquitin-conjugating enzyme e2c, KIF20B - kinesin family member 20b, RAD51C - rad51 paralog c, FOXM1 - forkhead box m1, DNA2 - dna replication helicase/nuclease 2, AURKB - aurora kinase b, KIF20A - kinesin family member 20a, SPAG5 - sperm associated antigen 5, E2F8 - …
Process	GO:0031145	anaphase-promoting complex-dependent catabolic process	1.64E-06	4.44E-03	44.56	8911	32	25	4	[BUB3 - bub3 mitotic checkpoint protein, ANAPC15 - anaphase promoting complex subunit 15, UBE2C - ubiquitin-conjugating enzyme e2c, AURKB - aurora kinase b]
Process	GO:0051276	chromosome organization	2.60E-06	5.02E-03	10.62	8911	235	25	7	[BUB3 - bub3 mitotic checkpoint protein, CENPA - centromere protein a, CENPH - centromere protein h, CENPN - centromere protein n, RAD51C - rad51 paralog c, DNA2 - dna replication helicase/nuclease 2, SPAG5 - sperm associated antigen 5]
Process	GO:0051382	kinetochore assembly	2.31E-06	5.21E-03	106.93	8911	10	25	3	[CENPA - centromere protein a, CENPH - centromere protein h, CENPN - centromere protein n]
Component	GO:0044427	chromosomal part	2.00E-05	5.92E-03	5.36	8911	598	25	9	[BUB3 - bub3 mitotic checkpoint protein, CENPA - centromere protein a, CENPH - centromere protein h, CENPN - centromere protein n, BIRC5 - baculoviral iap repeat containing 5, RAD51C - rad51 paralog c, DNA2 - dna replication helicase/nuclease 2, AURKB - aurora kinase b, SPAG5 - sperm associated antigen 5]
Component	GO:0030496	midbody	1.82E-05	6.44E-03	14.73	8911	121	25	5	[BIRC5 - baculoviral iap repeat containing 5, KIF20B - kinesin family member 20b, AURKB - aurora kinase b, KIF20A - kinesin family member 20a, SPAG5 - sperm associated antigen 5]
Process	GO:1901990	regulation of mitotic cell cycle phase transition	4.25E-06	7.17E-03	9.86	8911	253	25	7	[BUB3 - bub3 mitotic checkpoint protein, WEE1 - wee1 homolog (s. pombe), ANAPC15 - anaphase promoting complex subunit 15, UBE2C - ubiquitin-conjugating enzyme e2c, RAD51C - rad51 paralog c, AURKB - aurora kinase b, E2F8 - e2f transcription factor 8]
Component	GO:0044428	nuclear part	1.78E-05	7.89E-03	2.26	8911	2999	25	19	[TRMU - trna 5-methylaminomethyl-2-thiouridylate methyltransferase, CENPA - centromere protein a, BIRC5 - baculoviral iap repeat containing 5, RNASEH2A - ribonuclease h2, subunit a, ANAPC15 - anaphase promoting complex subunit 15, WEE1 - wee1 homolog (s. pombe), KIF20B - kinesin family member 20b, UBE2C - ubiquitin-conjugating enzyme e2c, RAD51C - rad51 paralog c, AURKB - aurora kinase b, CCT5 - …
Process	GO:0051383	kinetochore organization	6.96E-06	9.40E-03	76.38	8911	14	25	3	[CENPA - centromere protein a, CENPH - centromere protein h, CENPN - centromere protein n]
Process	GO:1901987	regulation of cell cycle phase transition	6.37E-06	9.57E-03	9.28	8911	269	25	7	[BUB3 - bub3 mitotic checkpoint protein, WEE1 - wee1 homolog (s. pombe), ANAPC15 - anaphase promoting complex subunit 15, UBE2C - ubiquitin-conjugating enzyme e2c, RAD51C - rad51 paralog c, AURKB - aurora kinase b, E2F8 - e2f transcription factor 8]
Process	GO:0090068	positive regulation of cell cycle process	1.00E-05	1.04E-02	11.44	8911	187	25	6	[UBE2C - ubiquitin-conjugating enzyme e2c, KIF20B - kinesin family member 20b, RAD51C - rad51 paralog c, AURKB - aurora kinase b, E2F8 - e2f transcription factor 8, SPAG5 - sperm associated antigen 5]
Process	GO:0007346	regulation of mitotic cell cycle	9.12E-06	1.12E-02	7.06	8911	404	25	8	[BUB3 - bub3 mitotic checkpoint protein, WEE1 - wee1 homolog (s. pombe), ANAPC15 - anaphase promoting complex subunit 15, UBE2C - ubiquitin-conjugating enzyme e2c, KIF20B - kinesin family member 20b, RAD51C - rad51 paralog c, AURKB - aurora kinase b, E2F8 - e2f transcription factor 8]
Process	GO:0051301	cell division	9.98E-06	1.12E-02	8.66	8911	288	25	7	[BUB3 - bub3 mitotic checkpoint protein, BIRC5 - baculoviral iap repeat containing 5, WEE1 - wee1 homolog (s. pombe), ANAPC15 - anaphase promoting complex subunit 15, UBE2C - ubiquitin-conjugating enzyme e2c, KIF20B - kinesin family member 20b, SPAG5 - sperm associated antigen 5]
Component	GO:0032133	chromosome passenger complex	4.52E-05	1.14E-02	178.22	8911	4	25	2	[BIRC5 - baculoviral iap repeat containing 5, AURKB - aurora kinase b]
Process	GO:0071459	protein localization to chromosome, centromeric region	1.55E-05	1.49E-02	59.41	8911	18	25	3	[BUB3 - bub3 mitotic checkpoint protein, CENPA - centromere protein a, AURKB - aurora kinase b]
Process	GO:0007088	regulation of mitotic nuclear division	1.82E-05	1.53E-02	14.73	8911	121	25	5	[BUB3 - bub3 mitotic checkpoint protein, ANAPC15 - anaphase promoting complex subunit 15, UBE2C - ubiquitin-conjugating enzyme e2c, KIF20B - kinesin family member 20b, AURKB - aurora kinase b]
Process	GO:0032465	regulation of cytokinesis	1.72E-05	1.55E-02	25.01	8911	57	25	4	[KIF20B - kinesin family member 20b, AURKB - aurora kinase b, KIF20A - kinesin family member 20a, E2F8 - e2f transcription factor 8]
Component	GO:0005875	microtubule associated complex	8.37E-05	1.65E-02	16.77	8911	85	25	4	[BIRC5 - baculoviral iap repeat containing 5, KIF20B - kinesin family member 20b, AURKB - aurora kinase b, KIF20A - kinesin family member 20a]
Component	GO:0000780	condensed nuclear chromosome, centromeric region	7.52E-05	1.67E-02	142.58	8911	5	25	2	[CENPA - centromere protein a, AURKB - aurora kinase b]
Process	GO:0051783	regulation of nuclear division	2.67E-05	2.12E-02	13.6	8911	131	25	5	[BUB3 - bub3 mitotic checkpoint protein, ANAPC15 - anaphase promoting complex subunit 15, UBE2C - ubiquitin-conjugating enzyme e2c, KIF20B - kinesin family member 20b, AURKB - aurora kinase b]
Component	GO:0043228	non-membrane-bounded organelle	1.34E-04	2.15E-02	2.86	8911	1621	25	13	[CENPA - centromere protein a, BIRC5 - baculoviral iap repeat containing 5, WEE1 - wee1 homolog (s. pombe), KIF20B - kinesin family member 20b, CCT5 - chaperonin containing tcp1, subunit 5 (epsilon), AURKB - aurora kinase b, KIF20A - kinesin family member 20a, SPAG5 - sperm associated antigen 5, E2F8 - e2f transcription factor 8, BUB3 - bub3 mitotic checkpoint protein, CENPH - centromere protein …
Component	GO:0043232	intracellular non-membrane-bounded organelle	1.26E-04	2.23E-02	2.87	8911	1612	25	13	[CENPA - centromere protein a, BIRC5 - baculoviral iap repeat containing 5, WEE1 - wee1 homolog (s. pombe), KIF20B - kinesin family member 20b, CCT5 - chaperonin containing tcp1, subunit 5 (epsilon), AURKB - aurora kinase b, KIF20A - kinesin family member 20a, SPAG5 - sperm associated antigen 5, E2F8 - e2f transcription factor 8, BUB3 - bub3 mitotic checkpoint protein, CENPH - centromere protein …
Process	GO:0034080	CENP-A containing nucleosome assembly	3.80E-05	2.85E-02	44.56	8911	24	25	3	[CENPA - centromere protein a, CENPH - centromere protein h, CENPN - centromere protein n]
Process	GO:0043137	DNA replication, removal of RNA primer	4.52E-05	3.21E-02	178.22	8911	4	25	2	[RNASEH2A - ribonuclease h2, subunit a, DNA2 - dna replication helicase/nuclease 2]
Process	GO:0031055	chromatin remodeling at centromere	4.86E-05	3.28E-02	41.13	8911	26	25	3	[CENPA - centromere protein a, CENPH - centromere protein h, CENPN - centromere protein n]
Process	GO:0051983	regulation of chromosome segregation	5.12E-05	3.30E-02	19.01	8911	75	25	4	[BUB3 - bub3 mitotic checkpoint protein, ANAPC15 - anaphase promoting complex subunit 15, AURKB - aurora kinase b, SPAG5 - sperm associated antigen 5]
Process	GO:0007059	chromosome segregation	5.40E-05	3.31E-02	18.76	8911	76	25	4	[BUB3 - bub3 mitotic checkpoint protein, CENPN - centromere protein n, BIRC5 - baculoviral iap repeat containing 5, SPAG5 - sperm associated antigen 5]
Process	GO:0051054	positive regulation of DNA metabolic process	6.17E-05	3.48E-02	11.42	8911	156	25	5	[DNA2 - dna replication helicase/nuclease 2, AURKB - aurora kinase b, CCT5 - chaperonin containing tcp1, subunit 5 (epsilon), FOXM1 - forkhead box m1, E2F8 - e2f transcription factor 8]
Process	GO:0045787	positive regulation of cell cycle	6.06E-05	3.56E-02	8.32	8911	257	25	6	[UBE2C - ubiquitin-conjugating enzyme e2c, KIF20B - kinesin family member 20b, RAD51C - rad51 paralog c, AURKB - aurora kinase b, SPAG5 - sperm associated antigen 5, E2F8 - e2f transcription factor 8]
Component	GO:0000775	chromosome, centromeric region	2.56E-04	3.78E-02	23.76	8911	45	25	3	[CENPA - centromere protein a, BIRC5 - baculoviral iap repeat containing 5, AURKB - aurora kinase b]
Process	GO:0032466	negative regulation of cytokinesis	7.52E-05	4.06E-02	142.58	8911	5	25	2	[AURKB - aurora kinase b, E2F8 - e2f transcription factor 8]
Process	GO:0006336	DNA replication-independent nucleosome assembly	8.33E-05	4.33E-02	34.49	8911	31	25	3	[CENPA - centromere protein a, CENPH - centromere protein h, CENPN - centromere protein n]
Process	GO:0043486	histone exchange	9.17E-05	4.43E-02	33.42	8911	32	25	3	[CENPA - centromere protein a, CENPH - centromere protein h, CENPN - centromere protein n]
Component	GO:1990023	mitotic spindle midzone	3.35E-04	4.57E-02	71.29	8911	10	25	2	[KIF20B - kinesin family member 20b, AURKB - aurora kinase b]
Process	GO:0034724	DNA replication-independent nucleosome organization	9.17E-05	4.59E-02	33.42	8911	32	25	3	[CENPA - centromere protein a, CENPH - centromere protein h, CENPN - centromere protein n]
Component	GO:0005874	microtubule	3.74E-04	4.74E-02	7.78	8911	229	25	5	[BIRC5 - baculoviral iap repeat containing 5, KIF20B - kinesin family member 20b, AURKB - aurora kinase b, CCT5 - chaperonin containing tcp1, subunit 5 (epsilon), KIF20A - kinesin family member 20a]
Component	GO:0000779	condensed chromosome, centromeric region	4.09E-04	4.83E-02	64.81	8911	11	25	2	[CENPA - centromere protein a, AURKB - aurora kinase b]
Process	GO:0051302	regulation of cell division	1.24E-04	5.78E-02	15.17	8911	94	25	4	[KIF20B - kinesin family member 20b, AURKB - aurora kinase b, KIF20A - kinesin family member 20a, E2F8 - e2f transcription factor 8]
Process	GO:0030071	regulation of mitotic metaphase/anaphase transition	1.67E-04	7.04E-02	27.42	8911	39	25	3	[BUB3 - bub3 mitotic checkpoint protein, ANAPC15 - anaphase promoting complex subunit 15, AURKB - aurora kinase b]
Process	GO:1902099	regulation of metaphase/anaphase transition of cell cycle	1.67E-04	7.27E-02	27.42	8911	39	25	3	[BUB3 - bub3 mitotic checkpoint protein, ANAPC15 - anaphase promoting complex subunit 15, AURKB - aurora kinase b]
Process	GO:0000075	cell cycle checkpoint	1.64E-04	7.38E-02	14.12	8911	101	25	4	[BUB3 - bub3 mitotic checkpoint protein, WEE1 - wee1 homolog (s. pombe), DNA2 - dna replication helicase/nuclease 2, AURKB - aurora kinase b]
Component	GO:0098687	chromosomal region	6.87E-04	7.60E-02	9.7	8911	147	25	4	[CENPA - centromere protein a, BIRC5 - baculoviral iap repeat containing 5, DNA2 - dna replication helicase/nuclease 2, AURKB - aurora kinase b]
Function	GO:0030554	adenyl nucleotide binding	2.20E-05	8.48E-02	4.1	8911	956	25	11	[TRMU - trna 5-methylaminomethyl-2-thiouridylate methyltransferase, WEE1 - wee1 homolog (s. pombe), KIF20B - kinesin family member 20b, UBE2C - ubiquitin-conjugating enzyme e2c, PASK - pas domain containing serine/threonine kinase, RAD51C - rad51 paralog c, BAG1 - bcl2-associated athanogene, CCT5 - chaperonin containing tcp1, subunit 5 (epsilon), DNA2 - dna replication helicase/nuclease 2, AURKB …
Process	GO:0010965	regulation of mitotic sister chromatid separation	2.24E-04	8.89E-02	24.87	8911	43	25	3	[BUB3 - bub3 mitotic checkpoint protein, ANAPC15 - anaphase promoting complex subunit 15, AURKB - aurora kinase b]
Process	GO:0000226	microtubule cytoskeleton organization	2.19E-04	8.97E-02	8.74	8911	204	25	5	[CENPA - centromere protein a, WEE1 - wee1 homolog (s. pombe), AURKB - aurora kinase b, KIF20A - kinesin family member 20a, SPAG5 - sperm associated antigen 5]
Process	GO:1905818	regulation of chromosome separation	2.73E-04	1.06E-01	23.25	8911	46	25	3	[BUB3 - bub3 mitotic checkpoint protein, ANAPC15 - anaphase promoting complex subunit 15, AURKB - aurora kinase b]
Process	GO:0007017	microtubule-based process	2.87E-04	1.08E-01	6.27	8911	341	25	6	[CENPA - centromere protein a, WEE1 - wee1 homolog (s. pombe), KIF20B - kinesin family member 20b, AURKB - aurora kinase b, KIF20A - kinesin family member 20a, SPAG5 - sperm associated antigen 5]
Process	GO:0034502	protein localization to chromosome	3.10E-04	1.13E-01	22.28	8911	48	25	3	[BUB3 - bub3 mitotic checkpoint protein, CENPA - centromere protein a, AURKB - aurora kinase b]
Process	GO:1901991	negative regulation of mitotic cell cycle phase transition	3.49E-04	1.24E-01	11.59	8911	123	25	4	[BUB3 - bub3 mitotic checkpoint protein, WEE1 - wee1 homolog (s. pombe), AURKB - aurora kinase b, E2F8 - e2f transcription factor 8]
Process	GO:0033047	regulation of mitotic sister chromatid segregation	3.72E-04	1.29E-01	20.97	8911	51	25	3	[BUB3 - bub3 mitotic checkpoint protein, ANAPC15 - anaphase promoting complex subunit 15, AURKB - aurora kinase b]
Process	GO:0043044	ATP-dependent chromatin remodeling	3.94E-04	1.30E-01	20.56	8911	52	25	3	[CENPA - centromere protein a, CENPH - centromere protein h, CENPN - centromere protein n]
Process	GO:0006333	chromatin assembly or disassembly	3.94E-04	1.33E-01	20.56	8911	52	25	3	[CENPA - centromere protein a, CENPH - centromere protein h, CENPN - centromere protein n]
Function	GO:0017076	purine nucleotide binding	1.41E-04	1.36E-01	3.36	8911	1166	25	11	[TRMU - trna 5-methylaminomethyl-2-thiouridylate methyltransferase, WEE1 - wee1 homolog (s. pombe), KIF20B - kinesin family member 20b, UBE2C - ubiquitin-conjugating enzyme e2c, PASK - pas domain containing serine/threonine kinase, RAD51C - rad51 paralog c, BAG1 - bcl2-associated athanogene, CCT5 - chaperonin containing tcp1, subunit 5 (epsilon), DNA2 - dna replication helicase/nuclease 2, AURKB …
Function	GO:0015631	tubulin binding	1.82E-04	1.40E-01	9.09	8911	196	25	5	[BIRC5 - baculoviral iap repeat containing 5, KIF20B - kinesin family member 20b, CCT5 - chaperonin containing tcp1, subunit 5 (epsilon), KIF20A - kinesin family member 20a, SPAG5 - sperm associated antigen 5]
Process	GO:0006334	nucleosome assembly	4.40E-04	1.42E-01	19.8	8911	54	25	3	[CENPA - centromere protein a, CENPH - centromere protein h, CENPN - centromere protein n]
Function	GO:0008144	drug binding	2.21E-04	1.42E-01	3.53	8911	1010	25	10	[TRMU - trna 5-methylaminomethyl-2-thiouridylate methyltransferase, WEE1 - wee1 homolog (s. pombe), KIF20B - kinesin family member 20b, UBE2C - ubiquitin-conjugating enzyme e2c, PASK - pas domain containing serine/threonine kinase, RAD51C - rad51 paralog c, CCT5 - chaperonin containing tcp1, subunit 5 (epsilon), DNA2 - dna replication helicase/nuclease 2, AURKB - aurora kinase b, KIF20A - kinesin…
Process	GO:1901988	negative regulation of cell cycle phase transition	4.57E-04	1.44E-01	10.8	8911	132	25	4	[BUB3 - bub3 mitotic checkpoint protein, WEE1 - wee1 homolog (s. pombe), AURKB - aurora kinase b, E2F8 - e2f transcription factor 8]
Process	GO:0051782	negative regulation of cell division	4.90E-04	1.47E-01	59.41	8911	12	25	2	[AURKB - aurora kinase b, E2F8 - e2f transcription factor 8]
Process	GO:0045786	negative regulation of cell cycle	4.99E-04	1.47E-01	5.66	8911	378	25	6	[BUB3 - bub3 mitotic checkpoint protein, WEE1 - wee1 homolog (s. pombe), KIF20B - kinesin family member 20b, DNA2 - dna replication helicase/nuclease 2, AURKB - aurora kinase b, E2F8 - e2f transcription factor 8]
Process	GO:0034501	protein localization to kinetochore	4.90E-04	1.51E-01	59.41	8911	12	25	2	[BUB3 - bub3 mitotic checkpoint protein, AURKB - aurora kinase b]
Process	GO:0033045	regulation of sister chromatid segregation	5.72E-04	1.64E-01	18.12	8911	59	25	3	[BUB3 - bub3 mitotic checkpoint protein, ANAPC15 - anaphase promoting complex subunit 15, AURKB - aurora kinase b]
Function	GO:0032559	adenyl ribonucleotide binding	1.30E-04	1.66E-01	3.76	8911	948	25	10	[TRMU - trna 5-methylaminomethyl-2-thiouridylate methyltransferase, WEE1 - wee1 homolog (s. pombe), KIF20B - kinesin family member 20b, UBE2C - ubiquitin-conjugating enzyme e2c, PASK - pas domain containing serine/threonine kinase, RAD51C - rad51 paralog c, CCT5 - chaperonin containing tcp1, subunit 5 (epsilon), DNA2 - dna replication helicase/nuclease 2, AURKB - aurora kinase b, KIF20A - kinesin…
Function	GO:0097367	carbohydrate derivative binding	4.02E-04	1.72E-01	3	8911	1309	25	11	[TRMU - trna 5-methylaminomethyl-2-thiouridylate methyltransferase, WEE1 - wee1 homolog (s. pombe), KIF20B - kinesin family member 20b, UBE2C - ubiquitin-conjugating enzyme e2c, PASK - pas domain containing serine/threonine kinase, RAD51C - rad51 paralog c, CCT5 - chaperonin containing tcp1, subunit 5 (epsilon), DNA2 - dna replication helicase/nuclease 2, AURKB - aurora kinase b, CD200 - cd200 mo…
Function	GO:0005524	ATP binding	9.68E-05	1.86E-01	3.89	8911	916	25	10	[TRMU - trna 5-methylaminomethyl-2-thiouridylate methyltransferase, WEE1 - wee1 homolog (s. pombe), KIF20B - kinesin family member 20b, UBE2C - ubiquitin-conjugating enzyme e2c, PASK - pas domain containing serine/threonine kinase, RAD51C - rad51 paralog c, CCT5 - chaperonin containing tcp1, subunit 5 (epsilon), DNA2 - dna replication helicase/nuclease 2, AURKB - aurora kinase b, KIF20A - kinesin…
Process	GO:0008608	attachment of spindle microtubules to kinetochore	6.74E-04	1.90E-01	50.92	8911	14	25	2	[BUB3 - bub3 mitotic checkpoint protein, AURKB - aurora kinase b]
Process	GO:0051052	regulation of DNA metabolic process	6.93E-04	1.91E-01	6.8	8911	262	25	5	[DNA2 - dna replication helicase/nuclease 2, AURKB - aurora kinase b, FOXM1 - forkhead box m1, CCT5 - chaperonin containing tcp1, subunit 5 (epsilon), E2F8 - e2f transcription factor 8]
Function	GO:1901265	nucleoside phosphate binding	4.00E-04	1.92E-01	3	8911	1308	25	11	[TRMU - trna 5-methylaminomethyl-2-thiouridylate methyltransferase, WEE1 - wee1 homolog (s. pombe), KIF20B - kinesin family member 20b, UBE2C - ubiquitin-conjugating enzyme e2c, PASK - pas domain containing serine/threonine kinase, RAD51C - rad51 paralog c, BAG1 - bcl2-associated athanogene, CCT5 - chaperonin containing tcp1, subunit 5 (epsilon), DNA2 - dna replication helicase/nuclease 2, AURKB …
Process	GO:0006996	organelle organization	7.32E-04	1.98E-01	2.8	8911	1401	25	11	[BUB3 - bub3 mitotic checkpoint protein, SNAP29 - synaptosomal-associated protein, 29kda, CENPA - centromere protein a, CENPH - centromere protein h, CENPN - centromere protein n, WEE1 - wee1 homolog (s. pombe), RAD51C - rad51 paralog c, DNA2 - dna replication helicase/nuclease 2, AURKB - aurora kinase b, KIF20A - kinesin family member 20a, SPAG5 - sperm associated antigen 5]
Function	GO:0035639	purine ribonucleoside triphosphate binding	5.33E-04	2.05E-01	3.17	8911	1124	25	10	[TRMU - trna 5-methylaminomethyl-2-thiouridylate methyltransferase, WEE1 - wee1 homolog (s. pombe), KIF20B - kinesin family member 20b, UBE2C - ubiquitin-conjugating enzyme e2c, PASK - pas domain containing serine/threonine kinase, RAD51C - rad51 paralog c, CCT5 - chaperonin containing tcp1, subunit 5 (epsilon), DNA2 - dna replication helicase/nuclease 2, AURKB - aurora kinase b, KIF20A - kinesin…
Function	GO:0032553	ribonucleotide binding	7.03E-04	2.08E-01	3.06	8911	1163	25	10	[TRMU - trna 5-methylaminomethyl-2-thiouridylate methyltransferase, WEE1 - wee1 homolog (s. pombe), KIF20B - kinesin family member 20b, UBE2C - ubiquitin-conjugating enzyme e2c, PASK - pas domain containing serine/threonine kinase, RAD51C - rad51 paralog c, CCT5 - chaperonin containing tcp1, subunit 5 (epsilon), DNA2 - dna replication helicase/nuclease 2, AURKB - aurora kinase b, KIF20A - kinesin…
Function	GO:0032555	purine ribonucleotide binding	6.69E-04	2.15E-01	3.08	8911	1156	25	10	[TRMU - trna 5-methylaminomethyl-2-thiouridylate methyltransferase, WEE1 - wee1 homolog (s. pombe), KIF20B - kinesin family member 20b, UBE2C - ubiquitin-conjugating enzyme e2c, PASK - pas domain containing serine/threonine kinase, RAD51C - rad51 paralog c, CCT5 - chaperonin containing tcp1, subunit 5 (epsilon), DNA2 - dna replication helicase/nuclease 2, AURKB - aurora kinase b, KIF20A - kinesin…
Function	GO:0000166	nucleotide binding	3.97E-04	2.18E-01	3	8911	1307	25	11	[TRMU - trna 5-methylaminomethyl-2-thiouridylate methyltransferase, WEE1 - wee1 homolog (s. pombe), KIF20B - kinesin family member 20b, UBE2C - ubiquitin-conjugating enzyme e2c, PASK - pas domain containing serine/threonine kinase, RAD51C - rad51 paralog c, BAG1 - bcl2-associated athanogene, CCT5 - chaperonin containing tcp1, subunit 5 (epsilon), DNA2 - dna replication helicase/nuclease 2, AURKB …
Function	GO:0008017	microtubule binding	6.52E-04	2.28E-01	9.83	8911	145	25	4	[BIRC5 - baculoviral iap repeat containing 5, KIF20B - kinesin family member 20b, KIF20A - kinesin family member 20a, SPAG5 - sperm associated antigen 5]
Function	GO:0004519	endonuclease activity	8.30E-04	2.28E-01	15.96	8911	67	25	3	[RNASEH2A - ribonuclease h2, subunit a, RAD51C - rad51 paralog c, DNA2 - dna replication helicase/nuclease 2]
