## Supplementary material for "The strength and form of natural selection on transcript abundance in the wild": GOrilla and StringDB Gene Ontology enrichment results: GOrilla gene ontology (GO) enrichment results for the uncorrected survival differentially expressed genes.txt

Ontology	GO Term	Description	P-value	FDR q-value	Enrichment	N	B	n	b	Genes
Process	GO:1903047	mitotic cell cycle process	2.72E-09	3.67E-05	2.59	8911	439	352	45	[PRC1 - protein regulator of cytokinesis 1, CENPA - centromere protein a, NDE1 - nude neurodevelopment protein 1, CENPE - centromere protein e, 312kda, SGOL1 - shugoshin-like 1 (s. pombe), AURKB - aurora kinase b, GSPT1 - g1 to s phase transition 1, NCAPD2 - non-smc condensin i complex, subunit d2, SPDL1 - spindle apparatus coiled-coil protein 1, CEP164 - centrosomal protein 164kda, SPAG5 - sperm…
Process	GO:0022402	cell cycle process	2.68E-07	1.81E-03	2.08	8911	633	352	52	[KIF20B - kinesin family member 20b, GSPT1 - g1 to s phase transition 1, SGOL1 - shugoshin-like 1 (s. pombe), SPDL1 - spindle apparatus coiled-coil protein 1, CEP164 - centrosomal protein 164kda, SPAG5 - sperm associated antigen 5, WNT10B - wingless-type mmtv integration site family, member 10b, INHBA - inhibin, beta a, WNT9A - wingless-type mmtv integration site family, member 9a, ZWINT - zw10 i…
Process	GO:0010564	regulation of cell cycle process	1.04E-06	2.82E-03	2.22	8911	467	352	41	[PRC1 - protein regulator of cytokinesis 1, CEP85 - centrosomal protein 85kda, NDE1 - nude neurodevelopment protein 1, CENPE - centromere protein e, 312kda, KIF20B - kinesin family member 20b, CCNF - cyclin f, AURKB - aurora kinase b, SPDL1 - spindle apparatus coiled-coil protein 1, CEP164 - centrosomal protein 164kda, HYAL1 - hyaluronoglucosaminidase 1, SPAG5 - sperm associated antigen 5, E2F8 -…
Process	GO:0051726	regulation of cell cycle	6.38E-07	2.88E-03	1.93	8911	761	352	58	[CEP85 - centrosomal protein 85kda, KIF20B - kinesin family member 20b, SPDL1 - spindle apparatus coiled-coil protein 1, CEP164 - centrosomal protein 164kda, SPAG5 - sperm associated antigen 5, WNT10B - wingless-type mmtv integration site family, member 10b, INHBA - inhibin, beta a, PBX1 - pre-b-cell leukemia homeobox 1, WNT9A - wingless-type mmtv integration site family, member 9a, ZWINT - zw10 …
Process	GO:0007059	chromosome segregation	1.29E-06	2.91E-03	4.66	8911	76	352	14	[CEP85 - centrosomal protein 85kda, SMC1A - structural maintenance of chromosomes 1a, NDE1 - nude neurodevelopment protein 1, BIRC5 - baculoviral iap repeat containing 5, CENPE - centromere protein e, 312kda, SGOL1 - shugoshin-like 1 (s. pombe), SPAG5 - sperm associated antigen 5, NR3C1 - nuclear receptor subfamily 3, group c, member 1 (glucocorticoid receptor), BUB3 - bub3 mitotic checkpoint pro…
Process	GO:0051301	cell division	1.03E-06	3.47E-03	2.64	8911	288	352	30	[PRC1 - protein regulator of cytokinesis 1, NDE1 - nude neurodevelopment protein 1, BIRC5 - baculoviral iap repeat containing 5, CENPE - centromere protein e, 312kda, KIF20B - kinesin family member 20b, CCNF - cyclin f, SGOL1 - shugoshin-like 1 (s. pombe), NCAPD2 - non-smc condensin i complex, subunit d2, SPDL1 - spindle apparatus coiled-coil protein 1, CEP164 - centrosomal protein 164kda, SPAG5 …
Component	GO:0000777	condensed chromosome kinetochore	3.33E-06	5.90E-03	4.64	8911	71	352	13	[SMC1A - structural maintenance of chromosomes 1a, BUB1 - bub1 mitotic checkpoint serine/threonine kinase, CENPA - centromere protein a, NDE1 - nude neurodevelopment protein 1, BIRC5 - baculoviral iap repeat containing 5, CENPE - centromere protein e, 312kda, SGOL1 - shugoshin-like 1 (s. pombe), SPAG5 - sperm associated antigen 5, BUB3 - bub3 mitotic checkpoint protein, CENPH - centromere protein…
Component	GO:0000776	kinetochore	7.85E-06	6.96E-03	3.8	8911	100	352	15	[SMC1A - structural maintenance of chromosomes 1a, BUB1 - bub1 mitotic checkpoint serine/threonine kinase, NDE1 - nude neurodevelopment protein 1, CENPA - centromere protein a, BIRC5 - baculoviral iap repeat containing 5, CENPE - centromere protein e, 312kda, SGOL1 - shugoshin-like 1 (s. pombe), AURKB - aurora kinase b, SPAG5 - sperm associated antigen 5, BUB3 - bub3 mitotic checkpoint protein, C…
Component	GO:0000779	condensed chromosome, centromeric region	3.55E-05	2.10E-02	11.51	8911	11	352	5	[CENPA - centromere protein a, CENPE - centromere protein e, 312kda, AURKB - aurora kinase b, SGOL1 - shugoshin-like 1 (s. pombe), NCAPD2 - non-smc condensin i complex, subunit d2]
Component	GO:0000775	chromosome, centromeric region	5.31E-05	2.35E-02	5.06	8911	45	352	9	[SMC1A - structural maintenance of chromosomes 1a, CENPA - centromere protein a, BIRC5 - baculoviral iap repeat containing 5, CENPE - centromere protein e, 312kda, CDCA8 - cell division cycle associated 8, SGOL1 - shugoshin-like 1 (s. pombe), AURKB - aurora kinase b, NCAPD2 - non-smc condensin i complex, subunit d2, CTCF - ccctc-binding factor (zinc finger protein)]
Component	GO:0032133	chromosome passenger complex	2.37E-04	7.01E-02	18.99	8911	4	352	3	[BIRC5 - baculoviral iap repeat containing 5, CDCA8 - cell division cycle associated 8, AURKB - aurora kinase b]
Component	GO:0000307	cyclin-dependent protein kinase holoenzyme complex	2.02E-04	7.17E-02	5.54	8911	32	352	7	[CDK6 - cyclin-dependent kinase 6, SNW1 - snw domain containing 1, CDK4 - cyclin-dependent kinase 4, CCNB1 - cyclin b1, BCCIP - brca2 and cdkn1a interacting protein, CKS1B - cdc28 protein kinase regulatory subunit 1b, CCNF - cyclin f]
Process	GO:0010948	negative regulation of cell cycle process	7.31E-05	7.59E-02	2.62	8911	193	352	20	[BUB1 - bub1 mitotic checkpoint serine/threonine kinase, SMC1A - structural maintenance of chromosomes 1a, CDK4 - cyclin-dependent kinase 4, WEE1 - wee1 homolog (s. pombe), CCNF - cyclin f, ZNF830 - zinc finger protein 830, AURKB - aurora kinase b, SPDL1 - spindle apparatus coiled-coil protein 1, E2F8 - e2f transcription factor 8, BUB3 - bub3 mitotic checkpoint protein, GIGYF2 - grb10 interacting…
Process	GO:0044772	mitotic cell cycle phase transition	6.86E-05	7.72E-02	2.72	8911	177	352	19	[CDK6 - cyclin-dependent kinase 6, IQGAP3 - iq motif containing gtpase activating protein 3, NDE1 - nude neurodevelopment protein 1, CDK4 - cyclin-dependent kinase 4, SSNA1 - sjogren syndrome nuclear autoantigen 1, WEE1 - wee1 homolog (s. pombe), UBE2C - ubiquitin-conjugating enzyme e2c, GSPT1 - g1 to s phase transition 1, CEP164 - centrosomal protein 164kda, ODF2 - outer dense fiber of sperm tai…
Process	GO:1905818	regulation of chromosome separation	6.37E-05	7.83E-02	4.95	8911	46	352	9	[BUB3 - bub3 mitotic checkpoint protein, BUB1 - bub1 mitotic checkpoint serine/threonine kinase, CCNB1 - cyclin b1, CSNK2A2 - casein kinase 2, alpha prime polypeptide, ANAPC15 - anaphase promoting complex subunit 15, CENPE - centromere protein e, 312kda, AURKB - aurora kinase b, ESPL1 - extra spindle pole bodies homolog 1 (s. cerevisiae), SPDL1 - spindle apparatus coiled-coil protein 1]
Process	GO:1901990	regulation of mitotic cell cycle phase transition	5.97E-05	8.06E-02	2.4	8911	253	352	24	[BUB1 - bub1 mitotic checkpoint serine/threonine kinase, CDK4 - cyclin-dependent kinase 4, NDE1 - nude neurodevelopment protein 1, SSNA1 - sjogren syndrome nuclear autoantigen 1, WEE1 - wee1 homolog (s. pombe), ANAPC15 - anaphase promoting complex subunit 15, CENPE - centromere protein e, 312kda, UBE2C - ubiquitin-conjugating enzyme e2c, ZNF830 - zinc finger protein 830, AURKB - aurora kinase b, …
Process	GO:1901987	regulation of cell cycle phase transition	5.88E-05	8.82E-02	2.35	8911	269	352	25	[NDE1 - nude neurodevelopment protein 1, CENPE - centromere protein e, 312kda, AURKB - aurora kinase b, SPDL1 - spindle apparatus coiled-coil protein 1, CEP164 - centrosomal protein 164kda, HYAL1 - hyaluronoglucosaminidase 1, E2F8 - e2f transcription factor 8, BUB3 - bub3 mitotic checkpoint protein, WNT10B - wingless-type mmtv integration site family, member 10b, PBX1 - pre-b-cell leukemia homeob…
Process	GO:0051783	regulation of nuclear division	5.49E-05	9.27E-02	3.09	8911	131	352	16	[CEP85 - centrosomal protein 85kda, BUB1 - bub1 mitotic checkpoint serine/threonine kinase, SMC1A - structural maintenance of chromosomes 1a, ANAPC15 - anaphase promoting complex subunit 15, CENPE - centromere protein e, 312kda, KIF20B - kinesin family member 20b, UBE2C - ubiquitin-conjugating enzyme e2c, CCNF - cyclin f, AURKB - aurora kinase b, SPDL1 - spindle apparatus coiled-coil protein 1, B…
Process	GO:0030071	regulation of mitotic metaphase/anaphase transition	1.15E-04	9.71E-02	5.19	8911	39	352	8	[BUB3 - bub3 mitotic checkpoint protein, BUB1 - bub1 mitotic checkpoint serine/threonine kinase, CCNB1 - cyclin b1, ANAPC15 - anaphase promoting complex subunit 15, CENPE - centromere protein e, 312kda, AURKB - aurora kinase b, ESPL1 - extra spindle pole bodies homolog 1 (s. cerevisiae), SPDL1 - spindle apparatus coiled-coil protein 1]
Process	GO:0044770	cell cycle phase transition	1.08E-04	1.04E-01	2.63	8911	183	352	19	[CDK6 - cyclin-dependent kinase 6, IQGAP3 - iq motif containing gtpase activating protein 3, NDE1 - nude neurodevelopment protein 1, CDK4 - cyclin-dependent kinase 4, SSNA1 - sjogren syndrome nuclear autoantigen 1, WEE1 - wee1 homolog (s. pombe), UBE2C - ubiquitin-conjugating enzyme e2c, GSPT1 - g1 to s phase transition 1, CEP164 - centrosomal protein 164kda, ODF2 - outer dense fiber of sperm tai…
Process	GO:1902099	regulation of metaphase/anaphase transition of cell cycle	1.15E-04	1.04E-01	5.19	8911	39	352	8	[BUB3 - bub3 mitotic checkpoint protein, BUB1 - bub1 mitotic checkpoint serine/threonine kinase, CCNB1 - cyclin b1, ANAPC15 - anaphase promoting complex subunit 15, CENPE - centromere protein e, 312kda, AURKB - aurora kinase b, ESPL1 - extra spindle pole bodies homolog 1 (s. cerevisiae), SPDL1 - spindle apparatus coiled-coil protein 1]
Process	GO:0007346	regulation of mitotic cell cycle	5.48E-05	1.06E-01	2.07	8911	404	352	33	[CEP85 - centrosomal protein 85kda, NDE1 - nude neurodevelopment protein 1, CENPE - centromere protein e, 312kda, KIF20B - kinesin family member 20b, CCNF - cyclin f, AURKB - aurora kinase b, SPDL1 - spindle apparatus coiled-coil protein 1, CEP164 - centrosomal protein 164kda, HYAL1 - hyaluronoglucosaminidase 1, E2F8 - e2f transcription factor 8, WNT10B - wingless-type mmtv integration site famil…
Process	GO:0042127	regulation of cell proliferation	2.16E-04	1.08E-01	1.61	8911	883	352	56	[BIRC5 - baculoviral iap repeat containing 5, FN1 - fibronectin 1, KIF20B - kinesin family member 20b, KDM2B - lysine (k)-specific demethylase 2b, WNT10B - wingless-type mmtv integration site family, member 10b, INHBA - inhibin, beta a, KDR - kinase insert domain receptor (a type iii receptor tyrosine kinase), PBX1 - pre-b-cell leukemia homeobox 1, SPINT1 - serine peptidase inhibitor, kunitz type…
Process	GO:0051960	regulation of nervous system development	2.25E-04	1.09E-01	1.88	8911	472	352	35	[ZMYND8 - zinc finger, mynd-type containing 8, ARHGEF15 - rho guanine nucleotide exchange factor (gef) 15, SPEN - spen homolog, transcriptional regulator (drosophila), FN1 - fibronectin 1, CXCR4 - chemokine (c-x-c motif) receptor 4, BCL11B - b-cell cll/lymphoma 11b (zinc finger protein), KIF20B - kinesin family member 20b, TMEM106B - transmembrane protein 106b, SNW1 - snw domain containing 1, ITS…
Process	GO:1902850	microtubule cytoskeleton organization involved in mitosis	2.10E-04	1.09E-01	3.89	8911	65	352	10	[CENPA - centromere protein a, NDE1 - nude neurodevelopment protein 1, CCNB1 - cyclin b1, STMN1 - stathmin 1, BCCIP - brca2 and cdkn1a interacting protein, CENPE - centromere protein e, 312kda, KIF4A - kinesin family member 4a, AURKB - aurora kinase b, ESPL1 - extra spindle pole bodies homolog 1 (s. cerevisiae), SPDL1 - spindle apparatus coiled-coil protein 1]
Process	GO:0045597	positive regulation of cell differentiation	1.63E-04	1.10E-01	1.83	8911	539	352	39	[ZMYND8 - zinc finger, mynd-type containing 8, SPEN - spen homolog, transcriptional regulator (drosophila), FN1 - fibronectin 1, SUCO - sun domain containing ossification factor, CXCR4 - chemokine (c-x-c motif) receptor 4, KIF20B - kinesin family member 20b, TMEM106B - transmembrane protein 106b, MAML1 - mastermind-like 1 (drosophila), WNT10B - wingless-type mmtv integration site family, member 1…
Process	GO:0010965	regulation of mitotic sister chromatid separation	2.36E-04	1.10E-01	4.71	8911	43	352	8	[BUB3 - bub3 mitotic checkpoint protein, BUB1 - bub1 mitotic checkpoint serine/threonine kinase, CCNB1 - cyclin b1, ANAPC15 - anaphase promoting complex subunit 15, CENPE - centromere protein e, 312kda, AURKB - aurora kinase b, ESPL1 - extra spindle pole bodies homolog 1 (s. cerevisiae), SPDL1 - spindle apparatus coiled-coil protein 1]
Process	GO:0007221	positive regulation of transcription of Notch receptor target	1.39E-04	1.11E-01	9.04	8911	14	352	5	[SNW1 - snw domain containing 1, PBX1 - pre-b-cell leukemia homeobox 1, KAT2B - k(lysine) acetyltransferase 2b, NOTCH1 - notch 1, MAML1 - mastermind-like 1 (drosophila)]
Process	GO:0050767	regulation of neurogenesis	1.74E-04	1.12E-01	1.95	8911	429	352	33	[ZMYND8 - zinc finger, mynd-type containing 8, SPEN - spen homolog, transcriptional regulator (drosophila), FN1 - fibronectin 1, CXCR4 - chemokine (c-x-c motif) receptor 4, BCL11B - b-cell cll/lymphoma 11b (zinc finger protein), KIF20B - kinesin family member 20b, TMEM106B - transmembrane protein 106b, SNW1 - snw domain containing 1, ITSN2 - intersectin 2, SEMA5A - sema domain, seven thrombospond…
Process	GO:0000070	mitotic sister chromatid segregation	2.08E-04	1.12E-01	6.6	8911	23	352	6	[BUB3 - bub3 mitotic checkpoint protein, SMC1A - structural maintenance of chromosomes 1a, ZWINT - zw10 interacting kinetochore protein, CDCA8 - cell division cycle associated 8, ESPL1 - extra spindle pole bodies homolog 1 (s. cerevisiae), SPAG5 - sperm associated antigen 5]
Process	GO:0030182	neuron differentiation	1.60E-04	1.14E-01	3.26	8911	101	352	13	[VEGFA - vascular endothelial growth factor a, ID1 - inhibitor of dna binding 1, dominant negative helix-loop-helix protein, BCL11B - b-cell cll/lymphoma 11b (zinc finger protein), SOX11 - sry (sex determining region y)-box 11, ZNF335 - zinc finger protein 335, CHD5 - chromodomain helicase dna binding protein 5, WNT7A - wingless-type mmtv integration site family, member 7a, WNT10B - wingless-type…
Process	GO:0120163	negative regulation of cold-induced thermogenesis	2.02E-04	1.14E-01	5.54	8911	32	352	7	[WNT10B - wingless-type mmtv integration site family, member 10b, DOCK7 - dedicator of cytokinesis 7, ID1 - inhibitor of dna binding 1, dominant negative helix-loop-helix protein, NOVA1 - neuro-oncological ventral antigen 1, ARRDC3 - arrestin domain containing 3, NOTCH1 - notch 1, PCTP - phosphatidylcholine transfer protein]
Process	GO:0045786	negative regulation of cell cycle	2.01E-04	1.18E-01	2.01	8911	378	352	30	[KIF20B - kinesin family member 20b, CCNF - cyclin f, AURKB - aurora kinase b, SPDL1 - spindle apparatus coiled-coil protein 1, E2F8 - e2f transcription factor 8, BUB3 - bub3 mitotic checkpoint protein, WNT10B - wingless-type mmtv integration site family, member 10b, INHBA - inhibin, beta a, WNT9A - wingless-type mmtv integration site family, member 9a, ZWINT - zw10 interacting kinetochore protei…
Process	GO:0008284	positive regulation of cell proliferation	1.94E-04	1.19E-01	1.87	8911	487	352	36	[PRC1 - protein regulator of cytokinesis 1, GRK5 - g protein-coupled receptor kinase 5, BIRC5 - baculoviral iap repeat containing 5, FN1 - fibronectin 1, KIF20B - kinesin family member 20b, CCNF - cyclin f, HYAL1 - hyaluronoglucosaminidase 1, WNT10B - wingless-type mmtv integration site family, member 10b, KDR - kinase insert domain receptor (a type iii receptor tyrosine kinase), SEMA5A - sema do…
Process	GO:0051983	regulation of chromosome segregation	1.58E-04	1.19E-01	3.71	8911	75	352	11	[BUB3 - bub3 mitotic checkpoint protein, BUB1 - bub1 mitotic checkpoint serine/threonine kinase, CCNB1 - cyclin b1, CSNK2A2 - casein kinase 2, alpha prime polypeptide, ANAPC15 - anaphase promoting complex subunit 15, CENPE - centromere protein e, 312kda, AURKB - aurora kinase b, ESPL1 - extra spindle pole bodies homolog 1 (s. cerevisiae), SPDL1 - spindle apparatus coiled-coil protein 1, CTCF - cc…
Process	GO:0098813	nuclear chromosome segregation	3.02E-04	1.36E-01	5.21	8911	34	352	7	[BUB3 - bub3 mitotic checkpoint protein, SMC1A - structural maintenance of chromosomes 1a, ZWINT - zw10 interacting kinetochore protein, CDCA8 - cell division cycle associated 8, SGOL1 - shugoshin-like 1 (s. pombe), ESPL1 - extra spindle pole bodies homolog 1 (s. cerevisiae), SPAG5 - sperm associated antigen 5]
Process	GO:0045595	regulation of cell differentiation	3.14E-04	1.37E-01	1.56	8911	958	352	59	[ZMYND8 - zinc finger, mynd-type containing 8, FN1 - fibronectin 1, KIF20B - kinesin family member 20b, TMEM106B - transmembrane protein 106b, PLEKHB2 - pleckstrin homology domain containing, family b (evectins) member 2, SNW1 - snw domain containing 1, WNT10B - wingless-type mmtv integration site family, member 10b, INHBA - inhibin, beta a, KDR - kinase insert domain receptor (a type iii recepto…
Process	GO:0001570	vasculogenesis	3.65E-04	1.49E-01	5.06	8911	35	352	7	[KDR - kinase insert domain receptor (a type iii receptor tyrosine kinase), VEGFA - vascular endothelial growth factor a, WNT7B - wingless-type mmtv integration site family, member 7b, ZFP36L1 - zfp36 ring finger protein-like 1, WARS2 - tryptophanyl trna synthetase 2, mitochondrial, NOTCH1 - notch 1, WNT7A - wingless-type mmtv integration site family, member 7a]
Process	GO:0060284	regulation of cell development	3.62E-04	1.53E-01	1.83	8911	484	352	35	[ZMYND8 - zinc finger, mynd-type containing 8, SPEN - spen homolog, transcriptional regulator (drosophila), FN1 - fibronectin 1, BCL11B - b-cell cll/lymphoma 11b (zinc finger protein), CXCR4 - chemokine (c-x-c motif) receptor 4, KIF20B - kinesin family member 20b, TMEM106B - transmembrane protein 106b, SNW1 - snw domain containing 1, ITSN2 - intersectin 2, SEMA5A - sema domain, seven thrombospond…
Process	GO:0032526	response to retinoic acid	4.06E-04	1.61E-01	3.93	8911	58	352	9	[WNT10B - wingless-type mmtv integration site family, member 10b, SNW1 - snw domain containing 1, WNT7B - wingless-type mmtv integration site family, member 7b, TRIM16 - tripartite motif containing 16, WNT9A - wingless-type mmtv integration site family, member 9a, IGF2R - insulin-like growth factor 2 receptor, CREB1 - camp responsive element binding protein 1, PTGES - prostaglandin e synthase, RA…
Process	GO:0000819	sister chromatid segregation	4.28E-04	1.61E-01	5.84	8911	26	352	6	[BUB3 - bub3 mitotic checkpoint protein, SMC1A - structural maintenance of chromosomes 1a, ZWINT - zw10 interacting kinetochore protein, CDCA8 - cell division cycle associated 8, ESPL1 - extra spindle pole bodies homolog 1 (s. cerevisiae), SPAG5 - sperm associated antigen 5]
Process	GO:0051382	kinetochore assembly	4.16E-04	1.61E-01	10.13	8911	10	352	4	[CENPA - centromere protein a, CENPH - centromere protein h, CENPN - centromere protein n, CENPE - centromere protein e, 312kda]
Process	GO:0033045	regulation of sister chromatid segregation	4.62E-04	1.69E-01	3.86	8911	59	352	9	[BUB3 - bub3 mitotic checkpoint protein, BUB1 - bub1 mitotic checkpoint serine/threonine kinase, CCNB1 - cyclin b1, ANAPC15 - anaphase promoting complex subunit 15, CENPE - centromere protein e, 312kda, AURKB - aurora kinase b, ESPL1 - extra spindle pole bodies homolog 1 (s. cerevisiae), SPDL1 - spindle apparatus coiled-coil protein 1, CTCF - ccctc-binding factor (zinc finger protein)]
Process	GO:0045601	regulation of endothelial cell differentiation	5.23E-04	1.77E-01	7.03	8911	18	352	5	[ROCK1 - rho-associated, coiled-coil containing protein kinase 1, ID1 - inhibitor of dna binding 1, dominant negative helix-loop-helix protein, BTG1 - b-cell translocation gene 1, anti-proliferative, ROCK2 - rho-associated, coiled-coil containing protein kinase 2, NOTCH1 - notch 1]
Process	GO:0040001	establishment of mitotic spindle localization	5.23E-04	1.81E-01	7.03	8911	18	352	5	[NDE1 - nude neurodevelopment protein 1, CENPA - centromere protein a, BCCIP - brca2 and cdkn1a interacting protein, ESPL1 - extra spindle pole bodies homolog 1 (s. cerevisiae), SPDL1 - spindle apparatus coiled-coil protein 1]
Process	GO:0071459	protein localization to chromosome, centromeric region	5.23E-04	1.86E-01	7.03	8911	18	352	5	[BUB3 - bub3 mitotic checkpoint protein, CENPA - centromere protein a, AURKB - aurora kinase b, SPDL1 - spindle apparatus coiled-coil protein 1, CTCF - ccctc-binding factor (zinc finger protein)]
Process	GO:2001026	regulation of endothelial cell chemotaxis	6.33E-04	2.09E-01	9.21	8911	11	352	4	[SEMA5A - sema domain, seven thrombospondin repeats (type 1 and type 1-like), transmembrane domain (tm) and short cytoplasmic domain, (semaphorin) 5a, KDR - kinase insert domain receptor (a type iii receptor tyrosine kinase), VEGFA - vascular endothelial growth factor a, NOTCH1 - notch 1]
Component	GO:0030496	midbody	9.46E-04	2.39E-01	2.72	8911	121	352	13	[PRC1 - protein regulator of cytokinesis 1, BIRC5 - baculoviral iap repeat containing 5, VPS37B - vacuolar protein sorting 37 homolog b (s. cerevisiae), CENPE - centromere protein e, 312kda, KIF20B - kinesin family member 20b, AURKB - aurora kinase b, KIF20A - kinesin family member 20a, SPAG5 - sperm associated antigen 5, MBD5 - methyl-cpg binding domain protein 5, CDCA8 - cell division cycle ass…
Process	GO:1902749	regulation of cell cycle G2/M phase transition	7.46E-04	2.40E-01	2.79	8911	118	352	13	[NDE1 - nude neurodevelopment protein 1, CDK4 - cyclin-dependent kinase 4, SSNA1 - sjogren syndrome nuclear autoantigen 1, ZNF830 - zinc finger protein 830, AURKB - aurora kinase b, CEP164 - centrosomal protein 164kda, ODF2 - outer dense fiber of sperm tails 2, WNT10B - wingless-type mmtv integration site family, member 10b, PBX1 - pre-b-cell leukemia homeobox 1, CCNB1 - cyclin b1, FZR1 - fizzy/c…
Process	GO:0033047	regulation of mitotic sister chromatid segregation	7.87E-04	2.47E-01	3.97	8911	51	352	8	[BUB3 - bub3 mitotic checkpoint protein, BUB1 - bub1 mitotic checkpoint serine/threonine kinase, CCNB1 - cyclin b1, ANAPC15 - anaphase promoting complex subunit 15, CENPE - centromere protein e, 312kda, AURKB - aurora kinase b, ESPL1 - extra spindle pole bodies homolog 1 (s. cerevisiae), SPDL1 - spindle apparatus coiled-coil protein 1]
Process	GO:0051239	regulation of multicellular organismal process	8.16E-04	2.51E-01	1.38	8911	1561	352	85	[ZMYND8 - zinc finger, mynd-type containing 8, ARHGEF15 - rho guanine nucleotide exchange factor (gef) 15, FN1 - fibronectin 1, KIF20B - kinesin family member 20b, TMEM106B - transmembrane protein 106b, APOC1 - apolipoprotein c-i, KDM2B - lysine (k)-specific demethylase 2b, WNT10B - wingless-type mmtv integration site family, member 10b, SNW1 - snw domain containing 1, KDR - kinase insert domain …
Process	GO:0033993	response to lipid	8.45E-04	2.54E-01	1.87	8911	393	352	29	[PAPPA - pregnancy-associated plasma protein a, pappalysin 1, DDX18 - dead (asp-glu-ala-asp) box polypeptide 18, WNT10B - wingless-type mmtv integration site family, member 10b, SNW1 - snw domain containing 1, SGMS1 - sphingomyelin synthase 1, INHBA - inhibin, beta a, WNT7B - wingless-type mmtv integration site family, member 7b, WNT9A - wingless-type mmtv integration site family, member 9a, ZFP3…
Process	GO:0007088	regulation of mitotic nuclear division	9.46E-04	2.72E-01	2.72	8911	121	352	13	[CEP85 - centrosomal protein 85kda, BUB1 - bub1 mitotic checkpoint serine/threonine kinase, SMC1A - structural maintenance of chromosomes 1a, ANAPC15 - anaphase promoting complex subunit 15, CENPE - centromere protein e, 312kda, KIF20B - kinesin family member 20b, UBE2C - ubiquitin-conjugating enzyme e2c, CCNF - cyclin f, AURKB - aurora kinase b, SPDL1 - spindle apparatus coiled-coil protein 1, B…
Process	GO:0007093	mitotic cell cycle checkpoint	9.35E-04	2.75E-01	3.25	8911	78	352	10	[BUB3 - bub3 mitotic checkpoint protein, BUB1 - bub1 mitotic checkpoint serine/threonine kinase, GIGYF2 - grb10 interacting gyf protein 2, WEE1 - wee1 homolog (s. pombe), WNT9A - wingless-type mmtv integration site family, member 9a, ZWINT - zw10 interacting kinetochore protein, ZNF830 - zinc finger protein 830, AURKB - aurora kinase b, SPDL1 - spindle apparatus coiled-coil protein 1, FOXN3 - for…
Function	GO:0043515	kinetochore binding	2.37E-04	9.14E-01	18.99	8911	4	352	3	[CENPH - centromere protein h, CENPE - centromere protein e, 312kda, SPDL1 - spindle apparatus coiled-coil protein 1]
