## Supplementary material for "The strength and form of natural selection on transcript abundance in the wild": GOrilla and StringDB Gene Ontology enrichment results: StringDB enrichment results for the corrected survival red module genes.txt

Ontology	#pathway ID	pathway description	observed gene count	false discovery rate	matching proteins in your network (IDs)	matching proteins in your network (labels)
Process	GO.0000278	mitotic cell cycle	14	8.77E-10	ENSP00000227618,ENSP00000250024,ENSP00000260753,ENSP00000283006,ENSP00000301633,ENSP00000323300,ENSP00000336868,ENSP00000342307,ENSP00000348838,ENSP00000354451,ENSP00000378356,ENSP00000382133,ENSP00000402084,ENSP00000463999	ANAPC15,AURKB,BIRC5,CENPA,CENPH,DNA2,E2F8,FOXM1,IQGAP3,KIF20A,KIF20B,SPAG5,UBE2C,WEE1
Component	GO.0000779	condensed chromosome, centromeric region	7	5.00E-08	ENSP00000283006,ENSP00000301633,ENSP00000323300,ENSP00000336868,ENSP00000357858,ENSP00000377007,ENSP00000463999	AURKB,BIRC5,BUB3,CENPA,CENPH,CENPN,SPAG5
Process	GO.1903047	mitotic cell cycle process	12	8.37E-08	ENSP00000227618,ENSP00000260753,ENSP00000301633,ENSP00000323300,ENSP00000336868,ENSP00000342307,ENSP00000348838,ENSP00000354451,ENSP00000377007,ENSP00000378356,ENSP00000402084,ENSP00000463999	ANAPC15,AURKB,BIRC5,CENPA,CENPN,FOXM1,IQGAP3,KIF20A,KIF20B,SPAG5,UBE2C,WEE1
Process	GO.0022402	cell cycle process	13	9.60E-08	ENSP00000227618,ENSP00000260753,ENSP00000301633,ENSP00000323300,ENSP00000336868,ENSP00000342307,ENSP00000348838,ENSP00000354451,ENSP00000377007,ENSP00000378356,ENSP00000382133,ENSP00000402084,ENSP00000463999	ANAPC15,AURKB,BIRC5,CENPA,CENPN,DNA2,FOXM1,IQGAP3,KIF20A,KIF20B,SPAG5,UBE2C,WEE1
Process	GO.0000280	nuclear division	10	9.60E-08	ENSP00000227618,ENSP00000260753,ENSP00000301633,ENSP00000323300,ENSP00000336701,ENSP00000348838,ENSP00000357858,ENSP00000377007,ENSP00000402084,ENSP00000463999	ANAPC15,AURKB,BIRC5,BUB3,CENPN,KIF20B,RAD51C,SPAG5,UBE2C,WEE1
Process	GO.0007067	mitotic nuclear division	9	2.96E-07	ENSP00000227618,ENSP00000260753,ENSP00000301633,ENSP00000323300,ENSP00000348838,ENSP00000357858,ENSP00000377007,ENSP00000402084,ENSP00000463999	ANAPC15,AURKB,BIRC5,BUB3,CENPN,KIF20B,SPAG5,UBE2C,WEE1
Process	GO.0010564	regulation of cell cycle process	10	4.15E-07	ENSP00000227618,ENSP00000250024,ENSP00000260753,ENSP00000301633,ENSP00000323300,ENSP00000336701,ENSP00000342307,ENSP00000348838,ENSP00000357858,ENSP00000463999	ANAPC15,AURKB,BIRC5,BUB3,E2F8,FOXM1,KIF20B,RAD51C,SPAG5,UBE2C
Component	GO.0000793	condensed chromosome	7	6.56E-07	ENSP00000283006,ENSP00000301633,ENSP00000323300,ENSP00000336868,ENSP00000357858,ENSP00000377007,ENSP00000463999	AURKB,BIRC5,BUB3,CENPA,CENPH,CENPN,SPAG5
Component	GO.0000777	condensed chromosome kinetochore	6	6.56E-07	ENSP00000283006,ENSP00000301633,ENSP00000323300,ENSP00000336868,ENSP00000357858,ENSP00000377007	BIRC5,BUB3,CENPA,CENPH,CENPN,SPAG5
Process	GO.0051301	cell division	9	3.75E-06	ENSP00000227618,ENSP00000260753,ENSP00000301633,ENSP00000323300,ENSP00000348838,ENSP00000357858,ENSP00000378356,ENSP00000402084,ENSP00000463999	ANAPC15,AURKB,BIRC5,BUB3,KIF20A,KIF20B,SPAG5,UBE2C,WEE1
Process	GO.0051726	regulation of cell cycle	11	4.98E-06	ENSP00000227618,ENSP00000250024,ENSP00000260753,ENSP00000301633,ENSP00000323300,ENSP00000336701,ENSP00000342307,ENSP00000348838,ENSP00000357858,ENSP00000402084,ENSP00000463999	ANAPC15,AURKB,BIRC5,BUB3,E2F8,FOXM1,KIF20B,RAD51C,SPAG5,UBE2C,WEE1
Process	GO.0007017	microtubule-based process	8	8.03E-05	ENSP00000260753,ENSP00000301633,ENSP00000323300,ENSP00000336868,ENSP00000357858,ENSP00000378356,ENSP00000402084,ENSP00000463999	AURKB,BIRC5,BUB3,CENPA,KIF20A,KIF20B,SPAG5,WEE1
Component	GO.0044428	nuclear part	16	8.88E-05	ENSP00000227618,ENSP00000260753,ENSP00000280326,ENSP00000283006,ENSP00000301633,ENSP00000323300,ENSP00000336701,ENSP00000336868,ENSP00000342307,ENSP00000348838,ENSP00000357858,ENSP00000377007,ENSP00000378356,ENSP00000382133,ENSP00000402084,ENSP00000463999	ANAPC15,AURKB,BIRC5,BUB3,CCT5,CENPA,CENPH,CENPN,DNA2,FOXM1,KIF20A,KIF20B,RAD51C,SPAG5,UBE2C,WEE1
Process	GO.0000226	microtubule cytoskeleton organization	7	0.000111	ENSP00000301633,ENSP00000323300,ENSP00000336868,ENSP00000357858,ENSP00000378356,ENSP00000402084,ENSP00000463999	AURKB,BIRC5,BUB3,CENPA,KIF20A,SPAG5,WEE1
Component	GO.0044427	chromosomal part	8	0.000136	ENSP00000283006,ENSP00000301633,ENSP00000323300,ENSP00000336701,ENSP00000336868,ENSP00000357858,ENSP00000377007,ENSP00000463999	AURKB,BIRC5,BUB3,CENPA,CENPH,CENPN,RAD51C,SPAG5
Component	GO.0031981	nuclear lumen	15	0.000167	ENSP00000260753,ENSP00000280326,ENSP00000283006,ENSP00000301633,ENSP00000323300,ENSP00000336701,ENSP00000336868,ENSP00000342307,ENSP00000348838,ENSP00000357858,ENSP00000377007,ENSP00000378356,ENSP00000382133,ENSP00000402084,ENSP00000463999	AURKB,BIRC5,BUB3,CCT5,CENPA,CENPH,CENPN,DNA2,FOXM1,KIF20A,KIF20B,RAD51C,SPAG5,UBE2C,WEE1
Process	GO.0031577	spindle checkpoint	4	0.000174	ENSP00000301633,ENSP00000348838,ENSP00000357858,ENSP00000463999	AURKB,BIRC5,BUB3,UBE2C
Component	GO.0005634	nucleus	20	0.000224	ENSP00000221486,ENSP00000227618,ENSP00000234040,ENSP00000250024,ENSP00000260753,ENSP00000280326,ENSP00000283006,ENSP00000301633,ENSP00000323300,ENSP00000336701,ENSP00000336868,ENSP00000342307,ENSP00000348838,ENSP00000357858,ENSP00000377007,ENSP00000378356,ENSP00000382133,ENSP00000402084,ENSP00000420514,ENSP00000463999	ANAPC15,AURKB,BAG1,BIRC5,BUB3,CCT5,CENPA,CENPH,CENPN,DNA2,E2F8,FOXM1,KIF20A,KIF20B,PASK,RAD51C,RNASEH2A,SPAG5,UBE2C,WEE1
Component	GO.0005694	chromosome	8	0.000224	ENSP00000283006,ENSP00000301633,ENSP00000323300,ENSP00000336701,ENSP00000336868,ENSP00000357858,ENSP00000377007,ENSP00000463999	AURKB,BIRC5,BUB3,CENPA,CENPH,CENPN,RAD51C,SPAG5
Process	GO.1902589	single-organism organelle organization	12	0.000532	ENSP00000215730,ENSP00000227618,ENSP00000260753,ENSP00000301633,ENSP00000323300,ENSP00000336868,ENSP00000348838,ENSP00000377007,ENSP00000378356,ENSP00000382133,ENSP00000402084,ENSP00000463999	ANAPC15,AURKB,BIRC5,CENPA,CENPN,DNA2,KIF20A,KIF20B,SNAP29,SPAG5,UBE2C,WEE1
Process	GO.0051302	regulation of cell division	6	0.000532	ENSP00000250024,ENSP00000260753,ENSP00000301633,ENSP00000348838,ENSP00000357858,ENSP00000463999	AURKB,BIRC5,BUB3,E2F8,KIF20B,UBE2C
Component	GO.0005874	microtubule	6	0.000538	ENSP00000260753,ENSP00000280326,ENSP00000301633,ENSP00000323300,ENSP00000378356,ENSP00000463999	AURKB,BIRC5,CCT5,KIF20A,KIF20B,SPAG5
Component	GO.0043234	protein complex	15	0.000702	ENSP00000215730,ENSP00000221486,ENSP00000227618,ENSP00000250024,ENSP00000260753,ENSP00000283006,ENSP00000301633,ENSP00000323300,ENSP00000336701,ENSP00000336868,ENSP00000348838,ENSP00000357858,ENSP00000377007,ENSP00000378356,ENSP00000463999	ANAPC15,AURKB,BIRC5,BUB3,CENPA,CENPH,CENPN,E2F8,KIF20A,KIF20B,RAD51C,RNASEH2A,SNAP29,SPAG5,UBE2C
Process	GO.0051983	regulation of chromosome segregation	4	0.00107	ENSP00000323300,ENSP00000348838,ENSP00000357858,ENSP00000463999	AURKB,BUB3,SPAG5,UBE2C
Process	GO.0051782	negative regulation of cell division	4	0.00144	ENSP00000250024,ENSP00000348838,ENSP00000357858,ENSP00000463999	AURKB,BUB3,E2F8,UBE2C
Component	GO.0032133	chromosome passenger complex	2	0.00149	ENSP00000301633,ENSP00000463999	AURKB,BIRC5
Component	GO.0030496	midbody	4	0.00153	ENSP00000301633,ENSP00000323300,ENSP00000378356,ENSP00000463999	AURKB,BIRC5,KIF20A,SPAG5
Component	GO.0005819	spindle	5	0.00168	ENSP00000260753,ENSP00000301633,ENSP00000323300,ENSP00000378356,ENSP00000463999	AURKB,BIRC5,KIF20A,KIF20B,SPAG5
Component	GO.0005654	nucleoplasm	12	0.00309	ENSP00000260753,ENSP00000283006,ENSP00000323300,ENSP00000336701,ENSP00000336868,ENSP00000342307,ENSP00000348838,ENSP00000357858,ENSP00000377007,ENSP00000378356,ENSP00000382133,ENSP00000402084	BUB3,CENPA,CENPH,CENPN,DNA2,FOXM1,KIF20A,KIF20B,RAD51C,SPAG5,UBE2C,WEE1
Component	GO.0043231	intracellular membrane-bounded organelle	22	0.00397	ENSP00000215730,ENSP00000221486,ENSP00000227618,ENSP00000234040,ENSP00000250024,ENSP00000260753,ENSP00000280326,ENSP00000283006,ENSP00000290846,ENSP00000301633,ENSP00000323300,ENSP00000336701,ENSP00000336868,ENSP00000342307,ENSP00000348838,ENSP00000357858,ENSP00000377007,ENSP00000378356,ENSP00000382133,ENSP00000402084,ENSP00000420514,ENSP00000463999	ANAPC15,AURKB,BAG1,BIRC5,BUB3,CCT5,CENPA,CENPH,CENPN,DNA2,E2F8,FOXM1,KIF20A,KIF20B,PASK,RAD51C,RNASEH2A,SNAP29,SPAG5,TRMU,UBE2C,WEE1
Component	GO.0043232	intracellular non-membrane-bounded organelle	13	0.00397	ENSP00000215730,ENSP00000260753,ENSP00000280326,ENSP00000283006,ENSP00000301633,ENSP00000323300,ENSP00000336701,ENSP00000336868,ENSP00000357858,ENSP00000377007,ENSP00000378356,ENSP00000382133,ENSP00000463999	AURKB,BIRC5,BUB3,CCT5,CENPA,CENPH,CENPN,DNA2,KIF20A,KIF20B,RAD51C,SNAP29,SPAG5
Component	GO.0005815	microtubule organizing center	6	0.00397	ENSP00000215730,ENSP00000260753,ENSP00000280326,ENSP00000301633,ENSP00000323300,ENSP00000463999	AURKB,BIRC5,CCT5,KIF20B,SNAP29,SPAG5
Process	GO.0000075	cell cycle checkpoint	5	0.00515	ENSP00000301633,ENSP00000348838,ENSP00000357858,ENSP00000382133,ENSP00000463999	AURKB,BIRC5,BUB3,DNA2,UBE2C
Process	GO.0090068	positive regulation of cell cycle process	5	0.00783	ENSP00000250024,ENSP00000301633,ENSP00000336701,ENSP00000348838,ENSP00000463999	AURKB,BIRC5,E2F8,RAD51C,UBE2C
Component	GO.0015630	microtubule cytoskeleton	7	0.00801	ENSP00000215730,ENSP00000260753,ENSP00000280326,ENSP00000301633,ENSP00000323300,ENSP00000378356,ENSP00000463999	AURKB,BIRC5,CCT5,KIF20A,KIF20B,SNAP29,SPAG5
Function	GO.0005524	ATP binding	10	0.00819	ENSP00000234040,ENSP00000260753,ENSP00000280326,ENSP00000290846,ENSP00000336701,ENSP00000348838,ENSP00000378356,ENSP00000382133,ENSP00000402084,ENSP00000463999	AURKB,CCT5,DNA2,KIF20A,KIF20B,PASK,RAD51C,TRMU,UBE2C,WEE1
Process	GO.0007346	regulation of mitotic cell cycle	6	0.00944	ENSP00000227618,ENSP00000260753,ENSP00000301633,ENSP00000336701,ENSP00000348838,ENSP00000357858	ANAPC15,BIRC5,BUB3,KIF20B,RAD51C,UBE2C
Process	GO.0007088	regulation of mitotic nuclear division	4	0.00944	ENSP00000260753,ENSP00000301633,ENSP00000348838,ENSP00000357858	BIRC5,BUB3,KIF20B,UBE2C
Process	GO.0033567	DNA replication, Okazaki fragment processing	2	0.00944	ENSP00000221486,ENSP00000382133	DNA2,RNASEH2A
Process	GO.0043137	DNA replication, removal of RNA primer	2	0.00944	ENSP00000221486,ENSP00000382133	DNA2,RNASEH2A
Component	GO.0000780	condensed nuclear chromosome, centromeric region	2	0.00978	ENSP00000336868,ENSP00000463999	AURKB,CENPA
Component	GO.0005737	cytoplasm	21	0.0104	ENSP00000215730,ENSP00000234040,ENSP00000260753,ENSP00000280326,ENSP00000283006,ENSP00000290846,ENSP00000301633,ENSP00000323300,ENSP00000336701,ENSP00000336868,ENSP00000342307,ENSP00000348838,ENSP00000354451,ENSP00000357858,ENSP00000368927,ENSP00000377007,ENSP00000378356,ENSP00000382133,ENSP00000402084,ENSP00000420514,ENSP00000463999	AURKB,BAG1,BIRC5,BUB3,CCT5,CENPA,CENPH,CENPN,DNA2,EIF1AX,FOXM1,IQGAP3,KIF20A,KIF20B,PASK,RAD51C,SNAP29,SPAG5,TRMU,UBE2C,WEE1
Process	GO.0034080	CENP-A containing nucleosome assembly	3	0.0112	ENSP00000283006,ENSP00000336868,ENSP00000377007	CENPA,CENPH,CENPN
Process	GO.0061641	CENP-A containing chromatin organization	3	0.0112	ENSP00000283006,ENSP00000336868,ENSP00000377007	CENPA,CENPH,CENPN
Process	GO.0006273	lagging strand elongation	2	0.0115	ENSP00000221486,ENSP00000382133	DNA2,RNASEH2A
Process	GO.0031536	positive regulation of exit from mitosis	2	0.0115	ENSP00000301633,ENSP00000348838	BIRC5,UBE2C
Component	GO.0005813	centrosome	5	0.0119	ENSP00000215730,ENSP00000260753,ENSP00000280326,ENSP00000301633,ENSP00000463999	AURKB,BIRC5,CCT5,KIF20B,SNAP29
Process	GO.0032466	negative regulation of cytokinesis	2	0.014	ENSP00000250024,ENSP00000463999	AURKB,E2F8
Process	GO.0044772	mitotic cell cycle phase transition	5	0.0145	ENSP00000301633,ENSP00000342307,ENSP00000348838,ENSP00000354451,ENSP00000402084	BIRC5,FOXM1,IQGAP3,UBE2C,WEE1
Process	GO.1901992	positive regulation of mitotic cell cycle phase transition	3	0.0149	ENSP00000301633,ENSP00000336701,ENSP00000348838	BIRC5,RAD51C,UBE2C
Component	GO.0005680	anaphase-promoting complex	2	0.0154	ENSP00000227618,ENSP00000348838	ANAPC15,UBE2C
Component	GO.0044424	intracellular part	23	0.0191	ENSP00000215730,ENSP00000221486,ENSP00000227618,ENSP00000234040,ENSP00000250024,ENSP00000260753,ENSP00000280326,ENSP00000283006,ENSP00000290846,ENSP00000301633,ENSP00000323300,ENSP00000336701,ENSP00000336868,ENSP00000342307,ENSP00000348838,ENSP00000354451,ENSP00000357858,ENSP00000368927,ENSP00000377007,ENSP00000378356,ENSP00000382133,ENSP00000420514,ENSP00000463999	ANAPC15,AURKB,BAG1,BIRC5,BUB3,CCT5,CENPA,CENPH,CENPN,DNA2,E2F8,EIF1AX,FOXM1,IQGAP3,KIF20A,KIF20B,PASK,RAD51C,RNASEH2A,SNAP29,SPAG5,TRMU,UBE2C
Process	GO.0051382	kinetochore assembly	2	0.0239	ENSP00000283006,ENSP00000336868	CENPA,CENPH
Process	GO.0007059	chromosome segregation	4	0.0262	ENSP00000301633,ENSP00000323300,ENSP00000377007,ENSP00000463999	AURKB,BIRC5,CENPN,SPAG5
Component	GO.0005622	intracellular	23	0.0288	ENSP00000215730,ENSP00000221486,ENSP00000227618,ENSP00000234040,ENSP00000250024,ENSP00000260753,ENSP00000280326,ENSP00000283006,ENSP00000290846,ENSP00000301633,ENSP00000323300,ENSP00000336701,ENSP00000336868,ENSP00000342307,ENSP00000348838,ENSP00000354451,ENSP00000357858,ENSP00000368927,ENSP00000377007,ENSP00000378356,ENSP00000382133,ENSP00000420514,ENSP00000463999	ANAPC15,AURKB,BAG1,BIRC5,BUB3,CCT5,CENPA,CENPH,CENPN,DNA2,E2F8,EIF1AX,FOXM1,IQGAP3,KIF20A,KIF20B,PASK,RAD51C,RNASEH2A,SNAP29,SPAG5,TRMU,UBE2C
Component	GO.0044444	cytoplasmic part	17	0.0288	ENSP00000215730,ENSP00000234040,ENSP00000280326,ENSP00000283006,ENSP00000290846,ENSP00000301633,ENSP00000336701,ENSP00000336868,ENSP00000348838,ENSP00000354451,ENSP00000357858,ENSP00000368927,ENSP00000377007,ENSP00000378356,ENSP00000382133,ENSP00000420514,ENSP00000463999	AURKB,BAG1,BIRC5,BUB3,CCT5,CENPA,CENPH,CENPN,DNA2,EIF1AX,IQGAP3,KIF20A,PASK,RAD51C,SNAP29,TRMU,UBE2C
Component	GO.0005829	cytosol	11	0.0288	ENSP00000280326,ENSP00000283006,ENSP00000301633,ENSP00000336868,ENSP00000348838,ENSP00000354451,ENSP00000357858,ENSP00000368927,ENSP00000377007,ENSP00000420514,ENSP00000463999	AURKB,BAG1,BIRC5,BUB3,CCT5,CENPA,CENPH,CENPN,EIF1AX,IQGAP3,UBE2C
Component	GO.0005875	microtubule associated complex	3	0.0288	ENSP00000301633,ENSP00000378356,ENSP00000463999	AURKB,BIRC5,KIF20A
Component	GO.0044430	cytoskeletal part	7	0.032	ENSP00000215730,ENSP00000260753,ENSP00000280326,ENSP00000301633,ENSP00000323300,ENSP00000378356,ENSP00000463999	AURKB,BIRC5,CCT5,KIF20A,KIF20B,SNAP29,SPAG5
Process	GO.0071459	protein localization to chromosome, centromeric region	2	0.0329	ENSP00000336868,ENSP00000463999	AURKB,CENPA
Process	GO.0007264	small GTPase mediated signal transduction	6	0.0334	ENSP00000283006,ENSP00000301633,ENSP00000336868,ENSP00000357858,ENSP00000377007,ENSP00000463999	AURKB,BIRC5,BUB3,CENPA,CENPH,CENPN
Process	GO.0071103	DNA conformation change	4	0.0362	ENSP00000283006,ENSP00000336868,ENSP00000377007,ENSP00000382133	CENPA,CENPH,CENPN,DNA2
Process	GO.0008608	attachment of spindle microtubules to kinetochore	2	0.0362	ENSP00000357858,ENSP00000463999	AURKB,BUB3
Process	GO.0000819	sister chromatid segregation	3	0.0397	ENSP00000323300,ENSP00000336701,ENSP00000357858	BUB3,RAD51C,SPAG5
Process	GO.0000910	cytokinesis	3	0.0402	ENSP00000301633,ENSP00000378356,ENSP00000463999	AURKB,BIRC5,KIF20A
Process	GO.0031145	anaphase-promoting complex-dependent proteasomal ubiquitin-dependent protein catabolic process	3	0.0402	ENSP00000348838,ENSP00000357858,ENSP00000463999	AURKB,BUB3,UBE2C
Process	GO.0007051	spindle organization	3	0.0408	ENSP00000301633,ENSP00000323300,ENSP00000463999	AURKB,BIRC5,SPAG5
Component	GO.0044446	intracellular organelle part	17	0.0422	ENSP00000215730,ENSP00000227618,ENSP00000260753,ENSP00000280326,ENSP00000283006,ENSP00000301633,ENSP00000323300,ENSP00000336701,ENSP00000336868,ENSP00000342307,ENSP00000348838,ENSP00000357858,ENSP00000377007,ENSP00000378356,ENSP00000382133,ENSP00000402084,ENSP00000463999	ANAPC15,AURKB,BIRC5,BUB3,CCT5,CENPA,CENPH,CENPN,DNA2,FOXM1,KIF20A,KIF20B,RAD51C,SNAP29,SPAG5,UBE2C,WEE1
Process	GO.0006996	organelle organization	11	0.0425	ENSP00000215730,ENSP00000227618,ENSP00000260753,ENSP00000301633,ENSP00000323300,ENSP00000336868,ENSP00000348838,ENSP00000378356,ENSP00000382133,ENSP00000402084,ENSP00000463999	ANAPC15,AURKB,BIRC5,CENPA,DNA2,KIF20A,KIF20B,SNAP29,SPAG5,UBE2C,WEE1
Process	GO.0045786	negative regulation of cell cycle	5	0.0451	ENSP00000250024,ENSP00000260753,ENSP00000348838,ENSP00000357858,ENSP00000463999	AURKB,BUB3,E2F8,KIF20B,UBE2C
Process	GO.0010948	negative regulation of cell cycle process	4	0.0465	ENSP00000250024,ENSP00000348838,ENSP00000357858,ENSP00000463999	AURKB,BUB3,E2F8,UBE2C
Component	GO.0005876	spindle microtubule	2	0.0481	ENSP00000301633,ENSP00000463999	AURKB,BIRC5
